# RNA G-quadruplexes forming scaffolds for α-synuclein aggregation lead to progressive neurodegeneration

**DOI:** 10.1101/2023.07.10.548322

**Authors:** Kazuya Matsuo, Sefan Asamitsu, Kohei Maeda, Kosuke Kawakubo, Ginji Komiya, Kenta Kudo, Yusuke Sakai, Karin Hori, Susumu Ikenoshita, Shingo Usuki, Shiori Funahashi, Yasushi Kawata, Tomohiro Mizobata, Norifumi Shioda, Yasushi Yabuki

## Abstract

Synucleinopathies, including Parkinson’s disease, dementia with Lewy bodies, and multiple system atrophy, are triggered by the aggregation of α-synuclein, leading to progressive neurodegeneration^1,2,3,4,5,6,7,8^. However, the intracellular mechanism of α-synuclein aggregation remains unclear. Here we show that assembly of RNA G-quadruplexes forming scaffolds for α-synuclein aggregation, contributing to neurodegeneration. Purified α-synuclein binds RNA G-quadruplexes directly through the N-terminus. RNA G-quadruplex itself undergoes phase separation and assembly by Ca^2+^, accelerating the sol–gel phase transition of α-synuclein. In α-synuclein preformed fibrils-treated neurons, RNA G-quadruplexes assembly composed of synaptic mRNAs co-aggregates with α-synuclein upon Ca^2+^ excess influx into cytoplasm, eliciting synaptic dysfunction. Forced assembly of RNA G-quadruplexes using an optogenetic approach evokes α-synuclein aggregation, neuronal dysfunction and neurodegeneration. Administration of 5-aminolevulinic acid, a prodrug of protoporphyrin IX that prevents phase separation of RNA G-quadruplexes^9^, attenuating α-synuclein aggregation, neurodegeneration, and progressive motor deficits in α-synuclein preformed fibrils-injected synucleinopathy mice. Together, assembly of RNA G-quadruplexes due to dysregulation of intracellular Ca^2+^ homeostasis accelerates α-synuclein phase transition and aggregation may contribute to pathogenesis of synucleinopathies.
