## Supplementary material for "RNA G-quadruplexes forming scaffolds for α-synuclein aggregation lead to progressive neurodegeneration": Supplementary Table 1.xlsx

### Sheet: Sheet1
Supplementary Table 1. Enriched 12-mer sequences in αSyn and BG4 by MERMADE program.
Enriched 12-mer in αSyn			Enriched 12-mer in BG4
Rank	Sequence	Enrichment score	Rank	Sequence	Enrichment score
1	GGGTGGGCGGGG	95.989	1	AGTGGGGGGGTG	86.557
2	GGTGGGTTTGGG	65.881	2	AGGGGGGGAAGG	82.15
3	GGGATGTGTGGG	60.165	3	AGGGGGGGGGGA	79.964
4	GTGGGGGTGGAT	60.165	4	GGGGAGGGAGGG	75.63
5	GAGGTGGAGGGT	57.35	5	GGGGGGGAGGGA	73.483
6	GGGGGGATTGGG	57.35	6	AGGGGGGAGGGA	71.349
7	GAGGAGGGTGGG	57.35	7	GGGGGGAGGGAA	69.229
8	GAGGTGGTAGGG	57.35	8	GGGTGGGCGGGG	69.229
9	GGATGGTTGGTG	54.566	9	TGAAGGGGGGGG	65.03
10	GGGCAGTGGAGG	54.566	10	GTGGGTGGGGGC	65.03
11	AGGGGGATGTGG	54.566	11	GGGGGGTGGGAA	62.952
12	TGTGGGCGGGAG	54.566	12	GAGTAGGGGGGG	60.889
13	GTGGAGAGGTGG	54.566	13	GAGGGGGTGGGC	60.889
14	AAGGGGCGGAGG	54.566	14	AGTGGGGGGGAG	60.889
15	TGGGGAGTGGGT	51.813	15	GGGGGGAGGGAT	60.889
16	GGTGTGGGTGTG	51.813	16	GGTGGGGGGGTA	60.889
17	TTGGGCGGGTAG	49.092	17	CGGTGGGGGGGG	58.841
18	GGGGGGGGGGTG	49.092	18	TGGGGAGGGAGG	58.841
19	AGTGCGGGGGGG	49.092	19	GTGGGGGGGGCA	58.841
20	GGCGAAGGGAGG	49.092	20	GGCAAGGGGGGG	58.841
21	GGTAGGCTGTGG	49.092	21	AAGGGGGGGGGT	58.841
22	GCGGGGTTAGGG	49.092	22	GGGGGGTGAGGT	58.841
23	AGTGGGTGTGGA	49.092	23	GGGTGGGTGTGT	58.841
24	AGGGTGGCGGTG	49.092	24	GGGGGGGGTTTG	58.841
25	AGGGGGGAGCAG	49.092	25	GGGTGGGTGGGT	58.841
26	GTGGGGAAGGGT	49.092	26	GGGGGGGGGGTG	56.809
27	GGCGGGCGGAGG	49.092	27	AGGGAGGTGGTG	56.809
28	GTGGATGGCGGG	49.092	28	ATGGGGGGGGGG	54.793
29	GGGGGTGGTGTT	49.092	29	GTGGCGGGGGGA	54.793
30	GCGGGAGGGCGG	49.092	30	TGGGTGGGTGGG	54.793
31	GGGGAGTGGATG	49.092	31	GGGGGAGGGGTA	54.793
32	GGGGTGGTGTTG	46.405	32	GGAGGGTGGGGA	54.793
33	GGGAGCGGGGGA	46.405	33	AAGGAGGGAGGG	52.793
34	TGGGGGATGAGG	46.405	34	AGGGGGGGGTGA	52.793
35	TAGGTTGGGGGT	46.405	35	AGTGAGGGGGGG	52.793
36	GGGGGATGTGGT	46.405	36	CGGGAGGGGGGG	52.793
37	TGGCGGGGTGGA	46.405	37	GGGAGGGAAGGG	52.793
38	GGAGGTGGTGGA	46.405	38	GAGGAGGGTGGG	52.793
39	TGGGTGGGTGGG	46.405	39	CGGGTGGGGGGG	52.793
40	GGCGGTTGTTGG	46.405	40	AAGGGGGGGGCG	52.793
41	AGTTGGTGGTGG	46.405	41	GGTATGGGGGGG	50.81
42	TGGGTTTGGGGG	46.405	42	GAAGGGGGGGGA	50.81
43	GTGTGGCGGAGG	46.405	43	AAAGGGGGGGAG	50.81
44	TTGGGTGGAGGG	46.405	44	TGGGGGGGGCAG	50.81
45	GTGGGGAGGAAG	46.405	45	GGGGGAGGGAAA	50.81
46	TGGGGTGGGAGT	46.405	46	GTAAGGGGGAGG	48.845
47	TGGGGTATTGGG	43.754	47	AGGGAGGTGGGT	48.845
48	GGGTGGGTTTGG	43.754	48	AGGGGGGAGTAG	48.845
49	AGGGGTTTTGGG	43.754	49	AGGGGGCGGGTG	48.845
50	GAGGCGGGAGGG	43.754	50	AGGTGGGAGGTG	48.845
51	GGGGATGGTAGG	43.754	51	CAGGGGGGGGGG	48.845
52	GGGAAGGTTGTG	43.754	52	GCTGGGTGGGTG	48.845
53	GGCGGGGGGTGA	43.754	53	GTGCGGGGGGGT	48.845
54	TGATGGGGGTGG	43.754	54	GAAGGGTGGAGG	46.897
55	GGGTGGGCGGAT	43.754	55	GAGGAGGGGGGC	46.897
56	GGGGGTGGCAGA	43.754	56	AATGGGAGGGGG	46.897
57	TGGGGGTGGATG	43.754	57	GAGGGGGGCGAG	46.897
58	TGGGAGGGGAGT	43.754	58	GGAGGTGGAGGT	46.897
59	GTGTAGGTGGGG	43.754	59	TGGGGGGGAGGC	46.897
60	GTGGGGGGGGCA	43.754	60	AAGGGTGGGGAG	46.897
61	CGGGTGGGATGG	43.754	61	GGGGTGGGAAGT	44.968
62	GGTGGTTTGTGG	43.754	62	AGGGGGAGAGGG	44.968
63	AGTGGGGGGGAG	43.754	63	AGTGGGTGGGAG	44.968
64	GCGGGATGGGGG	43.754	64	AGGAGGGGGGCG	44.968
65	AGTGGCGGAGGG	43.754	65	AAGGGGGGGGTT	44.968
66	GGGTGTTGGTTG	43.754	66	TAGGGAGGGGTG	44.968
67	GCGGGGGGGCTG	43.754	67	GCAAGGGGGGGG	44.968
68	GTGCGGGGGGGC	43.754	68	GGGAGGGGGAGA	44.968
69	TGGATGGCGGGG	43.754	69	AGGGGGTATGGG	44.968
70	TAGGGGTTGTGG	43.754	70	GGTGTGAGGGAG	44.968
71	GTGGGGGGGCAT	43.754	71	GGGGAGGGTAAG	44.968
72	GAGGTTGGCGGG	43.754	72	GTGGGAGGAAGG	44.968
73	GGGGGGCTGAGG	43.754	73	GGAAGGAGGGGT	44.968
74	CGTGGGAGGGGG	43.754	74	GGGAGGGAGGGT	44.968
75	GTGTGGGGGCAG	43.754	75	GGGCGAGGTGGG	43.057
76	TGGGTGGGAAGG	43.754	76	GGGAGGGTGGGT	43.057
77	ATGGGAGTGGGG	43.754	77	CGGGGGCGGGGG	43.057
78	AGTGGGGGGGTG	43.754	78	GAGGAGGTGGGT	43.057
79	GAGTGGGTGGGA	43.754	79	GGGGGGATTGGG	43.057
80	GGAGGTAGGGAG	43.754	80	TATGGGGGGGGG	43.057
81	GCGGGCAGGTGG	43.754	81	GGTGGCGGGCGG	43.057
82	TGAGTGGGTGGT	43.754	82	GGTAGCGGGGGG	43.057
83	GGAATGGGGTGG	43.754	83	CGGGGGGGGAGT	43.057
84	GGTTGGGAGCGG	43.754	84	GTGTGGGGGCAG	43.057
85	GGCAGGCTGTGG	41.139	85	GGGGAAGGAGGT	43.057
86	GGAGGTGGTGCG	41.139	86	ATGGAGGGAGGG	43.057
87	GAGGGGCTGGCG	41.139	87	GAAGGGGTGAGG	43.057
88	GGAGGAGGCGGT	41.139	88	GTTGGGTGGGAG	43.057
89	GGAGGAAGGGGA	41.139	89	AAGGGGGGTGTG	43.057
90	GGGGTGAGGTGT	41.139	90	AAGGCGGGGGGG	41.166
91	TGGGGGGAGAAG	41.139	91	GGTAAGGGGGAG	41.166
92	CGGAGGTGGGTG	41.139	92	GGGTAGGGTGAG	41.166
93	GGTGGATGAGGG	41.139	93	GGGTGGGCGATG	41.166
94	GGAGGCAGTGGG	41.139	94	GGCGGGGGCGGT	41.166
95	CGTGGGGAGTGG	41.139	95	GGATGGGGTAGG	41.166
96	GGGCTGGGAGTG	41.139	96	ATGAGGGGGGGG	41.166
97	AGGGGAGCTGGG	41.139	97	TAGGGGGGATGG	41.166
98	ATGGGGTGGGCG	41.139	98	AGGGGGGGGCGA	41.166
99	TGGGGGATGGAG	41.139	99	GGGGGGTGGGTA	41.166
100	GTGGGTGTGGTA	41.139	100	TGGTGGGTGGGA	41.166
