## Supplementary material for "RNA G-quadruplexes forming scaffolds for α-synuclein aggregation lead to progressive neurodegeneration": Supplementary Table 2.xlsx

### Sheet: Sheet1
Supplementary Table 2. BG4-enriched mRNAs in vehicle-treated mouse cultured neurons.
gene_id	baseMean	log2FoldChange	lfcSE	stat	pvalue	padj
Gabra1	24.4092	3.36153	0.916058	3.66956	0.000242968	0.00497525
Camk2n2	19.9743	3.29292	0.982609	3.3512	0.000804633	0.0130687
Serpini1	23.7983	3.11477	0.908502	3.42847	0.000606999	0.0104987
Nceh1	22.5166	2.88025	0.923334	3.1194	0.00181217	0.0245651
Syt4	51.2017	2.81745	0.660859	4.26331	2.01419e-05	0.000747557
Npcd	111.434	2.78311	0.465223	5.98231	2.19995e-09	3.40801e-07
Glrb	19.6135	2.7056	0.934574	2.89501	0.00379143	0.0418231
Crtac1	25.9047	2.68304	0.862354	3.11129	0.0018627	0.0251395
Scg2	179.441	2.66539	0.857958	3.10666	0.00189211	0.0253443
Nrsn1	40.3952	2.66173	0.658144	4.0443	5.24799e-05	0.00150795
Arsb	21.3683	2.59813	0.864885	3.00402	0.00266437	0.0315387
Alg2	19.8942	2.57595	0.905354	2.84524	0.00443782	0.0473411
Rnf187	48.8038	2.44597	0.595953	4.10429	4.05552e-05	0.00125651
Cntnap4	28.4445	2.44537	0.792511	3.0856	0.00203144	0.0265393
Cx3cl1	118.067	2.41735	0.455517	5.30682	1.11553e-07	9.46339e-06
Disp2	178.094	2.41386	0.415076	5.81547	6.04623e-09	7.97878e-07
Dennd5b	58.4144	2.382	0.587119	4.0571	4.96866e-05	0.00145109
Slc7a1	40.4522	2.37644	0.658713	3.60771	0.000308917	0.00594958
Atp1a3	993.39	2.36759	0.311253	7.60663	2.81327e-14	1.11374e-11
Spock2	124.324	2.36412	0.443963	5.32503	1.00937e-07	8.77169e-06
Thy1	34.8494	2.36222	0.729001	3.24036	0.00119381	0.0181775
Tmem127	27.431	2.35649	0.753776	3.12625	0.00177052	0.024451
Slc7a14	56.8756	2.35302	0.585851	4.01642	5.909e-05	0.00164483
Lsm11	29.3138	2.32509	0.751118	3.0955	0.00196478	0.0258322
Tmem59l	25.908	2.32241	0.775237	2.99574	0.0027378	0.0321285
Gaa	84.699	2.31388	0.499274	4.63449	3.57813e-06	0.000172282
Tmem130	35.0098	2.27269	0.716725	3.17094	0.00151947	0.0216555
Slc6a17	319.897	2.23398	0.350827	6.36777	1.91792e-10	4.01974e-08
Rpsa	164.827	2.21889	0.384839	5.76577	8.12845e-09	1.03435e-06
Nptxr	81.7243	2.19339	0.4686	4.68073	2.85855e-06	0.00014978
Clstn2	70.3648	2.1734	0.535303	4.06013	4.90445e-05	0.00144418
Txndc16	49.0235	2.15701	0.595457	3.62244	0.000291836	0.00575677
Chrm1	54.6086	2.15546	0.559606	3.85175	0.000117277	0.00288177
Camk4	111.194	2.15324	0.402845	5.3451	9.03694e-08	8.25605e-06
Atrn	129.087	2.14742	0.456331	4.70585	2.5281e-06	0.000136479
Reln	268.538	2.12417	0.362183	5.86492	4.49347e-09	6.4041e-07
Slc2a3	37.4336	2.12139	0.696946	3.04384	0.00233576	0.0292011
Slc39a6	32.7314	2.11299	0.687869	3.07179	0.00212776	0.027369
Ctxn1	36.4917	2.07892	0.645973	3.21828	0.00128963	0.0193648
Astn1	260.202	2.0599	0.31935	6.45027	1.11651e-10	2.65208e-08
Sort1	195.294	2.05404	0.361882	5.67599	1.37889e-08	1.68258e-06
Ptprn	168.393	2.04413	0.448672	4.55596	5.21469e-06	0.000235189
Scg3	45.8806	2.04222	0.618316	3.30287	0.000957023	0.0150917
Sdc3	90.7478	2.01953	0.433186	4.66205	3.1308e-06	0.000157113
Sorl1	235.912	2.01908	0.390401	5.17181	2.31836e-07	1.83563e-05
Ddah1	52.8418	1.99968	0.572991	3.4899	0.0004832	0.00860821
Slit1	35.8955	1.99219	0.705003	2.82579	0.00471649	0.049426
Enpp5	37.9969	1.9897	0.686895	2.89666	0.00377157	0.0417333
Atp6v0a1	186.471	1.98735	0.372729	5.33188	9.71989e-08	8.65799e-06
Lpgat1	45.6986	1.98702	0.617341	3.21868	0.00128781	0.0193648
Clstn1	425.093	1.98634	0.353695	5.61598	1.95447e-08	2.11024e-06
Gad2	40.2429	1.98585	0.620066	3.20264	0.00136175	0.0198262
Hsbp1	37.1099	1.97562	0.632511	3.12346	0.00178738	0.0245024
Robo2	58.2909	1.97124	0.561911	3.50809	0.000451332	0.0081217
Acsl4	65.2996	1.9708	0.514304	3.83198	0.000127118	0.00306028
Cnih2	36.6133	1.96461	0.646731	3.03776	0.00238347	0.0294872
Zwint	62.6656	1.95918	0.498024	3.93391	8.35758e-05	0.00214231
Smpd3	39.1971	1.93513	0.635626	3.04444	0.00233112	0.0292011
Sorcs2	99.3509	1.93287	0.486306	3.9746	7.04983e-05	0.00188861
Cds2	296.47	1.92442	0.349007	5.51398	3.50806e-08	3.472e-06
Kif5c	824.476	1.92052	0.247024	7.77462	7.56714e-15	3.37022e-12
Sec61a1	37.9945	1.91848	0.63794	3.0073	0.00263577	0.0314133
Dner	135.781	1.91072	0.424758	4.49837	6.84777e-06	0.000302272
Psd3	151.736	1.9079	0.356244	5.35558	8.52816e-08	7.99627e-06
Sv2a	137.632	1.90591	0.42376	4.49762	6.87174e-06	0.000302272
Prkacb	57.5154	1.90583	0.515883	3.69431	0.000220484	0.00467609
Atp1a1	465.417	1.90239	0.337609	5.63489	1.75173e-08	2.01336e-06
Pcdhgc5	88.6473	1.89965	0.507682	3.74181	0.000182701	0.00408944
Gabrb2	35.331	1.89247	0.666022	2.84146	0.00449077	0.0477631
Cdr1	73.5095	1.89076	0.514473	3.67513	0.000237731	0.00492463
Pak3	41.1402	1.86856	0.60262	3.10072	0.00193048	0.0255479
Rtn3	163.685	1.86781	0.390711	4.78054	1.74821e-06	9.88708e-05
Pcdh8	41.199	1.86686	0.626746	2.97866	0.00289516	0.0336008
Glg1	158.315	1.86457	0.405289	4.6006	4.21272e-06	0.000197499
Sez6l2	111.553	1.86244	0.458162	4.06502	4.8029e-05	0.00143804
Sel1l3	38.956	1.86135	0.611789	3.04247	0.00234647	0.0292324
Got2	63.8796	1.85916	0.506515	3.67049	0.000242087	0.00497525
Purb	98.6488	1.84837	0.428337	4.31522	1.59443e-05	0.00062165
Pgm2l1	79.9429	1.84332	0.468089	3.93797	8.21729e-05	0.00212161
Hpcal4	111.208	1.83996	0.39336	4.67755	2.90321e-06	0.000149915
Cntn1	349.81	1.8388	0.291576	6.30642	2.85571e-10	5.35521e-08
Tenm1	87.1185	1.83775	0.469815	3.91164	9.16729e-05	0.00233307
Napb	51.4135	1.83187	0.552878	3.31333	0.000921928	0.0147302
Kif5b	174.027	1.83137	0.379771	4.8223	1.41916e-06	8.57026e-05
Aes	48.8476	1.81409	0.558077	3.25061	0.00115157	0.0176709
Rgs4	62.9101	1.80799	0.532864	3.39298	0.00069137	0.011511
Tenm4	162.772	1.80608	0.409794	4.4073	1.04665e-05	0.000433631
Rab6b	170.646	1.79653	0.36316	4.94692	7.53954e-07	4.63161e-05
Rab3c	115.01	1.7917	0.399744	4.48211	7.39084e-06	0.000321141
Chl1	145.617	1.77884	0.373663	4.76055	1.93066e-06	0.000107484
Kif1a	1306.36	1.77404	0.215135	8.2462	1.63514e-16	9.71e-14
Rtn1	208.315	1.77134	0.347985	5.09028	3.57526e-07	2.46264e-05
Usp22	103.913	1.75599	0.417437	4.2066	2.59241e-05	0.000888148
Pcdhac2	46.5472	1.75188	0.586103	2.98902	0.00279871	0.0325876
Slc8a1	236.983	1.74772	0.316646	5.51948	3.40002e-08	3.46122e-06
Clptm1	73.1471	1.73934	0.492238	3.53354	0.00041004	0.00756981
Vamp2	130.27	1.73325	0.416805	4.15841	3.20477e-05	0.00104758
Cpd	105.833	1.71747	0.417355	4.11513	3.86969e-05	0.00122015
Ndrg3	46.6213	1.71496	0.561565	3.0539	0.00225887	0.0287441
Dcaf7	150.055	1.71216	0.385309	4.4436	8.84677e-06	0.000375251
Syt1	163.969	1.7121	0.392403	4.36311	1.28227e-05	0.000513341
Calm1	322.656	1.70655	0.289034	5.90433	3.54083e-09	5.25666e-07
Syngr1	112.849	1.7049	0.453064	3.76305	0.000167856	0.00385852
Slc22a23	57.8198	1.70307	0.533496	3.19228	0.00141153	0.0203615
Pcdh19	53.1602	1.70114	0.532629	3.19385	0.00140387	0.0203334
Slc17a7	118.399	1.69626	0.421	4.02912	5.59857e-05	0.00158315
Pcsk1n	61.8967	1.69021	0.501749	3.36864	0.000755405	0.0124607
Ids	126.601	1.68725	0.380383	4.43565	9.17952e-06	0.000384784
Atp1b1	238.348	1.68644	0.361531	4.66472	3.09035e-06	0.000157113
Nomo1	62.1389	1.67623	0.525705	3.18853	0.00142998	0.0205444
Syt11	273.092	1.67212	0.320113	5.22352	1.7555e-07	1.42156e-05
Scamp5	92.6375	1.6706	0.453025	3.68765	0.000226332	0.00477171
Lamp1	63.7698	1.66884	0.488877	3.41361	0.000641081	0.0109291
Nell2	221.021	1.66826	0.355384	4.69425	2.67589e-06	0.000142301
Pcdh1	91.0835	1.66686	0.45865	3.63428	0.00027876	0.00557191
Abca3	132.629	1.66027	0.402339	4.12654	3.68263e-05	0.00117154
Camk2n1	61.604	1.65816	0.529137	3.13371	0.00172609	0.0239302
Pam	157.84	1.6512	0.395783	4.17198	3.01965e-05	0.000996205
Gabbr2	64.5255	1.64983	0.543907	3.03329	0.00241899	0.0297202
Zyg11b	85.38	1.64423	0.453968	3.6219	0.000292443	0.00575677
Sema6b	50.1401	1.64322	0.558534	2.94203	0.00326072	0.0370795
Celsr2	210.269	1.63666	0.341499	4.79257	1.64661e-06	9.61784e-05
Tmem132b	106.996	1.6278	0.438307	3.71383	0.000204144	0.00440828
Slc24a2	54.061	1.62318	0.555516	2.92194	0.00347863	0.0390989
Cacna2d1	105.091	1.62005	0.436626	3.71038	0.00020695	0.0044159
Cemip	65.2144	1.61136	0.547858	2.94119	0.00326952	0.0370795
Grin1	308.925	1.61015	0.366277	4.396	1.10262e-05	0.000447948
Scn2a1	204.11	1.60818	0.37862	4.24747	2.16199e-05	0.00076269
Rps2	208.123	1.60318	0.315011	5.08929	3.59409e-07	2.46264e-05
App	525.945	1.60178	0.313426	5.11055	3.21214e-07	2.39516e-05
Ctsb	108.556	1.60178	0.389784	4.1094	3.96691e-05	0.00123983
Atp2a2	609.304	1.59746	0.301934	5.29075	1.21815e-07	1.00936e-05
Tenm3	124.073	1.59541	0.419733	3.80102	0.000144102	0.00340775
Tmod2	217.126	1.58994	0.309442	5.1381	2.77533e-07	2.14967e-05
Tmbim6	55.663	1.58559	0.515666	3.07485	0.0021061	0.0271885
Atp2b2	274.823	1.57507	0.340909	4.62019	3.83381e-06	0.000182132
Sez6	71.6571	1.57063	0.497174	3.15913	0.00158244	0.0223739
Kcnma1	115.03	1.55208	0.416009	3.73089	0.000190808	0.00417085
Serinc1	107.715	1.54549	0.411999	3.75121	0.000175983	0.00399381
Aplp1	209.543	1.54277	0.421923	3.65651	0.000255669	0.00519423
Ywhab	80.2733	1.54174	0.43857	3.51538	0.000439131	0.00794225
Nlgn3	62.5988	1.53829	0.494975	3.10782	0.00188476	0.0253411
Adcy1	478.917	1.53766	0.263296	5.84003	5.2192e-09	7.15231e-07
Plxna4	226.728	1.53265	0.369838	4.14412	3.41124e-05	0.00109498
Slc8a2	90.0249	1.53043	0.477028	3.20826	0.00133542	0.0196616
Cadm3	136.315	1.5239	0.410717	3.71035	0.000206976	0.0044159
Fzd3	85.2521	1.51871	0.42944	3.53648	0.000405497	0.00752493
Gabrb3	71.595	1.5157	0.473314	3.20231	0.0013633	0.0198262
Tcf20	118.665	1.50538	0.378474	3.97749	6.96471e-05	0.00187994
Prkcb	175.696	1.49702	0.340598	4.39527	1.10635e-05	0.000447948
Nmnat2	61.132	1.49601	0.504894	2.96301	0.00304646	0.0349021
Rph3a	108.884	1.4936	0.427802	3.49133	0.000480623	0.00860533
Itgav	70.7286	1.4928	0.502781	2.96908	0.00298694	0.0344417
Atp9a	130.879	1.49161	0.405044	3.68258	0.000230886	0.00481079
44626	148.298	1.49014	0.376645	3.95636	7.61018e-05	0.00202351
Akap11	203.607	1.48718	0.314476	4.72906	2.25557e-06	0.00012364
Kif5a	796.702	1.48346	0.239079	6.20489	5.47357e-10	9.75116e-08
Icam5	76.2852	1.48226	0.493065	3.00622	0.00264519	0.031416
Grin2a	71.1473	1.47987	0.477397	3.09988	0.00193599	0.0255479
Ywhag	149.46	1.47067	0.35207	4.17722	2.95097e-05	0.000982646
Cntnap1	81.7869	1.46952	0.510378	2.87928	0.00398588	0.0436975
Kcnj10	61.9743	1.46836	0.50359	2.91579	0.00354788	0.0396272
Slc6a1	137.884	1.46671	0.378713	3.87288	0.000107557	0.00267989
Slc12a5	137.238	1.46497	0.415232	3.52807	0.000418605	0.00768809
6430548M08Rik	71.4093	1.46345	0.484946	3.01775	0.00254655	0.0309484
Cmtm4	79.9755	1.46316	0.442835	3.30408	0.000952882	0.0150917
Abi2	67.8305	1.46208	0.517845	2.82339	0.00475188	0.0496509
Sez6l	142.881	1.46157	0.37415	3.90638	9.36906e-05	0.00236751
D5Ertd579e	68.2957	1.44757	0.50711	2.85455	0.00430979	0.0465327
Ncdn	122.391	1.43853	0.381727	3.76849	0.00016424	0.00379991
Hmgcr	192.92	1.4339	0.358743	3.99701	6.41465e-05	0.00175811
Ddn	138.044	1.4321	0.382056	3.74841	0.000177957	0.00401304
Ppp2r2c	117.134	1.4313	0.376611	3.80047	0.00014442	0.00340775
Wsb2	71.6124	1.41909	0.480973	2.95045	0.00317314	0.0362368
Dos	123.477	1.41907	0.401014	3.53871	0.000402092	0.00750081
Tmem132a	147.316	1.41837	0.415928	3.41014	0.000649302	0.0110165
Nsf	71.1028	1.41725	0.500166	2.83357	0.00460319	0.0485785
Arf3	168.357	1.41377	0.332474	4.25228	2.11603e-05	0.000757962
Sqle	66.9672	1.41237	0.47152	2.99536	0.00274125	0.0321285
Dnajc6	106.36	1.41224	0.394646	3.5785	0.00034557	0.00654928
L1cam	154.212	1.40319	0.407449	3.44384	0.000573526	0.0100697
Grin2b	275.328	1.39202	0.329322	4.22694	2.36894e-05	0.000819468
Lppr4	113.428	1.39127	0.406771	3.42029	0.00062555	0.0107155
Slc4a10	72.0401	1.38662	0.463322	2.99277	0.00276459	0.0322958
Ncam1	352.607	1.38451	0.298698	4.63517	3.56652e-06	0.000172282
Tenm2	155.445	1.38419	0.385372	3.59183	0.000328362	0.00625643
1700025G04Rik	62.1751	1.38045	0.48724	2.83321	0.00460834	0.0485785
Ap2b1	211.412	1.37404	0.347863	3.94996	7.81643e-05	0.00206296
Gpm6a	262.925	1.37116	0.298271	4.59703	4.28547e-06	0.000198301
Cspg4	98.5562	1.37108	0.419421	3.26897	0.00107938	0.0167211
Ncan	406.444	1.36188	0.266994	5.10079	3.38242e-07	2.45951e-05
Fth1	241.01	1.35864	0.334525	4.06139	4.87809e-05	0.00144418
Pld3	118.687	1.34792	0.432131	3.11923	0.00181325	0.0245651
Fam168a	73.9037	1.33102	0.452669	2.94038	0.00327814	0.0370795
Bmpr2	92.479	1.32732	0.435284	3.04933	0.00229354	0.0290815
Zmat3	80.5273	1.31371	0.462782	2.83872	0.00452943	0.0480309
Gas7	142.823	1.30451	0.34875	3.74052	0.00018364	0.00408944
Lrp1	868.315	1.30122	0.270431	4.81164	1.49695e-06	8.8894e-05
Oxct1	156.306	1.30106	0.337715	3.85252	0.000116908	0.00288177
Tuba1a	459.107	1.29953	0.254326	5.1097	3.22672e-07	2.39516e-05
Dpp6	109.255	1.29353	0.410665	3.14984	0.00163359	0.0228695
Nckap1	155.496	1.29104	0.367206	3.51585	0.000438351	0.00794225
Pcdhgc3	95.7998	1.28455	0.404793	3.17336	0.00150685	0.0215619
Opcml	85.4247	1.28194	0.42704	3.00191	0.00268294	0.0316534
Atp2b1	224.937	1.28085	0.359213	3.56571	0.000362877	0.0068409
Gnb1	115.826	1.28049	0.377326	3.39358	0.00068985	0.011511
Kif1b	873.194	1.27005	0.225857	5.62324	1.87404e-08	2.08662e-06
Mapk8ip1	92.6104	1.26433	0.420427	3.00726	0.00263614	0.0314133
Apc	1242.15	1.26237	0.210353	6.00121	1.95849e-09	3.3229e-07
Syp	181.934	1.25533	0.437431	2.86979	0.00410748	0.0448925
Lmtk2	128.439	1.25497	0.379972	3.3028	0.000957262	0.0150917
Fat3	175.942	1.2399	0.385031	3.22025	0.00128078	0.0193648
Ttc3	294.729	1.22304	0.282666	4.32679	1.51295e-05	0.00059896
Cacna1e	205.552	1.21491	0.353936	3.43256	0.000597902	0.0103918
Wdr6	87.0078	1.19776	0.423397	2.82894	0.00467031	0.0490865
Aco2	207.622	1.19081	0.319044	3.73241	0.000189653	0.00417085
Psap	482.769	1.18462	0.292478	4.05029	5.11532e-05	0.00148178
Dnmt3a	259.693	1.18059	0.311881	3.78538	0.000153476	0.00357409
Tnr	133.484	1.18028	0.355259	3.32232	0.000892725	0.0143927
Ago2	103.786	1.18007	0.397933	2.9655	0.00302188	0.0347321
Cpe	391.558	1.1778	0.276521	4.25935	2.05019e-05	0.000749503
Stxbp1	134.069	1.16949	0.384585	3.04091	0.00235865	0.0292818
Nrxn2	285.297	1.16413	0.33804	3.44375	0.000573716	0.0100697
Plxna2	184.924	1.14716	0.340896	3.36512	0.000765109	0.0125626
Prrc2b	362.065	1.14081	0.280638	4.06505	4.80222e-05	0.00143804
Atp8a1	121.503	1.14026	0.384033	2.96916	0.00298615	0.0344417
Pdgfra	192.568	1.13046	0.31252	3.61724	0.000297756	0.00582914
Phactr1	129.671	1.1191	0.358299	3.12336	0.00178799	0.0245024
Nrcam	266.227	1.11671	0.30548	3.6556	0.000256577	0.00519423
Dpysl2	144.143	1.10978	0.344928	3.21741	0.00129352	0.0193648
Ftl1	153.144	1.10153	0.365186	3.01635	0.00255837	0.0309484
Adgrl1	409	1.0996	0.294161	3.7381	0.000185418	0.00410339
Ywhaz	132.177	1.09727	0.36042	3.04441	0.00233137	0.0292011
Pde2a	139.123	1.09013	0.359573	3.03172	0.00243162	0.0297476
Ctsd	145.654	1.08381	0.380165	2.8509	0.00435959	0.0466463
Dclk1	382.231	1.07401	0.291456	3.68499	0.000228709	0.00479347
Tanc2	167.554	1.05795	0.334877	3.15923	0.00158189	0.0223739
Fat1	190.598	1.04739	0.325747	3.21536	0.0013028	0.019422
Dpysl3	131.754	1.02844	0.355615	2.892	0.00382798	0.0420959
Ntrk2	447.447	0.995856	0.273353	3.64312	0.000269355	0.00542211
Map1b	639.367	0.988293	0.229103	4.31374	1.60516e-05	0.00062165
Scd2	609.419	0.981943	0.239908	4.09301	4.25818e-05	0.00130792
Apc2	191.993	0.962401	0.314186	3.06315	0.00219017	0.0279698
Sparcl1	192.317	0.939082	0.311908	3.01076	0.00260591	0.0313416
Hk1	168.042	0.935766	0.327991	2.85302	0.0043306	0.0466161
Map2	505.945	0.907891	0.239413	3.79216	0.000149342	0.0035007
Bsn	450.348	0.889999	0.258821	3.43866	0.000584599	0.0102104
Map1a	706.533	0.84319	0.243781	3.4588	0.000542592	0.00961819
Akap6	276.468	0.82368	0.288917	2.85092	0.00435923	0.0466463
Cltc	372.12	0.822719	0.26124	3.14928	0.00163675	0.0228695
Sptbn2	628.664	0.798833	0.260698	3.06421	0.00218247	0.0279698
Ptprz1	655.614	0.785302	0.24453	3.21147	0.00132058	0.0195237
Dync1h1	840.231	0.740137	0.238548	3.10267	0.00191783	0.0255479
Sptbn1	871.411	0.681564	0.217483	3.13388	0.00172514	0.0239302
