## Supplementary material for "RNA G-quadruplexes forming scaffolds for α-synuclein aggregation lead to progressive neurodegeneration": Supplementary Table 3.xlsx

### Sheet: Sheet1
Supplementary Table 3. BG4-enriched mRNAs in pre-formed fibrils-treated mouse cultured neurons.
gene_id	baseMean	log2FoldChange	lfcSE	stat	pvalue	padj
Atp6v0c	12.2704	6.63185	1.56535	4.23666	2.26874e-05	0.000597318
Setd8	9.77735	3.76001	1.22596	3.06699	0.00216228	0.0222144
Cyb561	8.99509	3.63149	1.24638	2.91362	0.00357263	0.0319497
Ttc9b	30.9702	3.20601	0.610066	5.25518	1.4788e-07	8.79204e-06
Chchd10	10.175	3.17137	1.06622	2.97439	0.00293569	0.0276394
C1qtnf4	10.0217	3.11155	1.07999	2.88109	0.00396297	0.0345568
Gm1976	9.29413	3.04226	1.09028	2.79035	0.00526517	0.0426864
Lamtor1	18.549	3.0177	0.776407	3.88676	0.000101593	0.0021111
Coq4	11.6369	2.90883	0.951859	3.05595	0.00224349	0.0229259
Mrpl30	11.4904	2.89294	0.956214	3.02541	0.00248298	0.0243408
1110008P14Rik	22.4658	2.88361	0.672391	4.2886	1.79805e-05	0.000485095
Ndufb4	14.1303	2.8652	0.859836	3.33227	0.000861415	0.0110402
2610002M06Rik	10.7656	2.83469	0.973771	2.91105	0.0036022	0.0321693
Ptms	130.117	2.80543	0.31413	8.93078	4.23021e-19	4.52703e-16
Hcfc1r1	20.4425	2.75484	0.748031	3.68279	0.000230698	0.00395016
Efhd2	12.1956	2.65732	0.885291	3.00163	0.00268539	0.0259291
Praf2	11.7658	2.65168	0.922122	2.87563	0.0040322	0.0349467
Hmga1-rs1	12.2707	2.63371	0.880892	2.98982	0.00279143	0.0265537
Gng3	35.171	2.56394	0.523667	4.89613	9.77408e-07	4.41967e-05
Map1lc3a	61.1647	2.54519	0.399037	6.37831	1.7905e-10	2.34629e-08
Atp6v1f	13.3308	2.51442	0.824233	3.05061	0.00228375	0.0231293
Gng4	20.3524	2.49609	0.671406	3.7177	0.000201042	0.00355616
Rhbdl1	13.4813	2.48228	0.830207	2.98995	0.00279024	0.0265537
Cnih2	87.413	2.4632	0.337706	7.29393	3.0105e-13	9.20497e-11
Sdhc	13.0004	2.4454	0.82633	2.95935	0.00308284	0.0286883
Camk2n2	44.6041	2.44286	0.486061	5.02584	5.01226e-07	2.47567e-05
1810058I24Rik	13.1131	2.42901	0.83286	2.91647	0.0035402	0.0318621
Cox8a	135.26	2.40249	0.325066	7.39079	1.45958e-13	4.9326e-11
Ndufb5	12.4349	2.39237	0.851014	2.8112	0.00493567	0.0406829
Nabp2	16.7895	2.38843	0.75701	3.15509	0.0016045	0.0179799
Dda1	31.4445	2.36748	0.531603	4.45347	8.4494e-06	0.000255913
Ndufs8	18.0472	2.36523	0.707104	3.34495	0.000822961	0.0106109
Mt1	22.8707	2.36083	0.621679	3.79751	0.000146158	0.00278416
Nrgn	111.736	2.3458	0.334928	7.0039	2.48934e-12	5.7086e-10
Cd68	13.7387	2.32316	0.798903	2.90793	0.00363825	0.0324011
2900011O08Rik	29.8098	2.3183	0.537872	4.31013	1.63161e-05	0.000445811
Tmem198	13.7313	2.30471	0.793385	2.9049	0.00367368	0.0326422
Pnoc	14.0806	2.3023	0.77821	2.95846	0.00309183	0.0287303
Bend6	25.697	2.30111	0.576673	3.99032	6.59833e-05	0.00150775
Mllt11	68.9381	2.2887	0.363831	6.29055	3.16343e-10	3.90623e-08
Vamp2	292.776	2.28626	0.267943	8.53263	1.43053e-17	1.14818e-14
Ctxn1	87.2626	2.28462	0.331147	6.89911	5.23278e-12	1.01817e-09
Gde1	31.4342	2.28366	0.524686	4.35243	1.34635e-05	0.000382519
Rpl18a	104.295	2.27879	0.313677	7.26477	3.7367e-13	1.09061e-10
Rps26	68.711	2.25162	0.3828	5.88196	4.05442e-09	3.94446e-07
Rps2	433.046	2.2284	0.248482	8.96803	3.01875e-19	3.87668e-16
Rnasek	24.6603	2.22543	0.578077	3.84971	0.000118257	0.00236551
Sncb	28.7403	2.21747	0.541493	4.09511	4.21967e-05	0.00101859
Tmem35	22.7905	2.21555	0.601373	3.68416	0.000229457	0.00393942
Hist2h4	12.9563	2.2152	0.809607	2.73614	0.00621644	0.0478033
Atp6v1g2	22.3652	2.208	0.611667	3.6098	0.000306433	0.00492472
Cacng7	17.0052	2.20218	0.697129	3.15893	0.00158349	0.0178066
Rabac1	22.0361	2.19964	0.619327	3.55165	0.000382818	0.00591612
Pcsk1n	138.774	2.19308	0.283586	7.73337	1.04735e-14	5.58597e-12
Rpl39	55.999	2.18524	0.409136	5.34111	9.23795e-08	6.10765e-06
Tceb2	27.9437	2.18359	0.55447	3.93815	8.21124e-05	0.00181183
Syngr3	20.3008	2.17324	0.642508	3.38244	0.000718457	0.00943397
1500009C09Rik	14.7757	2.16676	0.74358	2.91396	0.00356875	0.0319497
Rab3b	27.0361	2.16045	0.558894	3.86557	0.000110828	0.00225198
Gal3st3	24.1654	2.15865	0.585102	3.68936	0.00022482	0.00389103
Mrpl10	16.445	2.15485	0.711028	3.03061	0.00244056	0.0241462
Tmem59l	51.131	2.15271	0.406698	5.29315	1.2023e-07	7.56861e-06
Abhd17a	31.8592	2.13046	0.526065	4.0498	5.12608e-05	0.00121456
Rpl29	111.34	2.12519	0.319655	6.64841	2.96282e-11	5.14169e-09
Gabarap	46.5188	2.12338	0.431525	4.92065	8.62587e-07	4.01353e-05
Cacng2	18.0016	2.12032	0.67021	3.16366	0.00155798	0.0176434
Mif	73.7132	2.11483	0.350103	6.04059	1.53553e-09	1.67112e-07
Tmem151a	53.5232	2.11448	0.397249	5.32281	1.02176e-07	6.49578e-06
Pcp4l1	16.3857	2.11258	0.716777	2.94734	0.00320526	0.0294809
Gorasp2	24.3018	2.10855	0.608598	3.4646	0.000531018	0.00767942
Ndufv3	13.9181	2.10486	0.768588	2.73861	0.00616992	0.0476167
Sh3bgrl3	21.0009	2.10185	0.649052	3.23834	0.00120228	0.0143492
Cplx1	98.0722	2.0975	0.310211	6.76153	1.36541e-11	2.43536e-09
Aes	103.448	2.09642	0.30524	6.86811	6.50597e-12	1.22867e-09
Cxx1a	19.7502	2.0959	0.644458	3.2522	0.00114517	0.0137451
Cox6a1	97.7461	2.09469	0.334828	6.25601	3.94947e-10	4.69621e-08
Ftl1	301.185	2.08507	0.256196	8.13857	3.99957e-16	2.33466e-13
Rab3a	50.8656	2.08221	0.40371	5.15769	2.50013e-07	1.34902e-05
Nrsn1	92.6626	2.075	0.324503	6.39438	1.61204e-10	2.22911e-08
Tomm6	17.8403	2.07395	0.67269	3.08307	0.0020488	0.0214606
Atp5g1	51.039	2.06244	0.416099	4.95662	7.17308e-07	3.36192e-05
Mmd	36.2079	2.05385	0.474333	4.32998	1.49121e-05	0.000410947
Sepw1	158.977	2.05101	0.267837	7.65768	1.89316e-14	8.10397e-12
Thy1	84.6358	2.01574	0.69074	2.91823	0.00352021	0.0317908
Psmb2	18.5404	2.01449	0.649348	3.10233	0.00192004	0.0204793
Ap2s1	28.8688	2.0059	0.526486	3.80998	0.000138976	0.00267978
Drap1	19.7674	1.98722	0.637274	3.11831	0.00181891	0.019596
Fth1	508.813	1.98508	0.273907	7.24726	4.25273e-13	1.13778e-10
Vegfb	18.2372	1.98213	0.664671	2.98213	0.00286253	0.0270697
Tgfa	14.9203	1.97956	0.725376	2.72902	0.00635237	0.0486737
Rnf187	109.015	1.96403	0.298476	6.5802	4.69809e-11	7.54162e-09
Nkain1	21.2847	1.95519	0.602992	3.24248	0.00118492	0.0141683
Hist1h4n	16.5614	1.952	0.69586	2.80516	0.00502918	0.0412418
Cox6b1	97.2366	1.94567	0.305576	6.36721	1.92496e-10	2.47203e-08
Zfand2a	20.3949	1.93414	0.63598	3.04119	0.00235646	0.0236215
Stmn2	97.9817	1.92526	0.301173	6.39253	1.63165e-10	2.22911e-08
44819	34.3437	1.91468	0.49136	3.89669	9.75159e-05	0.00205295
Ppp1r1a	17.7238	1.91314	0.661674	2.89135	0.00383585	0.0336016
Cck	20.1252	1.87332	0.61307	3.05564	0.00224582	0.0229259
Cxx1b	21.2982	1.87026	0.626425	2.98561	0.00283016	0.0268427
Nsg2	86.6254	1.86594	0.33405	5.58582	2.326e-08	1.89054e-06
Zwint	136.042	1.86468	0.285244	6.53716	6.26968e-11	9.81893e-09
Cdk5r2	82.0783	1.8626	0.320739	5.80722	6.35189e-09	5.91094e-07
Ei24	24.3222	1.85964	0.5711	3.25625	0.00112895	0.013626
C1ql3	18.8556	1.85628	0.645452	2.87594	0.00402826	0.0349467
Gabarapl1	67.8653	1.85271	0.347137	5.33711	9.44386e-08	6.12515e-06
Vstm2l	18.2106	1.84257	0.644833	2.85743	0.00427081	0.0364666
Hsbp1	84.4544	1.81865	0.332982	5.4617	4.71602e-08	3.36462e-06
Uqcrq	41.3252	1.81014	0.467511	3.87187	0.000108003	0.00220855
Arhgdia	97.4625	1.80309	0.301856	5.97333	2.32461e-09	2.36925e-07
Cers1	42.8789	1.77874	0.4337	4.10132	4.10799e-05	0.00100294
Fam81a	51.0588	1.7768	0.397761	4.46701	7.93206e-06	0.000246047
Pdxp	20.2437	1.77616	0.619106	2.86891	0.00411883	0.0354043
Rpsa	275.493	1.77003	0.247389	7.15485	8.3767e-13	2.06872e-10
Dgat2	22.9859	1.75618	0.577591	3.04053	0.00236166	0.0236215
Mapk3	33.5178	1.75472	0.479865	3.6567	0.000255487	0.00427209
Ap1s1	20.7315	1.75304	0.601266	2.91558	0.00355028	0.0318621
Arl8b	30.9796	1.75021	0.498232	3.51284	0.000443339	0.0066667
St8sia3	30.3281	1.74725	0.504191	3.46546	0.000529333	0.00767235
Tspan13	23.7718	1.7467	0.587986	2.97064	0.00297178	0.0279383
Mapk8ip1	185.022	1.74547	0.251711	6.93441	4.07913e-12	8.58788e-10
Rpl21	55.7189	1.74433	0.384002	4.54251	5.55884e-06	0.000185903
Ppp1ca	39.5763	1.74315	0.438831	3.97227	7.11912e-05	0.00160957
Cox5b	35.0007	1.73558	0.46395	3.74088	0.00018338	0.00329827
Prelid1	27.2921	1.73464	0.521766	3.32455	0.000885606	0.0112604
Gapdh	323.683	1.73091	0.238811	7.24802	4.22895e-13	1.13778e-10
Rac1	80.8941	1.72711	0.322321	5.35837	8.39779e-08	5.6169e-06
Gstm1	83.5284	1.7264	0.352285	4.90056	9.55618e-07	4.38288e-05
Mdh2	50.8288	1.72497	0.398168	4.33227	1.4758e-05	0.000408454
Fam189b	19.0159	1.7164	0.63114	2.71953	0.00653749	0.0499134
Kctd13	25.9122	1.69934	0.540779	3.14238	0.00167579	0.0185203
Ube2v1	69.9648	1.68872	0.338447	4.98961	6.05007e-07	2.92087e-05
Atp5d	50.0163	1.68631	0.39804	4.23655	2.26983e-05	0.000597318
Ndufa3	21.2692	1.67932	0.593594	2.82907	0.00466839	0.0391066
Scg2	249.742	1.6719	0.241338	6.92762	4.27989e-12	8.58788e-10
Gpd1l	27.4666	1.67155	0.532194	3.14086	0.00168452	0.0185541
Cacng8	21.0289	1.66853	0.586276	2.84598	0.00442749	0.0375185
Chp1	32.0968	1.66549	0.48041	3.46681	0.000526666	0.00765095
Rps13	39.4547	1.66305	0.443502	3.74982	0.000176964	0.00321386
Cst3	84.7702	1.66102	0.309101	5.37371	7.71333e-08	5.26886e-06
Sorcs2	134.263	1.66073	0.291474	5.69769	1.21444e-08	1.02604e-06
Rgs4	128.758	1.65976	0.27437	6.04936	1.45423e-09	1.60993e-07
Arpc4	29.2784	1.6504	0.525145	3.14275	0.00167368	0.0185203
Mras	31.8722	1.64953	0.482102	3.42154	0.000622666	0.00857969
Uba52	87.8452	1.63924	0.320777	5.11022	3.2178e-07	1.6798e-05
Fkbp1a	57.5862	1.63376	0.368439	4.43429	9.23758e-06	0.000275881
Cdip1	41.3009	1.63256	0.430853	3.78914	0.00015117	0.00285189
Slc17a7	179.562	1.63094	0.249897	6.52643	6.73544e-11	1.02972e-08
Olig1	113.562	1.62827	0.279977	5.81574	6.03672e-09	5.70026e-07
Lppr2	69.0417	1.62683	0.347914	4.67597	2.92568e-06	0.000113853
Hapln1	20.8904	1.62674	0.594675	2.73552	0.00622824	0.0478368
Nptxr	140.703	1.6233	0.583556	2.78173	0.00540699	0.0432358
Dgkk	35.7284	1.61997	0.453856	3.56934	0.000357879	0.00559109
Faim2	35.9832	1.6196	0.456055	3.55133	0.00038329	0.00591612
Rcan2	21.6579	1.61758	0.579331	2.79215	0.00523596	0.0425033
Rps15	107.476	1.61471	0.311895	5.1771	2.25363e-07	1.24746e-05
Disp2	214.718	1.61354	0.269026	5.99772	2.00112e-09	2.10643e-07
Mt3	21.4502	1.61031	0.579088	2.78076	0.00542315	0.043311
Lrrc8d	31.6137	1.60371	0.482701	3.32238	0.000892537	0.0113037
Syn1	105.196	1.60341	0.288532	5.55713	2.74242e-08	2.12157e-06
Cfl1	170.779	1.60318	0.277708	5.77289	7.79238e-09	6.94928e-07
Calm3	355.992	1.60204	0.231116	6.93178	4.15564e-12	8.58788e-10
Slc6a17	455.172	1.59948	0.241303	6.62852	3.39079e-11	5.72954e-09
Gng12	22.8964	1.58657	0.573394	2.76698	0.00565776	0.0445202
Habp4	21.5187	1.58129	0.576168	2.74449	0.00606042	0.0470543
Sirt2	31.9037	1.57844	0.499867	3.15773	0.00159004	0.0178491
Syt4	97.0975	1.57519	0.295009	5.33947	9.32175e-08	6.10765e-06
Snca	22.8222	1.57336	0.56977	2.76139	0.00575555	0.0450139
Wbp2	30.0193	1.56926	0.50944	3.08036	0.00206749	0.0216211
Ergic1	53.6893	1.5689	0.390221	4.02055	5.80621e-05	0.00135078
Atp6v0c-ps2	110.349	1.56813	0.28655	5.47244	4.43871e-08	3.24076e-06
Rplp0	176.201	1.56205	0.249523	6.26015	3.84598e-10	4.65944e-08
Snrpn	210.216	1.56162	0.242671	6.43514	1.23361e-10	1.76022e-08
Abhd12	38.3501	1.55896	0.436762	3.56936	0.000357857	0.00559109
Eif3f	57.268	1.55889	0.371177	4.19986	2.67078e-05	0.000685962
Gng2	64.0171	1.55454	0.379401	4.09735	4.179e-05	0.00101258
Selt	36.7158	1.5539	0.444312	3.49731	0.000469975	0.0069679
Cnr1	76.0937	1.55068	0.323139	4.7988	1.59615e-06	6.52796e-05
Agpat1	53.7315	1.54805	0.39414	3.92766	8.5777e-05	0.00187977
Tmbim6	107.525	1.54545	0.298303	5.1808	2.20938e-07	1.2336e-05
Gsk3a	35.1002	1.54256	0.454932	3.39075	0.000697028	0.00926628
Rtn2	35.5771	1.53865	0.444977	3.45782	0.000544566	0.00775749
Baalc	23.5118	1.53406	0.55014	2.78848	0.00529552	0.0427168
Scn2b	57.5102	1.52055	0.385515	3.9442	8.00667e-05	0.00177279
Wfs1	57.7773	1.51962	0.388566	3.91085	9.1973e-05	0.00198157
Arl8a	53.8474	1.5144	0.394742	3.83643	0.000124838	0.00248043
Camk2n1	104.169	1.51193	0.295823	5.11091	3.20603e-07	1.6798e-05
Pigq	48.7552	1.51172	0.38864	3.88976	0.000100344	0.00209191
Igsf8	26.5919	1.48978	0.514098	2.89785	0.00375726	0.0331392
Atp1a3	1253.46	1.4895	0.319558	4.66112	3.14487e-06	0.000118784
Myl12b	28.197	1.48901	0.517889	2.87515	0.00403838	0.0349467
Marcksl1	66.3249	1.4868	0.336722	4.41551	1.00774e-05	0.000298189
Arf3	330.933	1.48153	0.235301	6.29633	3.04779e-10	3.83722e-08
Basp1	159.109	1.48091	0.264217	5.60491	2.08363e-08	1.71525e-06
Olfm1	119.98	1.47937	0.270834	5.46228	4.70065e-08	3.36462e-06
Snap25	75.8627	1.47904	0.325509	4.54379	5.52515e-06	0.000185743
Rpl28	100.617	1.47898	0.302551	4.88836	1.01678e-06	4.56557e-05
Rpl6	90.7805	1.47786	0.307192	4.81087	1.50278e-06	6.30675e-05
Csdc2	52.9834	1.47785	0.376732	3.92281	8.75216e-05	0.00189218
Chrm1	81.0374	1.47555	0.316362	4.6641	3.09967e-06	0.000118744
Uchl1	54.1469	1.47543	0.398445	3.70297	0.000213088	0.00371803
Cx3cl1	180.236	1.47447	0.247652	5.95381	2.61972e-09	2.62832e-07
Gabra1	34.6066	1.47386	0.48822	3.01885	0.00253736	0.0247229
4833439L19Rik	34.8683	1.47152	0.496923	2.96126	0.00306384	0.0285529
Scg3	75.0343	1.4681	0.321483	4.56666	4.95563e-06	0.00016836
Mlf2	72.6246	1.46557	0.328354	4.46339	8.06732e-06	0.000247848
Akr1a1	82.7444	1.45575	0.307877	4.72836	2.26339e-06	9.14039e-05
Ids	223.878	1.45127	0.250847	5.78548	7.23072e-09	6.62022e-07
Gap43	65.663	1.44054	0.349114	4.12626	3.68709e-05	0.000910569
Hist2h2aa1	27.5911	1.43423	0.515963	2.77971	0.00544067	0.0433648
Cyc1	28.5645	1.43417	0.520736	2.75412	0.00588503	0.045859
Diras2	104.631	1.43254	0.286756	4.99568	5.8629e-07	2.85195e-05
Ywhah	69.9461	1.43185	0.33183	4.31502	1.59591e-05	0.00043792
Cltb	37.3067	1.42797	0.438232	3.25847	0.00112013	0.013545
Atp5o	42.541	1.425	0.418493	3.40508	0.000661445	0.00895228
Pcdhgc5	95.07	1.41951	0.295526	4.80333	1.5605e-06	6.47172e-05
Cadm3	192.777	1.41021	0.243838	5.78341	7.32028e-09	6.62022e-07
Stmn3	45.594	1.40895	0.410396	3.43314	0.000596633	0.00831015
Atp5g2	38.8357	1.40842	0.42998	3.27555	0.00105455	0.0128244
Nudt3	56.9652	1.40298	0.375324	3.73805	0.00018545	0.00332618
Mmp24	35.3011	1.40276	0.447867	3.1321	0.00173561	0.0189541
Mpp2	35.832	1.40195	0.447609	3.13208	0.00173572	0.0189541
Gnb1	184.911	1.39897	0.258372	5.41455	6.14427e-08	4.2883e-06
Tubb4a	88.5143	1.39802	0.299112	4.67389	2.95549e-06	0.00011432
Tuba1a	763.109	1.39549	0.244068	5.71761	1.08031e-08	9.37384e-07
Vgf	371.436	1.39537	0.270538	5.15777	2.49904e-07	1.34902e-05
Rnf10	108.993	1.38605	0.277893	4.9877	6.11032e-07	2.92794e-05
Atp6v0e2	63.1042	1.38498	0.352404	3.93009	8.49148e-05	0.00186725
Clstn3	314.925	1.3792	0.267838	5.14939	2.61331e-07	1.39834e-05
Slc25a23	76.2454	1.37351	0.316136	4.34467	1.39485e-05	0.000392822
Aldoa	222.415	1.37255	0.249033	5.5115	3.55797e-08	2.65648e-06
Prdx6	41.8294	1.37111	0.415449	3.30032	0.000965756	0.0120177
Ncald	73.66	1.3689	0.323589	4.23038	2.33298e-05	0.000608947
Mpped1	34.931	1.36778	0.449827	3.04068	0.00236042	0.0236215
Ppp3r1	48.5739	1.3671	0.388996	3.51442	0.000440714	0.0066584
Rpl23a	156.578	1.36408	0.279485	4.88069	1.05717e-06	4.71395e-05
Txndc16	41.7505	1.36142	0.423905	3.21161	0.00131994	0.0154098
D17Wsu92e	45.1402	1.35756	0.396167	3.42673	0.000610895	0.0084356
Clstn1	508.84	1.35412	0.256634	5.27645	1.31709e-07	8.05429e-06
Nmnat2	73.0382	1.35283	0.332633	4.06704	4.76137e-05	0.00113232
Reep2	32.4258	1.35222	0.471519	2.86779	0.00413344	0.035435
Astn1	278.634	1.35	0.232015	5.81857	5.93526e-09	5.6881e-07
Tmem130	53.8516	1.34241	0.389977	3.44229	0.00057682	0.00812228
Fam189a1	39.2798	1.34237	0.42314	3.17239	0.00151189	0.0173045
Syp	290.43	1.34143	0.240693	5.5732	2.50102e-08	2.00738e-06
Ywhab	117.451	1.34119	0.276304	4.85404	1.20971e-06	5.21312e-05
Scn1b	42.3661	1.3386	0.409401	3.26967	0.00107675	0.0130696
Adnp	40.1125	1.33575	0.4173	3.20094	0.00136978	0.0159048
Ube2l3	48.1524	1.33268	0.384048	3.4701	0.000520273	0.00757523
Enpp5	54.1885	1.32907	0.363026	3.66108	0.000251156	0.00422165
Gda	41.7634	1.32624	0.424655	3.1231	0.00178957	0.0194101
R3hdm4	50.4663	1.32145	0.387195	3.41287	0.000642821	0.0087526
Slc2a13	61.3629	1.31695	0.348573	3.77812	0.000158017	0.00295675
Impact	30.4739	1.31623	0.474317	2.77501	0.00552003	0.0437042
Grb2	31.9509	1.3061	0.477084	2.73767	0.0061877	0.0476436
Gna11	44.1205	1.30517	0.426118	3.06292	0.00219188	0.0224467
Npcd	153.979	1.30504	0.253665	5.14474	2.67897e-07	1.42163e-05
Ywhaz	238.287	1.29603	0.249472	5.19508	2.04629e-07	1.16277e-05
Ndufa4	39.8812	1.293	0.420766	3.07297	0.0021194	0.0219512
Rab6b	283.586	1.29298	0.232229	5.56772	2.58093e-08	2.04594e-06
Eef1a2	86.8452	1.29165	0.309669	4.17105	3.03197e-05	0.000760479
Atp6v0d1	69.4065	1.2844	0.330644	3.88452	0.000102531	0.002119
Ptma	41.0605	1.28171	0.432397	2.9642	0.0030347	0.0284145
Pgam1	100.976	1.27961	0.283254	4.51752	6.25669e-06	0.00020393
Syngr1	156.643	1.27626	0.287613	4.43743	9.10405e-06	0.000273164
Calm1	462.846	1.27625	0.231087	5.52282	3.33611e-08	2.55013e-06
Slc7a8	53.4455	1.27412	0.368359	3.45892	0.000542342	0.00775585
Nudt4	49.591	1.27033	0.387045	3.28212	0.00103031	0.0126011
Slc7a14	57.9604	1.26982	0.355244	3.57451	0.00035089	0.00550872
Tmem8b	49.2689	1.26971	0.378446	3.35506	0.000793482	0.0102928
Tubb2b	171.573	1.26757	0.248151	5.10806	3.25477e-07	1.68373e-05
Tmx4	49.8844	1.26577	0.392387	3.22581	0.00125615	0.014854
Otub1	54.6582	1.26117	0.360617	3.49724	0.000470091	0.0069679
Ubb	242.866	1.25938	0.268342	4.69319	2.6898e-06	0.00010654
Lsm11	35.647	1.25794	0.45523	2.7633	0.005722	0.044806
Sema7a	44.1298	1.25787	0.397669	3.16311	0.00156091	0.0176455
Npdc1	43.1176	1.25713	0.402327	3.12465	0.00178018	0.0193605
Rab3c	124.284	1.25685	0.275006	4.57027	4.87094e-06	0.000166363
6030419C18Rik	46.2055	1.25594	0.390737	3.21428	0.00130772	0.0153789
Pink1	39.3252	1.25452	0.423103	2.96505	0.00302636	0.0284097
Epn1	80.539	1.25428	0.323186	3.881	0.000104029	0.00214093
Hpcal4	168.546	1.24833	0.277626	4.49645	6.90968e-06	0.000219639
Nefl	55.5081	1.24264	0.370921	3.35014	0.000807704	0.0104351
Reps2	33.7926	1.2413	0.449005	2.76455	0.00570012	0.0447439
Rph3a	171.33	1.24094	0.256389	4.84007	1.29792e-06	5.55596e-05
Zfp91	38.5322	1.23624	0.435409	2.83926	0.00452187	0.0380536
Irgq	56.7683	1.23434	0.361262	3.41675	0.000633742	0.00869499
Hcn1	38.7831	1.22852	0.430298	2.85505	0.00430304	0.0365958
Uqcrc2	37.9819	1.2266	0.432503	2.83605	0.00456753	0.0383876
Mapre2	71.023	1.22411	0.328377	3.72774	0.000193202	0.00344597
Scamp5	143.277	1.22387	0.266431	4.59356	4.35742e-06	0.000152891
Acan	35.2922	1.222	0.44592	2.74039	0.00613658	0.0475093
Nptx1	34.721	1.21826	0.442523	2.75298	0.00590554	0.045963
Sirpa	118.744	1.21757	0.268259	4.53881	5.65726e-06	0.000188214
Pigt	59.7019	1.21739	0.350368	3.4746	0.000511616	0.00747822
Aplp1	278.672	1.21537	0.265073	4.58505	4.53884e-06	0.000157535
Pcdhac2	76.5679	1.21418	0.31757	3.82335	0.000131651	0.00258511
Pebp1	55.2555	1.21383	0.377807	3.21282	0.00131437	0.0153974
Sdc3	119.232	1.21354	0.267631	4.53438	5.77736e-06	0.000191219
Fam131a	41.7837	1.21137	0.411248	2.94559	0.0032234	0.0295678
Spock2	178.212	1.2112	0.249395	4.85655	1.19448e-06	5.18228e-05
Rtn3	255.023	1.20952	0.232895	5.19339	2.065e-07	1.1631e-05
Eif1	67.2799	1.20888	0.327959	3.68607	0.000227745	0.00392051
Fam168b	72.5215	1.20747	0.318767	3.78794	0.000151899	0.00285189
Ptprn	240.378	1.20634	0.259643	4.64616	3.38177e-06	0.000126476
Dennd5b	52.1391	1.20633	0.367386	3.28354	0.00102512	0.0125616
Map3k10	65.7647	1.2047	0.343646	3.50564	0.000455514	0.00679687
Slc2a3	58.0315	1.20403	0.354447	3.39692	0.000681477	0.00911617
Sqstm1	53.0162	1.2035	0.365328	3.29431	0.000986631	0.0122065
Rpl7a	64.6259	1.2035	0.344962	3.48879	0.000485215	0.0071458
Cox4i1	66.0128	1.20293	0.340886	3.52882	0.000417411	0.00635117
Rpl37a	41.7209	1.20231	0.407198	2.95263	0.00315081	0.0291939
8430419L09Rik	63.185	1.20002	0.341872	3.51015	0.000447861	0.00671897
Ddah1	95.4262	1.19928	0.296976	4.03829	5.38424e-05	0.00127104
Got2	104.511	1.19827	0.281162	4.26186	2.02728e-05	0.000540132
Ppia	125.573	1.19693	0.285965	4.18558	2.84445e-05	0.00072477
Dnajc6	138.687	1.19365	0.265439	4.49687	6.89616e-06	0.000219639
Dos	200.877	1.19221	0.25852	4.6117	3.99394e-06	0.000142473
Fam49a	56.763	1.18722	0.365	3.25266	0.0011433	0.0137451
Serpini1	42.105	1.18393	0.425248	2.7841	0.00536765	0.0430283
Ywhag	250.144	1.18217	0.234231	5.04701	4.48772e-07	2.25122e-05
Smpd1	50.8101	1.17855	0.379032	3.10938	0.00187478	0.0201219
Gmfb	52.5906	1.17786	0.370807	3.17647	0.00149081	0.0171244
Serpine2	65.6028	1.1749	0.355923	3.30098	0.000963475	0.0120126
Thra	146.372	1.17458	0.270342	4.34479	1.39408e-05	0.000392822
Fbxl16	160.424	1.17426	0.253226	4.63717	3.53204e-06	0.000130107
Sv2a	177.075	1.17274	0.266147	4.40634	1.0513e-05	0.000308238
Cmip	128.16	1.168	0.267909	4.35967	1.30259e-05	0.00037339
Mtpn	65.1094	1.16447	0.341034	3.41453	0.000638929	0.00874746
Slc7a1	52.1742	1.16071	0.38175	3.04051	0.00236179	0.0236215
Jph3	44.6296	1.15784	0.392639	2.94886	0.00318945	0.0294245
Syt1	240.506	1.15244	0.237061	4.86139	1.16567e-06	5.09169e-05
Napb	66.1201	1.15027	0.338184	3.4013	0.00067065	0.00902777
Gnao1	233.357	1.14881	0.251211	4.57309	4.80591e-06	0.00016502
Sec61a1	58.434	1.14838	0.374195	3.06893	0.0021483	0.0221416
Prkaca	69.7055	1.148	0.326202	3.5193	0.000432687	0.00655256
Gnb2	68.2055	1.14785	0.324788	3.53416	0.00040908	0.00623919
Ttbk1	74.3405	1.14491	0.321896	3.55677	0.000375436	0.00582288
Sez6l2	163.656	1.1433	0.259737	4.40176	1.07376e-05	0.000313393
Pld3	195.691	1.13923	0.246898	4.61415	3.94708e-06	0.000141588
Rtn1	359.404	1.13916	0.249772	4.56078	5.09639e-06	0.000172231
Pabpc1	223.4	1.13463	0.24429	4.64458	3.40763e-06	0.000126476
Sort1	229.347	1.13393	0.253246	4.47758	7.54956e-06	0.000236467
Pacsin1	82.7503	1.12262	0.299404	3.7495	0.000177185	0.00321386
Slc16a2	54.1882	1.12124	0.359482	3.11905	0.00181434	0.019594
Rab11b	82.4578	1.12066	0.301617	3.71551	0.000202792	0.00356747
Rnf14	51.3267	1.11541	0.373382	2.98732	0.00281438	0.0267324
Serinc3	69.9465	1.11433	0.319392	3.48892	0.000484981	0.0071458
Ppp2r2c	156.929	1.11384	0.248532	4.4817	7.40515e-06	0.000233081
Nat8l	58.38	1.11359	0.365784	3.0444	0.00233146	0.0235012
B4galt6	61.5291	1.11351	0.337237	3.30186	0.000960453	0.0119982
Lrrc4c	80.4142	1.11303	0.314163	3.54286	0.000395818	0.00606574
Syt11	315.475	1.11032	0.246232	4.50926	6.50531e-06	0.000209903
44809	122.572	1.10991	0.264425	4.19747	2.69911e-05	0.000690477
Dner	170.529	1.10991	0.250878	4.42411	9.68409e-06	0.000287878
Ppp1r9b	204.802	1.10674	0.257559	4.29703	1.731e-05	0.000468976
Cntnap1	93.9633	1.10628	0.321854	3.43721	0.000587733	0.00822187
Sulf2	93.4295	1.10389	0.29365	3.75919	0.000170463	0.00312726
Pea15a	111.086	1.10313	0.282506	3.90481	9.43007e-05	0.0020063
Tm9sf4	58.741	1.10255	0.353513	3.11884	0.00181567	0.019594
Pak3	46.146	1.10198	0.391556	2.81437	0.00488732	0.0405301
Timp2	63.8229	1.1013	0.342296	3.21738	0.00129367	0.0152416
Atp1b1	417.128	1.09873	0.231894	4.73807	2.15761e-06	8.76836e-05
Eif4h	50.6437	1.09672	0.390861	2.80591	0.00501743	0.0411981
Fam168a	96.7728	1.09644	0.282795	3.87715	0.000105687	0.0021681
Cntnap2	68.0296	1.09484	0.329385	3.32388	0.000887754	0.0112654
Glg1	175.281	1.0939	0.263624	4.14947	3.33252e-05	0.000832611
Prkacb	97.47	1.09319	0.287385	3.80391	0.000142429	0.00273814
Reep5	47.4592	1.09271	0.398841	2.73971	0.00614939	0.0475153
Psd	112.611	1.09133	0.28606	3.81502	0.000136172	0.00264561
Cdk16	128.467	1.09096	0.260762	4.18373	2.86765e-05	0.000724927
Atp6v0a1	265.382	1.09055	0.241744	4.51118	6.44689e-06	0.000209068
Slc32a1	55.8965	1.08992	0.36008	3.0269	0.00247079	0.0242955
Clip3	69.4198	1.0898	0.323204	3.37188	0.000746583	0.00976335
Atp1a1	560.775	1.08871	0.300461	3.62345	0.000290697	0.00470168
Parp6	62.2456	1.08566	0.340954	3.18419	0.00145162	0.016734
Gnal	79.0768	1.08069	0.320819	3.36854	0.00075567	0.0098621
Gas7	203.565	1.08	0.247428	4.36491	1.27176e-05	0.000366188
Ttyh3	121.827	1.07966	0.27148	3.97693	6.98109e-05	0.00158394
Clstn2	104.52	1.07842	0.294861	3.6574	0.000254787	0.00427151
Lpgat1	52.6345	1.0725	0.366302	2.92792	0.00341238	0.0309914
Pcdh1	88.4787	1.07204	0.302889	3.53939	0.000401049	0.00613127
Slc25a22	53.5399	1.07075	0.362296	2.95545	0.00312209	0.0289695
Dlg4	245.017	1.07008	0.231792	4.61658	3.90118e-06	0.000140727
Pitpna	65.5872	1.06999	0.338088	3.16482	0.00155181	0.0176045
Dusp3	47.4283	1.06992	0.383806	2.78765	0.00530913	0.0427192
Lamp1	96.5004	1.06329	0.304081	3.49675	0.000470965	0.0069679
Rpl41	160.925	1.0579	0.248747	4.2529	2.11015e-05	0.000559888
Scd1	136.24	1.0568	0.265227	3.98449	6.76244e-05	0.00153977
Cds2	330.189	1.05422	0.242834	4.34132	1.4163e-05	0.000397121
Fads2	77.155	1.05325	0.308519	3.4139	0.000640407	0.00874905
Pcdh8	62.7346	1.04987	0.36006	2.91582	0.00354755	0.0318621
Kif5a	1290.7	1.04966	0.28839	3.63973	0.000272919	0.00449337
Wsb2	111.234	1.04807	0.288588	3.63172	0.000281538	0.00458822
Sez6	80.2429	1.04594	0.310599	3.36749	0.000758559	0.00987973
Nell2	265.899	1.04074	0.249466	4.17186	3.02119e-05	0.000760479
Fzd3	104.834	1.03789	0.285542	3.63481	0.000278182	0.00455665
L1cam	192.404	1.03698	0.27299	3.79861	0.00014551	0.00278071
Sema3a	54.4417	1.03693	0.365936	2.83364	0.00460212	0.0386277
Sult4a1	68.1511	1.03549	0.331427	3.12435	0.00178197	0.0193605
Rab6a	102.374	1.03547	0.284365	3.64134	0.000271221	0.00449337
Dpp6	134.245	1.03468	0.25679	4.02926	5.59517e-05	0.00131119
Slc25a3	126.64	1.03258	0.260168	3.9689	7.2206e-05	0.00161825
Grin1	408.686	1.03065	0.264802	3.89216	9.9354e-05	0.00207802
Purb	128.731	1.02769	0.270722	3.7961	0.000146991	0.00278416
Tubb3	91.2002	1.0243	0.300846	3.40475	0.000662254	0.00895228
Pdpk1	57.1713	1.02214	0.346832	2.94707	0.00320797	0.0294809
Cplx2	108.132	1.01665	0.281967	3.60558	0.000311457	0.0049872
Gabbr2	86.9965	1.01525	0.300932	3.37367	0.000741742	0.00971985
Serinc1	149.956	1.01215	0.255048	3.96848	7.23313e-05	0.00161825
Prkar1b	86.8611	1.01099	0.291888	3.46363	0.000532937	0.007684
Grina	81.1918	1.00652	0.302372	3.32874	0.000872404	0.0111588
Ctsb	151.481	0.999619	0.266903	3.74525	0.000180212	0.00325956
Clptm1	83.2759	0.999208	0.333018	3.00046	0.00269572	0.0259899
Plxna4	262.327	0.997463	0.258098	3.86467	0.000111239	0.00225321
Prkcb	215.715	0.997028	0.249276	3.99969	6.34263e-05	0.00145971
Slc24a2	65.8095	0.994488	0.329694	3.0164	0.00255797	0.024886
Mecp2	66.7228	0.991318	0.328098	3.02141	0.00251604	0.0245898
Ccni	112.542	0.988626	0.290821	3.39944	0.000675246	0.00905644
Dusp8	68.851	0.976865	0.353951	2.75989	0.00578216	0.045167
Rpl15	77.25	0.9741	0.325347	2.99403	0.00275316	0.0263458
Cdk5r1	81.2396	0.971102	0.333917	2.90821	0.00363499	0.0324011
Clu	140.609	0.970047	0.253209	3.83101	0.000127619	0.00251362
Nomo1	79.0763	0.966381	0.306575	3.15219	0.00162052	0.0180963
Nptn	138.407	0.962914	0.255116	3.77442	0.000160381	0.00297633
Syn2	120.458	0.961898	0.266351	3.61139	0.000304561	0.00491354
Slc12a5	167.808	0.958396	0.267562	3.58196	0.000341031	0.00536706
Glul	180.01	0.958321	0.264074	3.62898	0.000284542	0.00462543
Camk4	103.487	0.951589	0.281035	3.38602	0.000709149	0.00934999
Adap1	61.0069	0.948762	0.338583	2.80216	0.00507621	0.0414687
Nucks1	67.3618	0.9423	0.328203	2.87109	0.00409061	0.0352561
Atrn	166.043	0.941299	0.276568	3.4035	0.000665288	0.0089744
Camta2	70.2228	0.936574	0.332885	2.81351	0.00490042	0.0405301
Ncdn	182.799	0.936466	0.2442	3.83483	0.000125651	0.00248248
Arf1	57.63	0.936	0.343442	2.72535	0.00642339	0.0491592
Celsr2	248.116	0.93519	0.254053	3.68108	0.000232252	0.00396619
Cyb5r3	68.9272	0.932971	0.340011	2.74395	0.00607052	0.0470759
Rims1	116.604	0.932159	0.290447	3.20939	0.00133015	0.0155007
Atxn10	99.546	0.929139	0.293091	3.17014	0.00152364	0.017402
Ttyh1	121.593	0.927096	0.269392	3.44144	0.000578629	0.00812993
Slc3a2	77.0141	0.926504	0.323634	2.86282	0.00419892	0.0359056
Usp22	163.203	0.924732	0.256194	3.6095	0.000306789	0.00492472
Ctsd	211.078	0.924207	0.248153	3.72434	0.000195826	0.00347347
Atxn1	107.422	0.92012	0.278095	3.30865	0.000937461	0.0117567
Tubb2a	204.09	0.917255	0.289661	3.16665	0.00154206	0.0175249
Lingo1	124.93	0.91347	0.273522	3.33966	0.000838802	0.0107935
Palm	83.8032	0.9133	0.295264	3.09316	0.00198036	0.0209143
Atp9a	161.447	0.910811	0.294069	3.09727	0.00195309	0.0206879
Kcnj10	78.6047	0.906482	0.315549	2.87272	0.00406959	0.0351221
Aco2	238.286	0.902114	0.257309	3.50596	0.000454972	0.00679687
Chn1	70.4782	0.898813	0.316206	2.8425	0.00447617	0.0377185
Atp6ap1	106.984	0.89869	0.283523	3.16973	0.00152582	0.017402
Nsmf	169.005	0.895068	0.24619	3.63568	0.000277245	0.00455292
Psd3	161.526	0.891036	0.270632	3.29242	0.000993275	0.0122458
Kif5c	700.088	0.885816	0.24669	3.59081	0.000329654	0.00521357
Tspyl4	99.5179	0.881396	0.278816	3.16121	0.00157113	0.0176986
Stxbp1	235.081	0.878066	0.244729	3.58791	0.000333341	0.00525893
Slc8a2	98.2592	0.876486	0.297127	2.94987	0.00317906	0.0294132
Ndrg3	83.5881	0.875749	0.294276	2.97594	0.00292092	0.0275806
Tenm4	183.493	0.875497	0.24832	3.52568	0.000422397	0.00641184
Gad2	71.4314	0.874317	0.312402	2.79869	0.00513099	0.0418629
Tmem132b	96.0215	0.871895	0.28463	3.06326	0.00218937	0.0224467
Tecr	82.1817	0.869089	0.305432	2.84544	0.00443497	0.0375191
Rplp1	117.521	0.868545	0.281069	3.09014	0.0020006	0.0210562
Pcdhgc3	120.993	0.868392	0.278642	3.11652	0.00183	0.0196825
Bsg	75.7345	0.86655	0.31066	2.78939	0.00528077	0.0426984
Sgsm2	99.3282	0.863116	0.29566	2.91929	0.00350833	0.0317729
Kif5b	249.821	0.862874	0.248369	3.47416	0.000512446	0.00747822
Ncam1	416.032	0.859049	0.22757	3.77488	0.000160084	0.00297633
Gpm6a	361.25	0.843736	0.231775	3.64033	0.000272291	0.00449337
Opcml	112.666	0.843644	0.268865	3.1378	0.00170221	0.0186836
Slc8a1	236.252	0.842304	0.248569	3.38861	0.000702475	0.00931941
Dnajc5	96.1276	0.841697	0.283964	2.9641	0.00303571	0.0284145
Rnf157	86.4986	0.839986	0.291579	2.88082	0.00396642	0.0345568
Ncs1	111.152	0.839294	0.273528	3.0684	0.0021521	0.0221453
Ncan	461.154	0.835158	0.246227	3.39182	0.0006943	0.00924917
Spock1	85.6056	0.834983	0.290483	2.87447	0.00404711	0.0349751
Actg1	342.289	0.830201	0.227296	3.65251	0.000259689	0.00433107
Slc6a1	183.024	0.829614	0.255537	3.24656	0.00116811	0.0139933
Acsl4	95.5363	0.829002	0.293614	2.82345	0.00475105	0.0396131
2900097C17Rik	227.269	0.825587	0.261957	3.15161	0.00162372	0.0181005
Oxct1	193.825	0.823119	0.267531	3.07673	0.00209288	0.0217802
Brsk1	83.8026	0.81972	0.294965	2.77904	0.005452	0.0433689
Gng7	107.994	0.81719	0.289767	2.82016	0.00479995	0.0398713
Zc3h7b	123.225	0.813735	0.261734	3.10901	0.00187713	0.0201219
Phactr1	159.16	0.811707	0.244992	3.3132	0.000922344	0.0116125
Ppp2r1a	170.332	0.811197	0.268058	3.0262	0.0024765	0.0243144
Tmod2	217.121	0.811064	0.261168	3.10553	0.00189941	0.020293
Mapk8ip2	99.4875	0.80635	0.291559	2.76565	0.00568089	0.0446475
Brinp1	88.7476	0.80549	0.288806	2.78903	0.00528659	0.0426984
Mapt	103.941	0.805202	0.276194	2.91535	0.00355291	0.0318621
Fscn1	124.624	0.799016	0.262706	3.04148	0.00235418	0.0236215
Kif1a	1254.84	0.797803	0.285721	2.79224	0.00523441	0.0425033
Scd2	887.436	0.793693	0.25044	3.1692	0.00152859	0.0174027
Rtn4	167.093	0.792899	0.248122	3.1956	0.00139541	0.0161731
Dcaf7	178.702	0.792144	0.248218	3.19133	0.0014162	0.0163846
Ddn	197.791	0.791871	0.251994	3.14242	0.00167556	0.0185203
Shank2	109.451	0.789728	0.273318	2.88941	0.00385969	0.0337644
Tcf20	103.742	0.782251	0.278129	2.81255	0.00491503	0.0405648
App	584.593	0.779713	0.253775	3.07247	0.00212299	0.0219512
Nfe2l1	133.168	0.777053	0.263681	2.94694	0.00320934	0.0294809
Lppr4	178.366	0.768669	0.254578	3.01939	0.00253285	0.0247165
Actb	578.58	0.768056	0.233713	3.28632	0.00101505	0.0124621
Chl1	181.762	0.767385	0.249486	3.07587	0.00209892	0.0218078
Trim44	124.068	0.7666	0.262344	2.92212	0.00347661	0.0315301
Cdr1	143.726	0.766337	0.260609	2.94056	0.00327619	0.0300092
Canx	205.547	0.763442	0.251143	3.03987	0.00236678	0.0236347
Pam	195.926	0.75146	0.244121	3.07822	0.0020824	0.0217063
Psap	653.902	0.75104	0.259667	2.89231	0.00382416	0.0335909
Tulp4	141.159	0.750854	0.25734	2.91775	0.00352562	0.0317949
Tenm2	199.928	0.749577	0.236089	3.17498	0.00149848	0.0171816
Cpe	477.455	0.739291	0.233799	3.16208	0.00156644	0.0176768
Atp6v1b2	130.39	0.736258	0.258514	2.84804	0.00439891	0.0373616
Sez6l	181.369	0.735896	0.246109	2.99012	0.00278868	0.0265537
Agap2	320.824	0.732944	0.247507	2.96131	0.00306336	0.0285529
Gnas	312.262	0.729382	0.225962	3.2279	0.00124704	0.0147735
Nrxn2	335.16	0.726015	0.250192	2.90183	0.00370991	0.032857
Ywhae	171.857	0.713597	0.250838	2.84485	0.00444318	0.037539
Tspan7	173.688	0.702602	0.245985	2.85628	0.00428643	0.0365338
Nlgn2	205.624	0.690591	0.234149	2.94936	0.0031843	0.0294193
Camk2a	512.709	0.690509	0.247793	2.78664	0.00532584	0.0428
Gabbr1	190.218	0.676809	0.23595	2.86844	0.00412501	0.03541
Atp2b2	314.593	0.671775	0.232562	2.88859	0.00386979	0.0338067
Adgrl1	489.049	0.634513	0.233274	2.72004	0.0065275	0.0498965
