## Supplementary material for "RNA G-quadruplexes forming scaffolds for α-synuclein aggregation lead to progressive neurodegeneration": Supplementary Table 6.xlsx

### Sheet: PBS PQGS all PATHWAY
Supplementary Table 6. Kyoto Encyclopedia of Genes and Genomes (KEGG) pathway analysis in BG4-enriched mRNAs in vehicle-treated neurons.
Category	Term	Count	%	PValue	Genes	List Total	Pop Hits	Pop Total	Fold Enrichment	Bonferroni	Benjamini	FDR
KEGG_PATHWAY	mmu04961:Endocrine and other factor-regulated calcium reabsorption	11	4.45344	7.78378e-09	PRKCB, CLTC, ATP1A3, ATP2B2, ATP2B1, ATP1A1, AP2B1, ATP1B1, PRKACB, SLC8A1, SLC8A2	124	61	9011	13.1043	1.76692e-06	1.76692e-06	1.44e-06
KEGG_PATHWAY	mmu04727:GABAergic synapse	12	4.8583	2.90232e-08	GABRB3, NSF, GABRB2, GABRA1, GABBR2, SLC12A5, PRKCB, GNB1, GAD2, ADCY1, SLC6A1, PRKACB	124	89	9011	9.79812	6.58825e-06	3.29414e-06	2.68465e-06
KEGG_PATHWAY	mmu04970:Salivary secretion	11	4.45344	2.05062e-07	PRKCB, KCNMA1, ATP1A3, ATP2B2, ADCY1, ATP2B1, ATP1A1, CALM1, ATP1B1, PRKACB, VAMP2	124	85	9011	9.40427	4.65481e-05	1.55164e-05	1.26455e-05
KEGG_PATHWAY	mmu04020:Calcium signaling pathway	16	6.47773	8.42661e-07	PDGFRA, NTRK2, CHRM1, PRKCB, ATP2A2, ATP2B2, ATP2B1, ADCY1, CACNA1E, SLC8A1, SLC8A2, GRIN1, GRIN2A, CAMK4, CALM1, PRKACB	124	240	9011	4.84462	0.000191266	4.34513e-05	3.54119e-05
KEGG_PATHWAY	mmu04261:Adrenergic signaling in cardiomyocytes	13	5.26316	9.87939e-07	CACNA2D1, ATP2A2, ATP1A3, ATP2B2, ATP2B1, ADCY1, ATP1A1, ATP1B1, SLC8A1, SLC8A2, PPP2R2C, CALM1, PRKACB	124	152	9011	6.21514	0.000224237	4.34513e-05	3.54119e-05
KEGG_PATHWAY	mmu04925:Aldosterone synthesis and secretion	11	4.45344	1.14849e-06	PRKCB, CAMK4, PDE2A, ATP1A3, ATP2B2, ADCY1, ATP2B1, ATP1A1, CALM1, ATP1B1, PRKACB	124	102	9011	7.83689	0.000260674	4.34513e-05	3.54119e-05
KEGG_PATHWAY	mmu04024:cAMP signaling pathway	15	6.07287	1.62257e-06	GABBR2, CHRM1, ATP2A2, ATP1A3, ATP2B2, ATP2B1, ADCY1, ATP1A1, ATP1B1, GRIN2B, GRIN1, GRIN2A, CAMK4, CALM1, PRKACB	124	220	9011	4.95473	0.000368256	5.26177e-05	4.28823e-05
KEGG_PATHWAY	mmu04978:Mineral absorption	8	3.23887	7.73998e-06	FTL1, ATP1A3, ATP2B2, ATP2B1, ATP1A1, ATP1B1, SLC8A1, SLC8A2	124	54	9011	10.7658	0.00175544	0.000219622	0.000178987
KEGG_PATHWAY	mmu04721:Synaptic vesicle cycle	9	3.64372	9.18262e-06	NSF, SYT1, STXBP1, CLTC, SLC17A7, AP2B1, SLC6A1, VAMP2, ATP6V0A1	124	77	9011	8.49382	0.00208229	0.000231606	0.000188754
KEGG_PATHWAY	mmu05033:Nicotine addiction	7	2.83401	1.50287e-05	GABRB3, GABRB2, GABRA1, GRIN2A, SLC17A7, GRIN2B, GRIN1	124	40	9011	12.7171	0.00340573	0.000341152	0.000278031
KEGG_PATHWAY	mmu04022:cGMP-PKG signaling pathway	12	4.8583	2.27765e-05	KCNMA1, PDE2A, ATP2A2, ATP1A3, ATP2B2, ADCY1, ATP2B1, ATP1A1, CALM1, ATP1B1, SLC8A1, SLC8A2	124	173	9011	5.04065	0.00515698	0.000470024	0.000383059
KEGG_PATHWAY	mmu05032:Morphine addiction	9	3.64372	3.16299e-05	GABRB3, GABRB2, GABRA1, GABBR2, PRKCB, GNB1, PDE2A, ADCY1, PRKACB	124	91	9011	7.18708	0.00715439	0.000573141	0.000467097
KEGG_PATHWAY	mmu04720:Long-term potentiation	8	3.23887	3.28231e-05	GRIN2A, PRKCB, CAMK4, ADCY1, CALM1, GRIN2B, PRKACB, GRIN1	124	67	9011	8.67694	0.00742327	0.000573141	0.000467097
KEGG_PATHWAY	mmu05010:Alzheimer disease	17	6.88259	6.08101e-05	APC2, RTN3, APP, FZD3, CHRM1, LRP1, ATP2A2, GRIN2B, GRIN1, GRIN2A, TUBA1A, APC, KIF5C, KIF5B, KIF5A, SLC39A6, CALM1	124	383	9011	3.22553	0.0137095	0.000985992	0.000803562
KEGG_PATHWAY	mmu04971:Gastric acid secretion	8	3.23887	6.84563e-05	KCNJ10, PRKCB, ATP1A3, ADCY1, ATP1A1, CALM1, ATP1B1, PRKACB	124	75	9011	7.7514	0.01542	0.00103597	0.000844295
KEGG_PATHWAY	mmu04142:Lysosome	10	4.04858	9.04651e-05	LAMP1, SORT1, GAA, PSAP, CLTC, IDS, CTSD, ARSB, CTSB, ATP6V0A1	124	135	9011	5.38292	0.0203271	0.00120797	0.000984473
KEGG_PATHWAY	mmu04728:Dopaminergic synapse	10	4.04858	9.04651e-05	GRIN2A, PPP2R2C, KIF5C, PRKCB, KIF5B, GNB1, KIF5A, CALM1, GRIN2B, PRKACB	124	135	9011	5.38292	0.0203271	0.00120797	0.000984473
KEGG_PATHWAY	mmu04972:Pancreatic secretion	9	3.64372	0.000157746	PRKCB, KCNMA1, ATP2A2, ATP1A3, ATP2B2, ADCY1, ATP2B1, ATP1A1, ATP1B1	124	114	9011	5.73705	0.0351776	0.00195628	0.00159432
KEGG_PATHWAY	mmu04911:Insulin secretion	8	3.23887	0.000163741	PRKCB, KCNMA1, ATP1A3, ADCY1, ATP1A1, ATP1B1, PRKACB, VAMP2	124	86	9011	6.75994	0.0364899	0.00195628	0.00159432
KEGG_PATHWAY	mmu04514:Cell adhesion molecules	11	4.45344	0.000184093	NLGN3, CNTNAP1, CADM3, SDC3, CNTN1, NRXN2, NRCAM, ITGAV, NCAM1, L1CAM, GLG1	124	182	9011	4.3921	0.0409317	0.00208946	0.00170286
KEGG_PATHWAY	mmu05031:Amphetamine addiction	7	2.83401	0.000340018	GRIN2A, PRKCB, CAMK4, CALM1, GRIN2B, PRKACB, GRIN1	124	69	9011	7.37225	0.0742928	0.00367544	0.0029954
KEGG_PATHWAY	mmu04713:Circadian entrainment	8	3.23887	0.000368396	GRIN2A, PRKCB, GNB1, ADCY1, CALM1, GRIN2B, PRKACB, GRIN1	124	98	9011	5.93219	0.0802388	0.00380117	0.00309787
KEGG_PATHWAY	mmu04360:Axon guidance	10	4.04858	0.000804228	ROBO2, SEMA6B, FZD3, BMPR2, DPYSL2, SLIT1, PLXNA2, PAK3, L1CAM, PLXNA4	124	181	9011	4.01488	0.166926	0.00793738	0.00646879
KEGG_PATHWAY	mmu04724:Glutamatergic synapse	8	3.23887	0.000869125	GRIN2A, PRKCB, GNB1, SLC17A7, ADCY1, GRIN2B, PRKACB, GRIN1	124	113	9011	5.14473	0.179119	0.00822047	0.00669951
KEGG_PATHWAY	mmu04260:Cardiac muscle contraction	7	2.83401	0.00117354	CACNA2D1, ATP2A2, ATP1A3, ATP1A1, ATP1B1, SLC8A1, SLC8A2	124	87	9011	5.84696	0.233983	0.0106558	0.00868422
KEGG_PATHWAY	mmu05414:Dilated cardiomyopathy	7	2.83401	0.00175142	CACNA2D1, ATP2A2, ITGAV, ADCY1, PRKACB, SLC8A1, SLC8A2	124	94	9011	5.41155	0.328284	0.0152912	0.012462
KEGG_PATHWAY	mmu05022:Pathways of neurodegeneration - multiple diseases	16	6.47773	0.00182226	APC2, APP, FZD3, CHRM1, PRKCB, ATP2A2, GRIN2B, GRIN1, GRIN2A, TUBA1A, APC, KIF5C, KIF5B, KIF5A, CALM1, SPTBN2	124	471	9011	2.4686	0.339019	0.0153205	0.0124859
KEGG_PATHWAY	mmu04976:Bile secretion	7	2.83401	0.00239996	NCEH1, ATP1A3, ADCY1, ATP1A1, HMGCR, ATP1B1, PRKACB	124	100	9011	5.08685	0.420416	0.0194568	0.0158569
KEGG_PATHWAY	mmu04918:Thyroid hormone synthesis	6	2.42915	0.0033202	PRKCB, ATP1A3, ADCY1, ATP1A1, ATP1B1, PRKACB	124	74	9011	5.89211	0.52996	0.0259891	0.0211806
KEGG_PATHWAY	mmu04973:Carbohydrate digestion and absorption	5	2.02429	0.00404672	PRKCB, ATP1A3, ATP1A1, ATP1B1, HK1	124	48	9011	7.56972	0.601668	0.0297747	0.0242657
KEGG_PATHWAY	mmu04723:Retrograde endocannabinoid signaling	8	3.23887	0.00406615	GABRB3, GABRB2, GABRA1, PRKCB, GNB1, SLC17A7, ADCY1, PRKACB	124	148	9011	3.92807	0.603428	0.0297747	0.0242657
KEGG_PATHWAY	mmu04014:Ras signaling pathway	10	4.04858	0.00478471	PDGFRA, NTRK2, GRIN2A, PRKCB, GNB1, PAK3, CALM1, GRIN2B, PRKACB, GRIN1	124	235	9011	3.09231	0.663358	0.0339415	0.0276616
KEGG_PATHWAY	mmu04390:Hippo signaling pathway	8	3.23887	0.00560703	APC2, FZD3, BMPR2, APC, PPP2R2C, YWHAB, YWHAZ, YWHAG	124	157	9011	3.7029	0.720954	0.0385696	0.0314333
KEGG_PATHWAY	mmu04919:Thyroid hormone signaling pathway	7	2.83401	0.00590176	PRKCB, ATP2A2, ATP1A3, ITGAV, ATP1A1, ATP1B1, PRKACB	124	120	9011	4.23905	0.739113	0.0394029	0.0321125
KEGG_PATHWAY	mmu04371:Apelin signaling pathway	7	2.83401	0.0110222	CAMK4, GNB1, ADCY1, CALM1, PRKACB, SLC8A1, SLC8A2	124	137	9011	3.71303	0.919212	0.0714867	0.0582601
KEGG_PATHWAY	mmu05017:Spinocerebellar ataxia	7	2.83401	0.0125794	GRIN2A, RELN, PRKCB, ATP2A2, GRIN2B, SPTBN2, GRIN1	124	141	9011	3.6077	0.943506	0.0793198	0.0646439
KEGG_PATHWAY	mmu04960:Aldosterone-regulated sodium reabsorption	4	1.61943	0.0147896	PRKCB, ATP1A3, ATP1A1, ATP1B1	124	38	9011	7.64941	0.966031	0.090736	0.0739479
KEGG_PATHWAY	mmu04725:Cholinergic synapse	6	2.42915	0.0183933	CHRM1, PRKCB, CAMK4, GNB1, ADCY1, PRKACB	124	112	9011	3.893	0.985215	0.109876	0.0895461
KEGG_PATHWAY	mmu05412:Arrhythmogenic right ventricular cardiomyopathy	5	2.02429	0.0208258	CACNA2D1, ATP2A2, ITGAV, SLC8A1, SLC8A2	124	77	9011	4.71879	0.991582	0.121217	0.0987889
KEGG_PATHWAY	mmu04962:Vasopressin-regulated water reabsorption	4	1.61943	0.0218918	NSF, DYNC1H1, PRKACB, VAMP2	124	44	9011	6.6063	0.993426	0.121831	0.0992892
KEGG_PATHWAY	mmu05034:Alcoholism	8	3.23887	0.0220046	NTRK2, GRIN2A, CAMK4, GNB1, CALM1, GRIN2B, PRKACB, GRIN1	124	205	9011	2.83588	0.993596	0.121831	0.0992892
KEGG_PATHWAY	mmu04151:PI3K-Akt signaling pathway	11	4.45344	0.0247438	PDGFRA, NTRK2, RELN, CHRM1, PPP2R2C, YWHAB, GNB1, TNR, ITGAV, YWHAZ, YWHAG	124	359	9011	2.22664	0.996612	0.130736	0.106547
KEGG_PATHWAY	mmu04114:Oocyte meiosis	6	2.42915	0.024765	YWHAB, ADCY1, CALM1, YWHAZ, PRKACB, YWHAG	124	121	9011	3.60344	0.996629	0.130736	0.106547
KEGG_PATHWAY	mmu05030:Cocaine addiction	4	1.61943	0.0274933	GRIN2A, GRIN2B, PRKACB, GRIN1	124	48	9011	6.05578	0.998215	0.141841	0.115597
KEGG_PATHWAY	mmu04540:Gap junction	5	2.02429	0.0297875	PDGFRA, TUBA1A, PRKCB, ADCY1, PRKACB	124	86	9011	4.22496	0.998956	0.148563	0.121075
KEGG_PATHWAY	mmu05020:Prion disease	9	3.64372	0.0301052	GRIN2A, TUBA1A, KIF5C, KIF5B, KIF5A, NCAM1, GRIN2B, PRKACB, GRIN1	124	268	9011	2.44039	0.999031	0.148563	0.121075
KEGG_PATHWAY	mmu04144:Endocytosis	9	3.64372	0.0324682	ARF3, PDGFRA, DNAJC6, KIF5C, KIF5B, PSD3, CLTC, KIF5A, AP2B1	124	272	9011	2.4045	0.999443	0.156815	0.1278
KEGG_PATHWAY	mmu04726:Serotonergic synapse	6	2.42915	0.0333414	GABRB3, GABRB2, APP, PRKCB, GNB1, PRKACB	124	131	9011	3.32837	0.999546	0.157677	0.128503
KEGG_PATHWAY	mmu05410:Hypertrophic cardiomyopathy	5	2.02429	0.035615	CACNA2D1, ATP2A2, ITGAV, SLC8A1, SLC8A2	124	91	9011	3.99282	0.999734	0.162219	0.132205
KEGG_PATHWAY	mmu04964:Proximal tubule bicarbonate reclamation	3	1.21457	0.0357311	ATP1A3, ATP1A1, ATP1B1	124	22	9011	9.90946	0.999741	0.162219	0.132205
KEGG_PATHWAY	mmu04810:Regulation of actin cytoskeleton	8	3.23887	0.0385759	APC2, PDGFRA, NCKAP1, CHRM1, ABI2, APC, ITGAV, PAK3	124	231	9011	2.51669	0.999868	0.171701	0.139932
KEGG_PATHWAY	mmu04916:Melanogenesis	5	2.02429	0.0476579	FZD3, PRKCB, ADCY1, CALM1, PRKACB	124	100	9011	3.63347	0.999985	0.208045	0.169552
KEGG_PATHWAY	mmu05016:Huntington disease	9	3.64372	0.0543116	KCNJ10, TUBA1A, KIF5C, KIF5B, CLTC, KIF5A, AP2B1, GRIN2B, GRIN1	124	302	9011	2.16564	0.999997	0.231921	0.18901
KEGG_PATHWAY	mmu05206:MicroRNAs in cancer	9	3.64372	0.0551706	APC2, PDGFRA, FZD3, BMPR2, APC, PRKCB, DNMT3A, TNR, SLC7A1	124	303	9011	2.1585	0.999997	0.231921	0.18901
KEGG_PATHWAY	mmu04921:Oxytocin signaling pathway	6	2.42915	0.0580942	PRKCB, CACNA2D1, CAMK4, ADCY1, CALM1, PRKACB	124	153	9011	2.84978	0.999999	0.239771	0.195408
KEGG_PATHWAY	mmu04974:Protein digestion and absorption	5	2.02429	0.0600374	ATP1A3, ATP1A1, ATP1B1, SLC8A1, SLC8A2	124	108	9011	3.36432	0.999999	0.242056	0.197271
KEGG_PATHWAY	mmu05163:Human cytomegalovirus infection	8	3.23887	0.0607807	PDGFRA, PRKCB, GNB1, ITGAV, ADCY1, CALM1, PRKACB, CX3CL1	124	256	9011	2.27092	0.999999	0.242056	0.197271
KEGG_PATHWAY	mmu04934:Cushing syndrome	6	2.42915	0.0706078	APC2, FZD3, NCEH1, APC, ADCY1, PRKACB	124	162	9011	2.69146	1	0.276344	0.225215
KEGG_PATHWAY	mmu04015:Rap1 signaling pathway	7	2.83401	0.0724232	PDGFRA, GRIN2A, PRKCB, ADCY1, CALM1, GRIN2B, GRIN1	124	214	9011	2.37703	1	0.278645	0.22709
KEGG_PATHWAY	mmu05223:Non-small cell lung cancer	4	1.61943	0.0751504	KIF5C, PRKCB, KIF5B, KIF5A	124	72	9011	4.03719	1	0.284319	0.231714
KEGG_PATHWAY	mmu00500:Starch and sucrose metabolism	3	1.21457	0.0781295	GAA, PGM2L1, HK1	124	34	9011	6.412	1	0.290744	0.23695
KEGG_PATHWAY	mmu05214:Glioma	4	1.61943	0.0801311	PDGFRA, PRKCB, CAMK4, CALM1	124	74	9011	3.92807	1	0.293383	0.239101
KEGG_PATHWAY	mmu04924:Renin secretion	4	1.61943	0.085252	KCNMA1, CALM1, PRKACB, CTSB	124	76	9011	3.8247	1	0.307178	0.250343
