## Supplementary material for "RNA G-quadruplexes forming scaffolds for α-synuclein aggregation lead to progressive neurodegeneration": Supplementary Table 7.xlsx

### Sheet: PBS PQGS all PATHWAY
Supplementary Table 7. Kyoto Encyclopedia of Genes and Genomes (KEGG) pathway analysis in BG4-enriched mRNAs in pre-formed fibrils-treated neurons.
Category	Term	Count	%	PValue	Genes	List Total	Pop Hits	Pop Total	Fold Enrichment	Bonferroni	Benjamini	FDR
KEGG_PATHWAY	mmu05012:Parkinson disease	41	8.35031	2.94e-19	NDUFB5, NDUFB4, COX4I1, CAMK2A, ATP5G2, ATP5O, COX5B, COX6A1, ATP5G1, UBE2L3, UCHL1, TUBA1A, PSMB2, TUBB3, KIF5C, KIF5B, ATP5D, KIF5A, CYC1, NDUFV3, PRKACA, PRKACB, SNCA, COX8A, NDUFA4, NDUFA3, SDHC, TUBB4A, COX6B1, PINK1, TUBB2B, TUBB2A, GNAL, NDUFS8, UQCRQ, GNAS, CALM3, MAPT, UQCRC2, CALM1, UBA52	249	264	9011	5.62022	7.77e-17	7.77e-17	5.68e-17
KEGG_PATHWAY	mmu05022:Pathways of neurodegeneration - multiple diseases	51	10.387	3.55e-17	APP, CHRM1, COX4I1, COX6A1, ATP5G2, ATP5G1, UBE2L3, UCHL1, MAP1LC3A, TUBA1A, TUBB3, KIF5C, KIF5B, KIF5A, NEFL, RAC1, COX8A, PRKCB, SDHC, COX6B1, TUBB2B, TUBB2A, NDUFS8, UQCRC2, MAPT, UBA52, SQSTM1, NDUFB5, NDUFB4, CAMK2A, ATP5O, COX5B, PPP3R1, ATXN1, PSMB2, ATP5D, CYC1, NDUFV3, SNCA, MAPK3, FZD3, NDUFA4, NDUFA3, TUBB4A, GRIN1, PINK1, UQCRQ, DLG4, MAP3K10, CALM3, CALM1	249	471	9011	3.91853	9.37e-15	4.69e-15	3.43e-15
KEGG_PATHWAY	mmu00190:Oxidative phosphorylation	27	5.49898	2.36e-15	NDUFB5, NDUFB4, COX4I1, ATP5G2, ATP5O, COX5B, COX6A1, ATP5G1, ATP5D, CYC1, NDUFV3, ATP6V0E2, ATP6V0A1, ATP6V1F, COX8A, ATP6V1G2, ATP6AP1, NDUFA4, NDUFA3, SDHC, COX6B1, NDUFS8, UQCRQ, ATP6V1B2, UQCRC2, ATP6V0D1, ATP6V0C	249	135	9011	7.23775	6.16e-13	2.08e-13	1.52e-13
KEGG_PATHWAY	mmu05020:Prion disease	35	7.12831	4.75e-14	NDUFB5, NDUFB4, COX4I1, ATP5G2, ATP5O, COX5B, COX6A1, ATP5G1, PPP3R1, TUBA1A, PSMB2, TUBB3, KIF5C, KIF5B, ATP5D, KIF5A, NCAM1, CYC1, RAC1, NDUFV3, PRKACA, PRKACB, MAPK3, COX8A, NDUFA4, NDUFA3, SDHC, TUBB4A, GRIN1, COX6B1, TUBB2B, TUBB2A, NDUFS8, UQCRQ, UQCRC2	249	268	9011	4.72614	1.25e-11	3.14e-12	2.29e-12
KEGG_PATHWAY	mmu05010:Alzheimer disease	41	8.35031	1.65e-13	RTN3, APP, CHRM1, NDUFB5, NDUFB4, COX4I1, ATP5G2, ATP5O, COX5B, COX6A1, ATP5G1, RTN4, PPP3R1, TUBA1A, PSMB2, TUBB3, KIF5C, KIF5B, ATP5D, KIF5A, CYC1, NDUFV3, SNCA, MAPK3, COX8A, FZD3, NDUFA4, NDUFA3, SDHC, TUBB4A, GRIN1, COX6B1, TUBB2B, TUBB2A, NDUFS8, UQCRQ, CALM3, MAPT, UQCRC2, CALM1, GAPDH	249	383	9011	3.87399	4.35e-11	8.69e-12	6.35e-12
KEGG_PATHWAY	mmu04727:GABAergic synapse	21	4.27699	2.12e-13	GABRA1, GABBR2, GABBR1, GABARAPL1, SLC12A5, SLC32A1, PRKCB, GAD2, GNG12, SLC6A1, GABARAP, GNAO1, GNG3, GNG2, GNG4, GNB2, GNG7, GNB1, PRKACA, GLUL, PRKACB	249	89	9011	8.53892	5.58e-11	9.31e-12	6.8e-12
KEGG_PATHWAY	mmu05014:Amyotrophic lateral sclerosis	38	7.73931	5.15e-12	NDUFB5, NDUFB4, COX4I1, ATP5G2, ATP5O, COX5B, COX6A1, ATP5G1, ACTB, ACTG1, PPP3R1, MAP1LC3A, TUBA1A, PSMB2, TUBB3, KIF5C, KIF5B, ATP5D, KIF5A, NEFL, CYC1, RAC1, NDUFV3, COX8A, NDUFA4, NDUFA3, CHCHD10, SDHC, TUBB4A, GRIN1, COX6B1, PINK1, TUBB2B, TUBB2A, NDUFS8, UQCRQ, UQCRC2, SQSTM1	249	369	9011	3.72676	1.36e-09	1.94e-10	1.42e-10
KEGG_PATHWAY	mmu04728:Dopaminergic synapse	23	4.68432	1.26e-11	GSK3A, PRKCB, CAMK2A, GNG12, PPP1CA, GNAO1, GNG3, GNG2, GNAL, PPP2R2C, PPP2R1A, GNG4, KIF5C, GNB2, GNG7, KIF5B, GNB1, KIF5A, GNAS, CALM3, CALM1, PRKACA, PRKACB	249	135	9011	6.16549	3.32e-09	4.15e-10	3.03e-10
KEGG_PATHWAY	mmu04721:Synaptic vesicle cycle	18	3.66599	1.94e-11	RAB3A, ATP6V1G2, SLC32A1, SYT1, STXBP1, SLC6A1, CPLX2, CPLX1, RIMS1, AP2S1, ATP6V1B2, SLC17A7, ATP6V0D1, ATP6V0E2, ATP6V0C, VAMP2, ATP6V1F, ATP6V0A1	249	77	9011	8.45971	5.12e-09	5.69e-10	4.16e-10
KEGG_PATHWAY	mmu05016:Huntington disease	33	6.72098	3.86e-11	NDUFB5, NDUFB4, COX4I1, ATP5G2, ATP5O, COX5B, COX6A1, ATP5G1, TUBA1A, PSMB2, TUBB3, KIF5C, KIF5B, ATP5D, KIF5A, AP2S1, CYC1, NDUFV3, COX8A, KCNJ10, NDUFA4, NDUFA3, SDHC, TUBB4A, GRIN1, COX6B1, TUBB2B, TUBB2A, NDUFS8, UQCRQ, DLG4, MAP3K10, UQCRC2	249	302	9011	3.9544	1.02e-08	1.02e-09	7.46e-10
KEGG_PATHWAY	mmu04723:Retrograde endocannabinoid signaling	23	4.68432	8.17e-11	GABRA1, SLC32A1, NDUFA4, PRKCB, NDUFB5, NDUFB4, NDUFA3, GNG12, GNAO1, RIMS1, GNG3, GNG2, NDUFS8, CNR1, GNG4, GNB2, GNG7, GNB1, SLC17A7, NDUFV3, PRKACA, PRKACB, MAPK3	249	148	9011	5.62393	2.16e-08	1.96e-09	1.43e-09
KEGG_PATHWAY	mmu04714:Thermogenesis	27	5.49898	8.12e-10	NDUFB5, NDUFB4, COX4I1, ATP5G2, ATP5O, COX5B, COX6A1, ATP5G1, ACTB, ACTG1, CNR1, ATP5D, CYC1, NDUFV3, PRKACA, PRKACB, COX8A, NDUFA4, NDUFA3, SDHC, ACSL4, COX6B1, NDUFS8, UQCRQ, GNAS, GRB2, UQCRC2	249	231	9011	4.22985	2.14e-07	1.79e-08	1.31e-08
KEGG_PATHWAY	mmu04724:Glutamatergic synapse	19	3.86965	1.45e-09	PRKCB, GNG12, GRIN1, GNAO1, GNG3, PPP3R1, GNG2, DLG4, GNG4, GNB2, GNG7, GNB1, GNAS, SLC17A7, PRKACA, GLUL, PRKACB, SHANK2, MAPK3	249	113	9011	6.08483	3.83e-07	2.95e-08	2.15e-08
KEGG_PATHWAY	mmu05415:Diabetic cardiomyopathy	25	5.09165	3.07e-09	NDUFB5, NDUFB4, COX4I1, CAMK2A, ATP5G2, ATP5O, COX5B, COX6A1, ATP5G1, ATP5D, CYC1, RAC1, NDUFV3, CTSD, COX8A, NDUFA4, PRKCB, NDUFA3, SDHC, PPP1CA, COX6B1, NDUFS8, UQCRQ, UQCRC2, GAPDH	249	211	9011	4.28777	8.11e-07	5.79e-08	4.24e-08
KEGG_PATHWAY	mmu04261:Adrenergic signaling in cardiomyocytes	21	4.27699	5.48e-09	CAMK2A, ATP1A3, ATP2B2, ATP1A1, ATP1B1, SLC8A1, PPP1CA, SLC8A2, CACNG7, CACNG8, PPP2R2C, PPP1R1A, PPP2R1A, GNAS, CALM3, CACNG2, CALM1, PRKACA, PRKACB, SCN1B, MAPK3	249	152	9011	4.99976	1.45e-06	9.64e-08	7.05e-08
KEGG_PATHWAY	mmu04713:Circadian entrainment	17	3.46232	8.46e-09	PRKCB, CAMK2A, GNG12, GRIN1, GNAO1, GNG3, GNG2, GNG4, GNB2, GNG7, GNB1, GNAS, CALM3, CALM1, PRKACA, PRKACB, MAPK3	249	98	9011	6.27764	2.23e-06	1.32e-07	9.65e-08
KEGG_PATHWAY	mmu05208:Chemical carcinogenesis - reactive oxygen species	25	5.09165	8.5e-09	NDUFB5, NDUFB4, COX4I1, ATP5G2, ATP5O, COX5B, COX6A1, ATP5G1, ATP5D, CYC1, RAC1, NDUFV3, MAPK3, COX8A, GSTM1, NDUFA4, PDPK1, NDUFA3, AKR1A1, SDHC, COX6B1, NDUFS8, UQCRQ, GRB2, UQCRC2	249	222	9011	4.07531	2.24e-06	1.32e-07	9.65e-08
KEGG_PATHWAY	mmu04260:Cardiac muscle contraction	16	3.25866	1.16e-08	COX8A, COX4I1, ATP1A3, ATP1A1, COX5B, ATP1B1, COX6A1, SLC8A1, SLC8A2, COX6B1, CACNG7, CACNG8, UQCRQ, CYC1, UQCRC2, CACNG2	249	87	9011	6.6554	3.06e-06	1.7e-07	1.24e-07
KEGG_PATHWAY	mmu05032:Morphine addiction	16	3.25866	2.19e-08	GABRA1, GABBR2, GABBR1, SLC32A1, PRKCB, GNG12, GNAO1, GNG3, GNG2, GNG4, GNB2, GNG7, GNB1, GNAS, PRKACA, PRKACB	249	91	9011	6.36286	5.78e-06	3.04e-07	2.22e-07
KEGG_PATHWAY	mmu04725:Cholinergic synapse	16	3.25866	3.74e-07	CHRM1, PRKCB, CAMK2A, GNG12, GNAO1, GNG3, GNG2, GNG4, GNB2, CAMK4, GNA11, GNG7, GNB1, PRKACA, PRKACB, MAPK3	249	112	9011	5.16982	9.88e-05	4.94e-06	3.61e-06
KEGG_PATHWAY	mmu04971:Gastric acid secretion	13	2.64766	8.12e-07	KCNJ10, PRKCB, CAMK2A, ATP1A3, ATP1A1, ATP1B1, ACTB, ACTG1, GNAS, CALM3, CALM1, PRKACA, PRKACB	249	75	9011	6.27272	0.000214	1.02e-05	7.46e-06
KEGG_PATHWAY	mmu04371:Apelin signaling pathway	17	3.46232	1.01e-06	GNG12, SLC8A1, SLC8A2, GNG3, GNG2, MAP1LC3A, MRAS, GNG4, GNB2, CAMK4, GNG7, GNB1, CALM3, CALM1, PRKACA, PRKACB, MAPK3	249	137	9011	4.49058	0.000267	1.21e-05	8.88e-06
KEGG_PATHWAY	mmu04720:Long-term potentiation	12	2.44399	1.81e-06	PPP3R1, PPP1R1A, PRKCB, CAMK4, CAMK2A, CALM3, CALM1, PRKACA, PRKACB, MAPK3, PPP1CA, GRIN1	249	67	9011	6.48157	0.000477	2.08e-05	1.52e-05
KEGG_PATHWAY	mmu04145:Phagosome	19	3.86965	2.47e-06	ATP6V1G2, ATP6AP1, TUBB4A, ACTB, ACTG1, SEC61A1, TUBB2B, TUBB2A, TUBA1A, LAMP1, TUBB3, CANX, ATP6V1B2, RAC1, ATP6V0D1, ATP6V0E2, ATP6V0C, ATP6V1F, ATP6V0A1	249	182	9011	3.77795	0.000652	2.72e-05	1.99e-05
KEGG_PATHWAY	mmu04921:Oxytocin signaling pathway	17	3.46232	4.42e-06	PRKCB, CAMK2A, ACTB, PPP1CA, ACTG1, GNAO1, CACNG7, CACNG8, PPP3R1, CAMK4, GNAS, CALM3, CACNG2, CALM1, PRKACA, PRKACB, MAPK3	249	153	9011	4.02097	0.00116492	4.66e-05	3.41e-05
KEGG_PATHWAY	mmu04961:Endocrine and other factor-regulated calcium reabsorption	11	2.24033	5.46e-06	PRKCB, GNAS, AP2S1, ATP1A3, ATP2B2, ATP1A1, PRKACA, ATP1B1, PRKACB, SLC8A1, SLC8A2	249	61	9011	6.52584	0.00143947	5.54e-05	4.05e-05
KEGG_PATHWAY	mmu04932:Non-alcoholic fatty liver disease	17	3.46232	5.69e-06	COX8A, GSK3A, NDUFA4, NDUFB5, NDUFB4, NDUFA3, COX4I1, SDHC, COX5B, COX6A1, COX6B1, NDUFS8, UQCRQ, CYC1, RAC1, UQCRC2, NDUFV3	249	156	9011	3.94365	0.00150026	5.56e-05	4.07e-05
KEGG_PATHWAY	mmu05031:Amphetamine addiction	11	2.24033	1.7e-05	PPP3R1, PRKCB, CAMK4, CAMK2A, GNAS, CALM3, CALM1, PRKACA, PRKACB, PPP1CA, GRIN1	249	69	9011	5.76922	0.00446708	0.00016	0.000117
KEGG_PATHWAY	mmu04970:Salivary secretion	12	2.44399	1.94e-05	CST3, PRKCB, GNAS, ATP1A3, ATP2B2, CALM3, ATP1A1, CALM1, PRKACA, ATP1B1, PRKACB, VAMP2	249	85	9011	5.109	0.00510796	0.000177	0.000129
KEGG_PATHWAY	mmu04540:Gap junction	12	2.44399	2.17e-05	TUBB2B, TUBB2A, TUBA1A, TUBB3, PRKCB, GNA11, GNAS, GRB2, PRKACA, TUBB4A, PRKACB, MAPK3	249	86	9011	5.04959	0.00571501	0.000179	0.000131
KEGG_PATHWAY	mmu04911:Insulin secretion	12	2.44399	2.17e-05	RAB3A, PRKCB, GNA11, CAMK2A, GNAS, ATP1A3, CCK, ATP1A1, PRKACA, ATP1B1, PRKACB, VAMP2	249	86	9011	5.04959	0.00571501	0.000179	0.000131
KEGG_PATHWAY	mmu04925:Aldosterone synthesis and secretion	13	2.64766	2.17e-05	PRKCB, CAMK2A, ATP1A3, ATP2B2, ATP1A1, ATP1B1, CAMK4, GNA11, GNAS, CALM3, CALM1, PRKACA, PRKACB	249	102	9011	4.61229	0.00572449	0.000179	0.000131
KEGG_PATHWAY	mmu04014:Ras signaling pathway	20	4.07332	2.44e-05	PRKCB, VEGFB, TGFA, GNG12, GRIN1, GNG3, GNG2, MRAS, GNG4, GNB2, GNG7, GNB1, GRB2, CALM3, RAC1, PAK3, CALM1, PRKACA, PRKACB, MAPK3	249	235	9011	3.07989	0.00642847	0.000195	0.000143
KEGG_PATHWAY	mmu04114:Oocyte meiosis	14	2.85132	2.65e-05	YWHAE, YWHAB, CAMK2A, YWHAZ, PPP1CA, PPP3R1, PPP2R1A, CALM3, CALM1, PRKACA, PRKACB, YWHAG, YWHAH, MAPK3	249	121	9011	4.18713	0.00697511	0.000206	0.000151
KEGG_PATHWAY	mmu05034:Alcoholism	18	3.66599	4.8e-05	GNG12, PPP1CA, GRIN1, GNAO1, GNG3, GNG2, GNG4, GNB2, CAMK4, GNG7, GNB1, GNAS, GRB2, CALM3, CALM1, PRKACA, PRKACB, MAPK3	249	205	9011	3.17755	0.0125813	0.000362	0.000264
KEGG_PATHWAY	mmu04926:Relaxin signaling pathway	14	2.85132	5.23e-05	VEGFB, GNG12, GNAO1, GNG3, GNG2, GNG4, GNB2, GNG7, GNB1, GNAS, GRB2, PRKACA, PRKACB, MAPK3	249	129	9011	3.92746	0.0137197	0.000384	0.000281
KEGG_PATHWAY	mmu04726:Serotonergic synapse	14	2.85132	6.15e-05	APP, PRKCB, GNG12, GNAO1, GNG3, GNG2, GNG4, GNB2, GNG7, GNB1, GNAS, PRKACA, PRKACB, MAPK3	249	131	9011	3.8675	0.0160983	0.000439	0.000321
KEGG_PATHWAY	mmu04966:Collecting duct acid secretion	7	1.42566	7.45e-05	ATP6V1G2, ATP6V1B2, ATP6V0D1, ATP6V0E2, ATP6V0C, ATP6V1F, ATP6V0A1	249	27	9011	9.38227	0.0194687	0.000517	0.000378
KEGG_PATHWAY	mmu05163:Human cytomegalovirus infection	20	4.07332	7.92e-05	PRKCB, GNG12, CX3CL1, GNAO1, GNG3, PPP3R1, GNG2, GNG4, GNB2, GNA11, GNG7, GNB1, GNAS, GRB2, CALM3, RAC1, CALM1, PRKACA, PRKACB, MAPK3	249	256	9011	2.82725	0.0206988	0.000536	0.000392
KEGG_PATHWAY	mmu03010:Ribosome	16	3.25866	9.89e-05	RPL21, RPLP1, RPLP0, RPSA, RPL6, MRPL10, RPS15, MRPL30, RPL7A, RPL18A, RPL37A, RPS2, RPL29, RPL28, UBA52, RPS13	249	176	9011	3.28989	0.0257702	0.000653	0.000477
KEGG_PATHWAY	mmu04919:Thyroid hormone signaling pathway	13	2.64766	0.00011	THRA, PDPK1, PRKCB, ATP1A3, ATP1A1, ATP1B1, ACTB, ACTG1, RCAN2, SLC16A2, PRKACA, PRKACB, MAPK3	249	120	9011	3.92045	0.0285025	0.000705	0.000516
KEGG_PATHWAY	mmu04024:cAMP signaling pathway	18	3.66599	0.000116	GABBR2, GABBR1, CHRM1, CAMK2A, ATP1A3, ATP2B2, ATP1A1, ATP1B1, PPP1CA, GRIN1, CAMK4, GNAS, CALM3, RAC1, CALM1, PRKACA, PRKACB, MAPK3	249	220	9011	2.9609	0.0300813	0.000727	0.000532
KEGG_PATHWAY	mmu05170:Human immunodeficiency virus 1 infection	18	3.66599	0.000328	PRKCB, GNG12, GNAO1, GNG3, PPP3R1, GNG2, GNG4, GNB2, GNA11, GNG7, GNB1, CFL1, AP1S1, CALM3, RAC1, PAK3, CALM1, MAPK3	249	240	9011	2.71416	0.082934	0.0020026	0.00146402
KEGG_PATHWAY	mmu04142:Lysosome	13	2.64766	0.000334	ATP6AP1, SORT1, LAMP1, SMPD1, PSAP, AP1S1, IDS, CD68, ATP6V0D1, CTSD, ATP6V0C, CTSB, ATP6V0A1	249	135	9011	3.48484	0.0843573	0.0020026	0.00146402
KEGG_PATHWAY	mmu05132:Salmonella infection	18	3.66599	0.000605	ARF1, ARPC4, TUBB4A, ACTB, ACTG1, TUBB2B, TUBB2A, TUBA1A, TUBB3, KIF5C, KIF5B, KIF5A, RAC1, PAK3, GAPDH, ARL8A, MAPK3, ARL8B	249	253	9011	2.57469	0.147572	0.00354706	0.00259312
KEGG_PATHWAY	mmu04978:Mineral absorption	8	1.62933	0.000645	FTL1, ATP1A3, ATP2B2, MT1, ATP1A1, ATP1B1, SLC8A1, SLC8A2	249	54	9011	5.3613	0.156643	0.00370238	0.00270667
KEGG_PATHWAY	mmu04912:GnRH signaling pathway	10	2.03666	0.000793	PRKCB, GNA11, CAMK2A, GNAS, GRB2, CALM3, CALM1, PRKACA, PRKACB, MAPK3	249	90	9011	4.02097	0.188974	0.00445472	0.00325667
KEGG_PATHWAY	mmu04062:Chemokine signaling pathway	15	3.05499	0.000826	GSK3A, PRKCB, GNG12, CX3CL1, GNG3, GNG2, GNG4, GNB2, GNG7, GNB1, GRB2, RAC1, PRKACA, PRKACB, MAPK3	249	192	9011	2.82725	0.195929	0.0045412	0.00331989
KEGG_PATHWAY	mmu04020:Calcium signaling pathway	17	3.46232	0.000945	CHRM1, PRKCB, CAMK2A, VEGFB, ATP2B2, SLC8A1, SLC8A2, GRIN1, PPP3R1, GNAL, CAMK4, GNA11, GNAS, CALM3, CALM1, PRKACA, PRKACB	249	240	9011	2.56337	0.220908	0.005092	0.00372256
KEGG_PATHWAY	mmu05414:Dilated cardiomyopathy	10	2.03666	0.001086	CACNG7, CACNG8, GNAS, PRKACA, CACNG2, PRKACB, ACTB, SLC8A1, ACTG1, SLC8A2	249	94	9011	3.84987	0.249383	0.00573408	0.00419196
KEGG_PATHWAY	mmu04915:Estrogen signaling pathway	12	2.44399	0.00114312	GNAO1, GABBR2, GABBR1, GNAS, TGFA, GRB2, CALM3, CALM1, PRKACA, CTSD, PRKACB, MAPK3	249	134	9011	3.24078	0.26063	0.00591734	0.00432594
KEGG_PATHWAY	mmu04010:MAPK signaling pathway	19	3.86965	0.00124156	DUSP3, PRKCB, VEGFB, TGFA, DUSP8, GNG12, MAPK8IP2, MAPK8IP1, CACNG7, CACNG8, PPP3R1, MRAS, GRB2, MAPT, RAC1, CACNG2, PRKACA, PRKACB, MAPK3	249	294	9011	2.33873	0.279619	0.00630329	0.00460809
KEGG_PATHWAY	mmu04916:Melanogenesis	10	2.03666	0.00168407	GNAO1, FZD3, PRKCB, CAMK2A, GNAS, CALM3, CALM1, PRKACA, PRKACB, MAPK3	249	100	9011	3.61888	0.359157	0.0083886	0.00613257
KEGG_PATHWAY	mmu04722:Neurotrophin signaling pathway	11	2.24033	0.00180833	YWHAE, SORT1, PDPK1, ARHGDIA, CAMK4, CAMK2A, GRB2, CALM3, RAC1, CALM1, MAPK3	249	121	9011	3.28989	0.379873	0.00877673	0.00641632
KEGG_PATHWAY	mmu04140:Autophagy - animal	12	2.44399	0.00182849	GABARAPL1, MRAS, MAP1LC3A, LAMP1, PDPK1, PRKACA, CTSD, SQSTM1, PRKACB, GABARAP, MAPK3, CTSB	249	142	9011	3.0582	0.38317	0.00877673	0.00641632
KEGG_PATHWAY	mmu04151:PI3K-Akt signaling pathway	21	4.27699	0.00212289	YWHAE, CHRM1, YWHAB, PDPK1, VEGFB, TGFA, GNG12, YWHAZ, GNG3, GNG2, PPP2R2C, PPP2R1A, GNG4, GNB2, GNG7, GNB1, GRB2, RAC1, YWHAG, YWHAH, MAPK3	249	359	9011	2.11689	0.429384	0.0100079	0.00731639
KEGG_PATHWAY	mmu05171:Coronavirus disease - COVID-19	16	3.25866	0.00348713	RPL21, PRKCB, RPLP1, RPLP0, RPSA, RPL6, RPS15, RPL7A, RPL18A, RPL37A, RPS2, RPL29, RPL28, UBA52, RPS13, MAPK3	249	248	9011	2.33476	0.602361	0.0160711	0.011749
KEGG_PATHWAY	mmu05223:Non-small cell lung cancer	8	1.62933	0.00353078	KIF5C, PDPK1, PRKCB, KIF5B, KIF5A, TGFA, GRB2, MAPK3	249	72	9011	4.02097	0.606933	0.0160711	0.011749
KEGG_PATHWAY	mmu04960:Aldosterone-regulated sodium reabsorption	6	1.222	0.00362357	PDPK1, PRKCB, ATP1A3, ATP1A1, ATP1B1, MAPK3	249	38	9011	5.71401	0.616478	0.0162139	0.0118534
KEGG_PATHWAY	mmu04390:Hippo signaling pathway	12	2.44399	0.00400192	YWHAE, FZD3, PPP2R2C, PPP2R1A, YWHAB, DLG4, YWHAZ, YWHAG, ACTB, YWHAH, PPP1CA, ACTG1	249	157	9011	2.76602	0.653068	0.0175349	0.0128191
KEGG_PATHWAY	mmu05214:Glioma	8	1.62933	0.00411805	PRKCB, CAMK4, CAMK2A, TGFA, GRB2, CALM3, CALM1, MAPK3	249	74	9011	3.9123	0.663585	0.0175349	0.0128191
KEGG_PATHWAY	mmu04918:Thyroid hormone synthesis	8	1.62933	0.00411805	PRKCB, CANX, GNAS, ATP1A3, ATP1A1, PRKACA, ATP1B1, PRKACB	249	74	9011	3.9123	0.663585	0.0175349	0.0128191
KEGG_PATHWAY	mmu04360:Axon guidance	13	2.64766	0.00420472	SEMA7A, FZD3, PDPK1, SEMA3A, CAMK2A, L1CAM, PPP3R1, CFL1, RAC1, LRRC4C, PAK3, PLXNA4, MAPK3	249	181	9011	2.59919	0.671226	0.0176198	0.0128811
KEGG_PATHWAY	mmu04962:Vasopressin-regulated water reabsorption	6	1.222	0.00686089	ARHGDIA, GNAS, PRKACA, PRKACB, VAMP2, RAB11B	249	44	9011	4.93483	0.837572	0.0283012	0.0206899
KEGG_PATHWAY	mmu01100:Metabolic pathways	61	12.4236	0.00776105	PIGT, GDA, PIGQ, COX4I1, TECR, COX6A1, ATP5G2, ATP5G1, FADS2, SMPD1, SCD2, IDS, SCD1, GLUL, COX8A, ATP6V1G2, DGAT2, ATP6AP1, PGAM1, AKR1A1, SDHC, ACSL4, MIF, SIRT2, COX6B1, NDUFS8, ATP6V1B2, UQCRC2, ALDOA, B4GALT6, ATP6V0D1, NAT8L, DGKK, ATP6V0C, GAPDH, CERS1, NDUFB5, NDUFB4, PDXP, AGPAT1, ATP5O, COX5B, PLD3, OXCT1, ATP5D, CYC1, NDUFV3, ATP6V0E2, ATP6V0A1, ATP6V1F, GSTM1, MDH2, NDUFA4, NDUFA3, GO…	249	1621	9011	1.36182	0.872151	0.0315218	0.0230443
KEGG_PATHWAY	mmu04022:cGMP-PKG signaling pathway	12	2.44399	0.00820855	PPP3R1, GNA11, ATP1A3, ATP2B2, CALM3, ATP1A1, CALM1, ATP1B1, SLC8A1, MAPK3, PPP1CA, SLC8A2	249	173	9011	2.5102	0.886505	0.0328342	0.0240038
KEGG_PATHWAY	mmu05167:Kaposi sarcoma-associated herpesvirus infection	14	2.85132	0.0089325	GNG12, GNG3, PPP3R1, GNG2, MAP1LC3A, GNG4, GNB2, GNG7, GNB1, CALM3, RAC1, CALM1, UBA52, MAPK3	249	224	9011	2.2618	0.906405	0.0351967	0.0257309
KEGG_PATHWAY	mmu05323:Rheumatoid arthritis	8	1.62933	0.00990535	ATP6V1G2, ATP6AP1, ATP6V1B2, ATP6V0D1, ATP6V0E2, ATP6V0C, ATP6V1F, ATP6V0A1	249	87	9011	3.3277	0.927781	0.0384561	0.0281137
KEGG_PATHWAY	mmu04137:Mitophagy - animal	7	1.42566	0.0107816	GABARAPL1, PINK1, MRAS, MAP1LC3A, UBA52, SQSTM1, GABARAP	249	68	9011	3.72531	0.942834	0.0412512	0.0301571
KEGG_PATHWAY	mmu05205:Proteoglycans in cancer	13	2.64766	0.0109783	FZD3, PDPK1, PRKCB, CAMK2A, ACTB, PPP1CA, ACTG1, MRAS, GRB2, RAC1, PRKACA, PRKACB, MAPK3	249	205	9011	2.2949	0.945757	0.0414038	0.0302687
KEGG_PATHWAY	mmu04015:Rap1 signaling pathway	13	2.64766	0.0151448	PRKCB, VEGFB, ACTB, ACTG1, GRIN1, GNAO1, MRAS, CNR1, GNAS, CALM3, RAC1, CALM1, MAPK3	249	214	9011	2.19838	0.982205	0.0563131	0.0411683
KEGG_PATHWAY	mmu04924:Renin secretion	7	1.42566	0.017978	PPP3R1, GNAS, CALM3, CALM1, PRKACA, PRKACB, CTSB	249	76	9011	3.33317	0.991682	0.0659193	0.048191
KEGG_PATHWAY	mmu05412:Arrhythmogenic right ventricular cardiomyopathy	7	1.42566	0.0190634	CACNG7, CACNG8, CACNG2, ACTB, SLC8A1, ACTG1, SLC8A2	249	77	9011	3.28989	0.993788	0.0689416	0.0504005
KEGG_PATHWAY	mmu04071:Sphingolipid signaling pathway	9	1.83299	0.0209514	PPP2R2C, PPP2R1A, PDPK1, PRKCB, SMPD1, RAC1, CTSD, CERS1, MAPK3	249	124	9011	2.6266	0.996265	0.0747456	0.0546436
KEGG_PATHWAY	mmu04730:Long-term depression	6	1.222	0.0242447	GNAO1, PPP2R1A, PRKCB, GNA11, GNAS, MAPK3	249	60	9011	3.61888	0.998465	0.0847243	0.0619386
KEGG_PATHWAY	mmu04922:Glucagon signaling pathway	8	1.62933	0.0243903	PPP3R1, PGAM1, CAMK2A, GNAS, CALM3, CALM1, PRKACA, PRKACB	249	104	9011	2.78375	0.998525	0.0847243	0.0619386
KEGG_PATHWAY	mmu05152:Tuberculosis	11	2.24033	0.0268811	PPP3R1, ATP6AP1, LAMP1, CAMK2A, CALM3, ATP6V0D1, CALM1, ATP6V0C, CTSD, MAPK3, ATP6V0A1	249	180	9011	2.21154	0.999249	0.0921639	0.0673774
KEGG_PATHWAY	mmu04929:GnRH secretion	6	1.222	0.0292191	GABBR2, GABBR1, PRKCB, GNA11, MAPK3, HCN1	249	63	9011	3.44655	0.999602	0.0977657	0.0714726
KEGG_PATHWAY	mmu04150:mTOR signaling pathway	10	2.03666	0.0292556	FZD3, ATP6V1G2, PDPK1, PRKCB, ATP6V1B2, GRB2, SLC3A2, LAMTOR1, ATP6V1F, MAPK3	249	157	9011	2.30502	0.999606	0.0977657	0.0714726
KEGG_PATHWAY	mmu04972:Pancreatic secretion	8	1.62933	0.0376249	PRKCB, GNAS, ATP1A3, ATP2B2, CCK, ATP1A1, RAC1, ATP1B1	249	114	9011	2.53956	0.99996	0.123513	0.0902957
KEGG_PATHWAY	mmu04910:Insulin signaling pathway	9	1.83299	0.0378961	PRKAR1B, PDPK1, GRB2, CALM3, CALM1, PRKACA, PRKACB, MAPK3, PPP1CA	249	139	9011	2.34316	0.999963	0.123513	0.0902957
KEGG_PATHWAY	mmu05410:Hypertrophic cardiomyopathy	7	1.42566	0.0391689	CACNG7, CACNG8, CACNG2, ACTB, SLC8A1, ACTG1, SLC8A2	249	91	9011	2.78375	0.999974	0.126105	0.0921901
KEGG_PATHWAY	mmu05030:Cocaine addiction	5	1.01833	0.0423691	DLG4, GNAS, PRKACA, PRKACB, GRIN1	249	48	9011	3.76966	0.999989	0.134764	0.0985209
KEGG_PATHWAY	mmu04270:Vascular smooth muscle contraction	9	1.83299	0.0451469	PRKCB, GNA11, GNAS, CALM3, CALM1, PRKACA, PRKACB, MAPK3, PPP1CA	249	144	9011	2.2618	0.999995	0.14189	0.10373
KEGG_PATHWAY	mmu04750:Inflammatory mediator regulation of TRP channels	8	1.62933	0.060892	PRKCB, CAMK2A, GNAS, CALM3, CALM1, PRKACA, PRKACB, PPP1CA	249	127	9011	2.27961	1	0.189123	0.138261
KEGG_PATHWAY	mmu04514:Cell adhesion molecules	10	2.03666	0.0636532	CNTNAP2, CNTNAP1, CADM3, NLGN2, SDC3, NRXN2, NCAM1, LRRC4C, L1CAM, GLG1	249	182	9011	1.98839	1	0.195322	0.142792
KEGG_PATHWAY	mmu05142:Chagas disease	7	1.42566	0.0643676	GNAO1, GNAL, PPP2R2C, PPP2R1A, GNA11, GNAS, MAPK3	249	103	9011	2.45943	1	0.195322	0.142792
KEGG_PATHWAY	mmu01040:Biosynthesis of unsaturated fatty acids	4	0.814664	0.065945	FADS2, TECR, SCD2, SCD1	249	34	9011	4.2575	1	0.19633	0.143529
KEGG_PATHWAY	mmu01230:Biosynthesis of amino acids	6	1.222	0.0661871	PGAM1, GOT2, ACO2, ALDOA, GAPDH, GLUL	249	79	9011	2.74851	1	0.19633	0.143529
KEGG_PATHWAY	mmu05200:Pathways in cancer	22	4.48065	0.0712037	FZD3, GSTM1, PRKCB, CAMK2A, VEGFB, TGFA, GNG12, GNG3, GNG2, GNG4, GNB2, GNA11, GNG7, GNB1, GNAS, GRB2, CALM3, RAC1, CALM1, PRKACA, PRKACB, MAPK3	249	543	9011	1.46621	1	0.208864	0.152692
KEGG_PATHWAY	mmu05165:Human papillomavirus infection	16	3.25866	0.0744264	FZD3, ATP6V1G2, ATP6AP1, PPP2R2C, PPP2R1A, GNAS, ATP6V1B2, GRB2, ATP6V0D1, PRKACA, ATP6V0E2, ATP6V0C, PRKACB, ATP6V1F, ATP6V0A1, MAPK3	249	362	9011	1.5995	1	0.215918	0.157849
KEGG_PATHWAY	mmu04928:Parathyroid hormone synthesis, secretion and action	7	1.42566	0.0771423	MMP24, PRKCB, GNA11, GNAS, PRKACA, PRKACB, MAPK3	249	108	9011	2.34557	1	0.218985	0.160091
KEGG_PATHWAY	mmu04974:Protein digestion and absorption	7	1.42566	0.0771423	SLC7A8, ATP1A3, SLC3A2, ATP1A1, ATP1B1, SLC8A1, SLC8A2	249	108	9011	2.34557	1	0.218985	0.160091
KEGG_PATHWAY	mmu04012:ErbB signaling pathway	6	1.222	0.0814147	PRKCB, CAMK2A, TGFA, GRB2, PAK3, MAPK3	249	84	9011	2.58491	1	0.228654	0.16716
KEGG_PATHWAY	mmu05160:Hepatitis C	9	1.83299	0.0852038	YWHAE, PPP2R2C, PPP2R1A, YWHAB, GRB2, YWHAZ, YWHAG, MAPK3, YWHAH	249	165	9011	1.97393	1	0.236777	0.173098
KEGG_PATHWAY	mmu04530:Tight junction	9	1.83299	0.0898489	TUBA1A, PPP2R2C, PPP2R1A, ARPC4, RAC1, PRKACA, PRKACB, ACTB, ACTG1	249	167	9011	1.95029	1	0.245935	0.179793
KEGG_PATHWAY	mmu01212:Fatty acid metabolism	5	1.01833	0.0907282	FADS2, TECR, SCD2, ACSL4, SCD1	249	62	9011	2.91845	1	0.245935	0.179793
KEGG_PATHWAY	mmu00250:Alanine, aspartate and glutamate metabolism	4	0.814664	0.0912939	GOT2, GAD2, NAT8L, GLUL	249	39	9011	3.71167	1	0.245935	0.179793
KEGG_PATHWAY	mmu04216:Ferroptosis	4	0.814664	0.0967859	FTL1, MAP1LC3A, ACSL4, SLC3A2	249	40	9011	3.61888	1	0.255515	0.186797
KEGG_PATHWAY	mmu05033:Nicotine addiction	4	0.814664	0.0967859	GABRA1, SLC32A1, SLC17A7, GRIN1	249	40	9011	3.61888	1	0.255515	0.186797
KEGG_PATHWAY	mmu05203:Viral carcinogenesis	11	2.24033	0.0999979	YWHAE, YWHAB, GRB2, RAC1, ATP6V0D1, PRKACA, YWHAZ, PRKACB, YWHAG, MAPK3, YWHAH	249	229	9011	1.73832	1	0.261381	0.191085
