## Supplementary material for "RNA G-quadruplexes forming scaffolds for α-synuclein aggregation lead to progressive neurodegeneration": Supplementary Table 8.xlsx

### Sheet: PBS PQGS all PATHWAY
Supplementary Table 8. Gene Ontology (GO) analysis in BG4-enriched mRNAs in pre-formed fibrils-treated neurons.
Category	Term	Count	%	PValue	Genes	List Total	Pop Hits	Pop Total	Fold Enrichment	Bonferroni	Benjamini	FDR
GOTERM_CC_DIRECT	GO:0045202~synapse	84	25.0746	1.23413e-37	YWHAE, CNTNAP2, ARF1, RAB3A, CLSTN3, RPLP1, RPLP0, FAIM2, CLU, RPL6, HAPLN1, ACTB, NRGN, PPP1R9B, RPS15, RPL7A, RIMS1, MAP1LC3A, RPL18A, PPP2R1A, ARHGDIA, PALM, NCS1, HABP4, NPTN, BAALC, RAC1, RPS13, YWHAH, ATP6AP1, SLC32A1, RPL21, AKR1A1, INSYN1, SYNGR3, SYN2, SYN1, OLFM1, GAP43, PRKAR1B, VGF, RPL37A, CANX, EEF1A2, ATP6V1B2, NSMF, PABPC1, RPL29, UBA52, ATP6V0C, RPL28, SHANK2, ARL8A, ARL8B, IGSF8…	325	1009	21038	5.38901	5.81276e-35	5.81276e-35	4.8995e-35
GOTERM_CC_DIRECT	GO:0043209~myelin sheath	34	10.1493	4.38811e-25	IGSF8, SLC25A3, PITPNA, PEBP1, ATP5O, COX5B, COX6A1, ACTB, RTN4, ACTG1, UCHL1, NEFL, GLUL, PACSIN1, GSTM1, MDH2, PGAM1, MIF, TUBB4A, SYN2, SYN1, SIRT2, GNAO1, GNB2, CANX, EEF1A2, FSCN1, ATP6V1B2, CALM3, UQCRC2, ALDOA, PPIA, GAPDH, UBA52	325	192	21038	11.463	2.0668e-22	1.0334e-22	8.71039e-23
GOTERM_CC_DIRECT	GO:0098978~glutamatergic synapse	51	15.2239	4.58535e-21	YWHAE, RNF10, CNTNAP2, ARF1, CLSTN3, ACTB, NRGN, MECP2, RIMS1, MAP1LC3A, PPP2R1A, CFL1, NCS1, NPTN, RAC1, PRKACA, FAM81A, YWHAH, SYN2, C1QL3, SIRT2, OLFM1, PRKAR1B, VGF, CANX, NSMF, GAPDH, SHANK2, SEMA3A, CAMK2A, AGAP2, CPLX2, CPLX1, RTN4, ACAN, CACNG7, CACNG8, PPP3R1, CNR1, AP2S1, NPTX1, CACNG2, LRRC4C, PACSIN1, MAPK3, MPP2, GABBR1, PPP1CA, DLG4, ABHD17A, HCN1	325	655	21038	5.04023	2.1597e-18	7.19899e-19	6.06794e-19
GOTERM_CC_DIRECT	GO:0014069~postsynaptic density	33	9.85075	6.91782e-15	ARF1, CLSTN3, CAMK2A, RPLP0, ACTB, RPL6, RTN4, NRGN, PPP1R9B, RIMS1, GNG3, CACNG8, RPL18A, NCS1, PALM, NPTN, BAALC, CACNG2, RPS13, PSD, MPP2, PDPK1, INSYN1, MAPK8IP2, MT3, SYN2, SYN1, GAP43, DLG4, ABHD17A, NSMF, MAPT, SHANK2	325	381	21038	5.60674	3.24207e-12	8.14574e-13	6.86594e-13
GOTERM_CC_DIRECT	GO:0098794~postsynapse	29	8.65672	1.45751e-14	CNTNAP2, RAB3A, RPLP1, RPLP0, AGAP2, CPLX2, CPLX1, RPL6, RTN4, NRGN, MECP2, RPL7A, PPP3R1, ATXN1, NCS1, NEFL, RAC1, PRKACA, SNCA, RPL21, EPN1, PPP1CA, PRKAR1B, DLG4, RPL37A, NSMF, RPL29, RPL28, UBA52	325	293	21038	6.40695	6.85019e-12	1.37298e-12	1.15727e-12
GOTERM_CC_DIRECT	GO:0043025~neuronal cell body	40	11.9403	4.91705e-13	CNTNAP2, SERPINE2, CAMK2A, STMN2, PEBP1, SLC3A2, CPLX2, CPLX1, ATP5G1, TTBK1, RTN4, NRGN, PPP1R9B, CST3, ACAN, CACNG7, UCHL1, BRINP1, TUBB3, PPP2R1A, CFL1, TIMP2, SNCB, SNCA, GABBR1, CCK, MAPK8IP2, TUBB4A, PPP1CA, OLFM1, VGF, CANX, PNOC, EEF1A2, GNAS, ADNP, MAPT, ATXN10, SHANK2, HCN1	325	654	21038	3.95916	2.31599e-10	3.85989e-11	3.25345e-11
GOTERM_CC_DIRECT	GO:0030424~axon	35	10.4478	7.36318e-13	YWHAE, IGSF8, MTPN, CNTNAP2, GSK3A, RAB3A, TTYH1, SEMA3A, CAMK2A, ACTB, NRGN, CST3, FAM168B, UCHL1, CNR1, TUBB3, NCS1, PALM, BSG, NPTN, NEFL, SNCA, VSTM2L, CCK, MT3, SYN1, OLFM1, PINK1, GAP43, CANX, ADNP, MAPT, ARL8A, ARL8B, HCN1	325	509	21038	4.45114	3.46797e-10	4.95437e-11	4.17597e-11
GOTERM_CC_DIRECT	GO:0005737~cytoplasm	176	52.5373	3.34055e-12	RAB3B, RAB3A, CCNI, PITPNA, STMN2, STMN3, PEBP1, NUCKS1, CLU, RPL6, NUDT3, ACTB, CMIP, NUDT4, UBE2L3, ACTG1, RPS15, ABHD12, RPL18A, PPP2R1A, TUBB3, BASP1, ARHGDIA, PALM, CFL1, HCFC1R1, HABP4, CHP1, BAALC, PRKACA, GLUL, RPS13, TMEM8B, GABARAPL1, SNRPN, DGAT2, RPL21, MIF, MAPK8IP2, CLIP3, PRKAR1B, EEF1A2, FSCN1, NSMF, ADNP, UBE2V1, DGKK, RPL29, PPIA, UBA52, RPL28, SQSTM1, ARL8A, ARL8B, ILRUN, BRSK1…	325	7429	21038	1.53357	1.5734e-09	1.96675e-10	1.65775e-10
GOTERM_CC_DIRECT	GO:0042995~cell projection	54	16.1194	6.83902e-12	CNTNAP2, RAB3A, CLSTN3, STMN2, STMN3, NRGN, PPP1R9B, RIMS1, TUBB3, BASP1, PPP2R1A, PALM, BSG, CFL1, NEFL, SH3BGRL3, RAC1, PRKACA, GLUL, SCN1B, PSD, SLC32A1, PDPK1, SLC2A13, SIRT2, OLFM1, GAP43, FSCN1, NSMF, PABPC1, MAPT, SHANK2, ARL8A, ARL8B, BRSK1, NLGN2, CAMK2A, PDXP, CPLX2, CPLX1, RTN4, CST3, FAM168B, CNR1, SNCA, PACSIN1, MPP2, GABBR1, ARPC4, TUBB4A, NSG2, DLG4, ABHD17A, GNAS	325	1220	21038	2.8652	3.22116e-09	3.57909e-10	3.01677e-10
GOTERM_CC_DIRECT	GO:0098793~presynapse	25	7.46269	1.41932e-11	CNTNAP2, RAB3A, CPLX2, CPLX1, RPL6, RPL7A, CNR1, SNCB, RAB6A, PRKACA, SNCA, PACSIN1, YWHAH, GABBR1, SLC32A1, SYN2, EPN1, SYN1, PPP1CA, GAP43, RPL37A, CANX, RPL29, RPL28, UBA52	325	282	21038	5.73868	6.685e-09	6.68502e-10	5.63472e-10
GOTERM_CC_DIRECT	GO:0016020~membrane	181	54.0299	1.67071e-11	RAB3B, RAB3A, SERPINE2, CLSTN3, PITPNA, STMN2, GDE1, FAIM2, COX6A1, CLU, ACTB, ABHD12, RIMS1, FADS2, PPP2R1A, BASP1, ARHGDIA, PALM, CFL1, BSG, SIRPA, CHP1, BAALC, AP1S1, SLC16A2, PRKACA, GLUL, SCN1B, TMEM8B, GABARAPL1, ATP6V1G2, DGAT2, SDHC, COX6B1, BSCL2, CLIP3, TMX4, PRKAR1B, CDIP1, NSMF, UQCRC2, ATP6V0D1, RPL29, ARL8A, ARL8B, IGSF8, SEMA7A, TTYH3, TTYH1, TGFA, ATP5O, GABARAP, RTN4, NKAIN1, PPP…	325	7862	21038	1.49028	7.86903e-09	7.15366e-10	6.02973e-10
GOTERM_CC_DIRECT	GO:0098685~Schaffer collateral - CA1 synapse	18	5.37313	1.00449e-10	MPP2, GABBR1, CAMK2A, SYN2, CPLX1, SYN1, ACTB, EPN1, ACTG1, TUBB2B, CACNG8, PPP3R1, PRKAR1B, ARHGDIA, NPTN, NEFL, LRRC4C, CACNG2	325	145	21038	8.03573	4.73116e-08	3.94263e-09	3.3232e-09
GOTERM_CC_DIRECT	GO:0030425~dendrite	34	10.1493	6.56369e-10	CNTNAP2, CLSTN3, SEMA3A, CAMK2A, RPLP0, AGAP2, CPLX2, CPLX1, NRGN, PPP1R9B, GNG3, BRINP1, TUBB3, PPP2R1A, NCS1, NPTN, SLC32A1, WFS1, CCK, SYN1, GNAO1, GAP43, NSG2, DLG4, PNOC, FSCN1, GNAS, NSMF, ADNP, PABPC1, MAPT, ATXN10, RPL28, HCN1	325	620	21038	3.54984	3.0915e-07	2.37808e-08	2.00445e-08
GOTERM_CC_DIRECT	GO:0043005~neuron projection	33	9.85075	8.01453e-10	CNTNAP2, ARF1, CAMK2A, STMN2, STMN3, PEBP1, CLU, RTN4, PPP1R9B, ACAN, CACNG7, PPP2R1A, CFL1, TIMP2, BAALC, NEFL, NPTX1, CACNG2, PRKACA, GLUL, PACSIN1, GABBR1, SLC32A1, PPP1CA, GNAO1, VGF, DLG4, CALM3, NSMF, MAPT, ATP6V0D1, SHANK2, CDK16	325	591	21038	3.61449	3.77485e-07	2.69632e-08	2.27269e-08
GOTERM_CC_DIRECT	GO:0030426~growth cone	19	5.67164	1.46444e-09	SLC2A13, STMN2, STMN3, CLU, SIRT2, PPP1R9B, PINK1, CNR1, TUBB3, BASP1, CFL1, TIMP2, FSCN1, NEFL, CALM3, MAPT, SNCB, SHANK2, SNCA	325	195	21038	6.30725	6.89753e-07	4.59836e-08	3.8759e-08
GOTERM_CC_DIRECT	GO:0005829~cytosol	112	33.4328	1.66985e-09	RAB3B, RAB3A, SERPINE2, GDA, PITPNA, STMN3, CLU, RPL6, NUDT3, ACTB, CMIP, NUDT4, ACTG1, RPS15, RPL18A, PPP2R1A, ARHGDIA, CFL1, HABP4, CHP1, BAALC, AP1S1, PRKACA, GLUL, RPS13, GABARAPL1, DGAT2, RPL21, MIF, BSCL2, FSCN1, UBE2V1, RPL29, PPIA, UBA52, RPL28, SQSTM1, ARL8B, ILRUN, AGAP2, CPLX2, CPLX1, TTBK1, GABARAP, PPP3R1, ATXN1, CYB5R3, RAB6A, PACSIN1, PEA15A, GSTM1, MT1, ADAP1, MT3, PRDX6, MLLT11, …	325	4241	21038	1.70951	7.86497e-07	4.91561e-08	4.14331e-08
GOTERM_CC_DIRECT	GO:0005834~heterotrimeric G-protein complex	10	2.98507	2.84945e-09	GNAO1, GNG3, GNAL, GNG2, GNG4, GNA11, GNG7, GNB2, GNAS, GNG12	325	36	21038	17.9812	1.34209e-06	7.89465e-08	6.6543e-08
GOTERM_CC_DIRECT	GO:0008021~synaptic vesicle	18	5.37313	4.15128e-09	RAB3B, BRSK1, MARCKSL1, GABBR1, RAB3A, SLC32A1, PEBP1, SYNGR3, SYN2, MT3, SYN1, RAB11B, DLG4, ATP6V0D1, RABAC1, ATP6V0C, SNCA, CDK16	325	184	21038	6.33251	1.95525e-06	1.08625e-07	9.15588e-08
GOTERM_CC_DIRECT	GO:0005743~mitochondrial inner membrane	29	8.65672	1.27495e-08	SLC25A3, NDUFB5, NDUFB4, COX4I1, ATP5O, COX5B, COX6A1, CLU, ATP5G1, MRPL10, CYB5R3, ATP5D, CYC1, NDUFV3, SLC25A23, SLC25A22, SNCA, COX8A, NDUFA4, MDH2, NDUFA3, SDHC, COX6B1, MRPL30, COQ4, PINK1, NDUFS8, UQCRQ, UQCRC2	325	524	21038	3.58251	6.00501e-06	3.16054e-07	2.66398e-07
GOTERM_CC_DIRECT	GO:0030672~synaptic vesicle membrane	15	4.47761	4.35068e-08	RAB3B, RAB3A, ATP6V1G2, ATP6AP1, SLC32A1, WFS1, SYNGR3, SYN2, SYN1, RAB11B, CALM3, ATP6V0D1, ATP6V0E2, ATP6V0C, SNCA	325	142	21038	6.83792	2.04915e-05	1.02459e-06	8.63611e-07
GOTERM_CC_DIRECT	GO:0022626~cytosolic ribosome	12	3.58209	5.16383e-08	RPS15, RPL7A, RPL18A, RPL21, RPLP1, RPL37A, RPLP0, RPL29, RPL28, UBA52, RPL6, RPS13	325	82	21038	9.47302	2.43213e-05	1.15817e-06	9.76209e-07
GOTERM_CC_DIRECT	GO:0005840~ribosome	17	5.07463	7.38299e-08	RPL21, RPLP1, RPLP0, MT3, RPL6, MRPL10, RPS15, MRPL30, RPL7A, RPL18A, CANX, RPL37A, RPL29, RPL28, UBA52, RPS13, SNCA	325	197	21038	5.58604	3.47733e-05	1.58063e-06	1.33229e-06
GOTERM_CC_DIRECT	GO:0031410~cytoplasmic vesicle	36	10.7463	3.55206e-07	BRSK1, RAB3A, PIGT, GDE1, TGFA, CLU, GABARAP, MAP1LC3A, NCS1, AP1S1, RAC1, NPTX1, RABAC1, RAB6A, ATP6V0E2, PRKACA, ATP6V1F, PACSIN1, GABARAPL1, ATP6V1G2, ATP6AP1, SLC32A1, PDPK1, WFS1, SYNGR3, TMEM198, RAB11B, NSG2, VGF, GNAS, ATP6V1B2, ATP6V0D1, CYB561, ATP6V0C, SQSTM1, CDK16	325	886	21038	2.63021	0.000167288	7.274e-06	6.13116e-06
GOTERM_CC_DIRECT	GO:0005739~mitochondrion	58	17.3134	7.10555e-07	YWHAE, GSK3A, SLC25A3, THRA, COX4I1, PEBP1, COX6A1, ATP5G2, ATP5G1, CLU, ABHD12, BSG, PRKACA, SULT4A1, GLUL, TMEM8B, COX8A, GABARAPL1, DGAT2, SDHC, SIRT2, COX6B1, NDUFS8, UQCRC2, ALDOA, NAT8L, GAPDH, SQSTM1, NDUFB5, NDUFB4, CAMK2A, ATP5O, COX5B, MRPL10, CYB5R3, CNR1, ATP5D, CYC1, NPTX1, NDUFV3, SNCB, SLC25A23, SLC25A22, SNCA, MAPK3, PRELID1, MDH2, NDUFA4, NDUFA3, CHCHD10, PRDX6, RAB11B, MRPL30, C…	325	1896	21038	1.98021	0.000334616	1.39446e-05	1.17538e-05
GOTERM_CC_DIRECT	GO:0022625~cytosolic large ribosomal subunit	10	2.98507	1.24332e-06	RPL7A, RPL18A, RPL21, RPLP1, RPL37A, RPLP0, RPL29, RPL28, UBA52, RPL6	325	70	21038	9.24747	0.000585434	2.34242e-05	1.9744e-05
GOTERM_CC_DIRECT	GO:0005751~mitochondrial respiratory chain complex IV	7	2.08955	1.35705e-06	COX8A, NDUFA4, COX4I1, UQCRC2, COX5B, COX6A1, COX6B1	325	24	21038	18.8803	0.000638968	2.45835e-05	2.07212e-05
GOTERM_CC_DIRECT	GO:0043197~dendritic spine	15	4.47761	5.97927e-06	PSD, MPP2, GABBR1, CAMK2A, MT3, PPP1CA, PPP1R9B, DLG4, ABHD17A, CANX, CFL1, NSMF, RAC1, PRKACA, SHANK2	325	213	21038	4.55861	0.00281228	0.000100793	8.49569e-05
GOTERM_CC_DIRECT	GO:0044297~cell body	12	3.58209	5.99192e-06	GNAO1, RNF157, GNG3, GABARAPL1, PINK1, GNB2, SLC2A13, MAPT, GLUL, RPL28, SYN1, GABARAP	325	131	21038	5.92968	0.00281822	0.000100793	8.49569e-05
GOTERM_CC_DIRECT	GO:0098982~GABA-ergic synapse	12	3.58209	7.45228e-06	RIMS1, ACAN, CNTNAP2, GAP43, GABBR1, NLGN2, SLC32A1, CNR1, CLSTN3, NPTN, CCK, RAC1	325	134	21038	5.79692	0.00350388	0.000121035	0.000102019
GOTERM_CC_DIRECT	GO:0098839~postsynaptic density membrane	11	3.28358	1.26014e-05	CACNG7, MPP2, CACNG8, CLSTN3, DLG4, ABHD17A, NPTN, LRRC4C, CACNG2, RTN4, PACSIN1	325	116	21038	6.13841	0.00591772	0.000197842	0.000166758
GOTERM_CC_DIRECT	GO:0070469~respiratory chain	8	2.38806	4.58231e-05	NDUFS8, UQCRQ, NDUFA4, NDUFB5, NDUFA3, UQCRC2, NDUFV3, CYC1	325	62	21038	8.35256	0.0213519	0.000696215	0.000586831
GOTERM_CC_DIRECT	GO:0031680~G-protein beta/gamma-subunit complex	5	1.49254	6.59156e-05	GNG3, GNG2, GNG4, GNG7, GNG12	325	15	21038	21.5774	0.0305703	0.000970196	0.000817766
GOTERM_CC_DIRECT	GO:0032281~AMPA glutamate receptor complex	6	1.79104	7.36257e-05	ABHD12, OLFM1, CACNG7, CACNG8, DLG4, CACNG2	325	29	21038	13.3929	0.0340846	0.00105084	0.000885739
GOTERM_CC_DIRECT	GO:0005783~endoplasmic reticulum	46	13.7313	0.000119451	PIGT, CLSTN3, ZFAND2A, EI24, PIGQ, TECR, RPLP0, FAIM2, AGPAT1, CLU, RPL6, RTN4, CST3, ABHD12, FADS2, UCHL1, BRINP1, CYB5R3, JPH3, BSG, CHP1, LRRC8D, SCD1, GLUL, TMEM8B, GABARAPL1, DGAT2, ATP6AP1, RPL21, WFS1, SULF2, BSCL2, OLFM1, PINK1, REEP5, DLG4, GORASP2, REEP2, CANX, NAT8L, UBA52, SQSTM1, ERGIC1, CERS1, NFE2L1, GRINA	325	1646	21038	1.80904	0.0547111	0.00165475	0.00139476
GOTERM_CC_DIRECT	GO:0043679~axon terminus	9	2.68657	0.000194137	FKBP1A, PNOC, PEBP1, SNCB, ATP6V0D1, GLUL, PACSIN1, SNCA, HCN1	325	103	21038	5.65622	0.0873905	0.00261252	0.00220206
GOTERM_CC_DIRECT	GO:0098850~extrinsic component of synaptic vesicle membrane	5	1.49254	0.000324412	ATP6V1G2, ATP6V1B2, SYN2, SYN1, ATP6V1F	325	22	21038	14.7119	0.141718	0.00424439	0.00357754
GOTERM_CC_DIRECT	GO:0005794~Golgi apparatus	40	11.9403	0.000377956	RAB3B, CNTNAP2, ARF1, CLSTN3, EI24, STMN2, STMN3, PEBP1, FAIM2, TM9SF4, GABARAP, CST3, MMP24, NCS1, HABP4, AP1S1, RABAC1, RAB6A, PRKACA, GAL3ST3, SNCA, MAPK3, GABARAPL1, MMD, ST8SIA3, SYN1, SULF2, RAB11B, CLIP3, FAM234B, NSG2, VGF, GORASP2, GNAS, GRB2, B4GALT6, SERINC3, ATP6V0C, ERGIC1, GRINA	325	1431	21038	1.80943	0.1631	0.00481128	0.00405537
GOTERM_CC_DIRECT	GO:0005886~plasma membrane	124	37.0149	0.000583636	RAB3B, RAB3A, CLSTN3, GDE1, FAIM2, ACTB, ACTG1, RIMS1, PPP2R1A, BASP1, PALM, CFL1, BSG, SIRPA, CHP1, SLC16A2, PRKACA, GLUL, SCN1B, TMEM8B, MIF, CLIP3, PRKAR1B, FSCN1, NSMF, DGKK, UBA52, IGSF8, SEMA7A, TTYH3, TTYH1, TGFA, ATP5O, GABARAP, RTN4, NKAIN1, PPP3R1, TSPAN7, NPTX1, LRRC4C, PACSIN1, GNG12, ADAP1, MT3, TMEM198, GNAO1, GNAL, DLG4, GNB2, REEP2, PNOC, GNAS, CALM3, GRB2, SERINC3, SCN2B, CDK16, …	325	6201	21038	1.29444	0.240407	0.00723401	0.00609746
GOTERM_CC_DIRECT	GO:0099061~integral component of postsynaptic density membrane	7	2.08955	0.000911869	CACNG7, CACNG8, CLSTN3, NPTN, LRRC4C, CACNG2, RTN4	325	73	21038	6.20721	0.349287	0.0108681	0.00916059
GOTERM_CC_DIRECT	GO:0033176~proton-transporting V-type ATPase complex	4	1.19403	0.000922981	ATP6AP1, ATP6V0D1, ATP6V0C, ATP6V1F	325	13	21038	19.9176	0.352687	0.0108681	0.00916059
GOTERM_CC_DIRECT	GO:0005747~mitochondrial respiratory chain complex I	6	1.79104	0.00120687	NDUFS8, NDUFA4, NDUFB5, NDUFB4, NDUFA3, NDUFV3	325	52	21038	7.46911	0.433785	0.0138643	0.0116861
GOTERM_CC_DIRECT	GO:0044305~calyx of Held	5	1.49254	0.0014129	NCS1, CPLX2, CPLX1, ACTB, ACTG1	325	32	21038	10.1144	0.486212	0.0158446	0.0133552
GOTERM_CC_DIRECT	GO:0036464~cytoplasmic ribonucleoprotein granule	7	2.08955	0.00167155	RPLP0, MAPT, RAC1, PABPC1, RPL28, RPL6, ACTB	325	82	21038	5.52593	0.545229	0.0183093	0.0154327
GOTERM_CC_DIRECT	GO:0048471~perinuclear region of cytoplasm	25	7.46269	0.00199561	RAB3B, MTPN, ARF1, RAB3A, STMN2, STMN3, TGFA, CLU, TTBK1, GABARAP, CST3, FAM168B, NCS1, EIF4H, PRKACA, SNCA, PACSIN1, DGAT2, MT3, PRDX6, SIRT2, PINK1, GNB2, GNAS, ATXN10	325	817	21038	1.98079	0.609712	0.0213621	0.0180058
GOTERM_CC_DIRECT	GO:0016471~vacuolar proton-transporting V-type ATPase complex	4	1.19403	0.00209658	ATP6V1G2, ATP6V0D1, ATP6V0C, ATP6V1F	325	17	21038	15.2311	0.627875	0.0219442	0.0184965
GOTERM_CC_DIRECT	GO:0033177~proton-transporting two-sector ATPase complex, proton-transporting domain	3	0.895522	0.00229304	ATP5G2, ATP6V0C, ATP5G1	325	5	21038	38.8394	0.660833	0.0234788	0.01979
GOTERM_CC_DIRECT	GO:0043204~perikaryon	11	3.28358	0.00249846	OLFM1, GAP43, PDPK1, CCK, NSMF, CPLX2, GLUL, CPLX1, SCN1B, SIRT2, PPP1CA	325	223	21038	3.19307	0.692183	0.0250378	0.021104
GOTERM_CC_DIRECT	GO:0030176~integral component of endoplasmic reticulum membrane	8	2.38806	0.0027228	BSCL2, DGAT2, WFS1, TECR, SCD1, ERGIC1, NFE2L1, RTN4	325	121	21038	4.27982	0.723124	0.0267174	0.0225198
GOTERM_CC_DIRECT	GO:0043195~terminal bouton	7	2.08955	0.00283651	RAB3A, AP1S1, CCK, SNCB, CPLX2, CPLX1, SNCA	325	91	21038	4.97941	0.737602	0.0272652	0.0229815
GOTERM_CC_DIRECT	GO:0098993~anchored component of synaptic vesicle membrane	4	1.19403	0.00292036	RAB3B, RAB3A, SYN1, RAB11B	325	19	21038	13.6279	0.747792	0.0275098	0.0231877
GOTERM_CC_DIRECT	GO:0032839~dendrite cytoplasm	5	1.49254	0.00326072	ABHD12, GABARAPL1, DLG4, CAMK2A, CANX	325	40	21038	8.09154	0.785256	0.0301138	0.0253825
GOTERM_CC_DIRECT	GO:0099031~anchored component of postsynaptic density membrane	3	0.895522	0.0034046	MPP2, DLG4, ABHD17A	325	6	21038	32.3662	0.799372	0.0308378	0.0259928
GOTERM_CC_DIRECT	GO:0032590~dendrite membrane	5	1.49254	0.00389871	MPP2, CACNG8, GABARAPL1, PALM, HCN1	325	42	21038	7.70623	0.841164	0.034647	0.0292036
GOTERM_CC_DIRECT	GO:0042470~melanosome	7	2.08955	0.00430643	YWHAE, ATP6V1G2, SGSM2, CANX, ATP6V1B2, SLC3A2, RAC1	325	99	21038	4.57703	0.86902	0.0375617	0.0316603
GOTERM_CC_DIRECT	GO:0032587~ruffle membrane	7	2.08955	0.00474835	PSD, CFL1, PDXP, SH3BGRL3, RAC1, PACSIN1, PPP1R9B	325	101	21038	4.4864	0.893733	0.0403873	0.0340419
GOTERM_CC_DIRECT	GO:0032991~macromolecular complex	26	7.76119	0.00480188	ARF1, RAB3A, CLSTN3, CLU, CPLX1, ACTB, RTN4, MECP2, ATXN1, PRKACA, GLUL, SNCA, MAPK3, PRELID1, GSTM1, MAPK8IP2, COQ4, GNB2, CANX, GRB2, CALM3, UBE2V1, ATP6V0D1, ALDOA, PPIA, NFE2L1	325	926	21038	1.81754	0.896391	0.0403873	0.0340419
GOTERM_CC_DIRECT	GO:0097060~synaptic membrane	6	1.79104	0.00506379	OLFM1, CNTNAP2, GABBR1, DLG4, CFL1, NPTN	325	72	21038	5.39436	0.908472	0.0418429	0.0352689
GOTERM_CC_DIRECT	GO:0045211~postsynaptic membrane	12	3.58209	0.00515881	CACNG8, GABBR1, NLGN2, CLSTN3, DLG4, ABHD17A, CANX, FAIM2, LRRC4C, SHANK2, NRGN, HCN1	325	287	21038	2.70658	0.912497	0.0418931	0.0353111
GOTERM_CC_DIRECT	GO:0016234~inclusion body	4	1.19403	0.00576325	SNCB, MT3, SQSTM1, SNCA	325	24	21038	10.7887	0.934279	0.0460083	0.0387798
GOTERM_CC_DIRECT	GO:0015629~actin cytoskeleton	11	3.28358	0.00590793	CNR1, CFL1, FSCN1, PDXP, ARPC4, ALDOA, ACTB, GABARAP, PPP1R9B, SNCA, ACTG1	325	252	21038	2.82562	0.938633	0.0463772	0.0390908
GOTERM_CC_DIRECT	GO:0005764~lysosome	16	4.77612	0.0063145	RAB3A, SLC3A2, MT1, PRDX6, GABARAP, CST3, NSG2, SMPD1, CDIP1, LAMTOR1, CD68, ATP6V0D1, SQSTM1, ATP6V0C, ARL8A, ARL8B	325	468	21038	2.21307	0.949388	0.0487563	0.041096
GOTERM_CC_DIRECT	GO:0048786~presynaptic active zone	5	1.49254	0.00678583	BRSK1, RAB3A, SLC32A1, SHANK2, SYN1	325	49	21038	6.60534	0.959523	0.0515504	0.0434512
GOTERM_CC_DIRECT	GO:0032588~trans-Golgi network membrane	5	1.49254	0.00728817	CLIP3, MMP24, NSG2, GNAS, AP1S1	325	50	21038	6.47323	0.968105	0.0544878	0.0459271
GOTERM_CC_DIRECT	GO:0015630~microtubule cytoskeleton	10	2.98507	0.00749066	TUBB2B, TUBB2A, MAP1LC3A, TUBB3, CHP1, MAPT, MAPRE2, GAPDH, TUBB4A, CDK16	325	221	21038	2.92906	0.971027	0.0551266	0.0464655
GOTERM_CC_DIRECT	GO:0044300~cerebellar mossy fiber	3	0.895522	0.00792497	CACNG7, DLG4, CACNG2	325	9	21038	21.5774	0.976424	0.0574256	0.0484033
GOTERM_CC_DIRECT	GO:0005791~rough endoplasmic reticulum	6	1.79104	0.00872451	CANX, PEBP1, GLUL, MT3, RPL6, SNCA	325	82	21038	4.73651	0.983873	0.0622613	0.0524792
GOTERM_CC_DIRECT	GO:0005768~endosome	21	6.26866	0.00925027	RAB3B, RAB3A, PRAF2, STMN2, AGAP2, TM9SF4, EPN1, RAB11B, NSG2, ABHD17A, SMPD1, BSG, GNAS, CDIP1, GRB2, LAMTOR1, CD68, SQSTM1, ARL8A, PACSIN1, ARL8B	325	727	21038	1.86985	0.987439	0.065028	0.0548113
GOTERM_CC_DIRECT	GO:0005789~endoplasmic reticulum membrane	26	7.76119	0.00969893	CLSTN3, EI24, TECR, AGPAT1, RTN4, PTMS, ABHD12, FADS2, UCHL1, CYB5R3, JPH3, BSG, LRRC8D, SCD1, GABBR1, DGAT2, ATP6AP1, WFS1, BSCL2, GORASP2, REEP2, CANX, NAT8L, ERGIC1, CERS1, NFE2L1	325	980	21038	1.71739	0.989852	0.0652273	0.0549793
GOTERM_CC_DIRECT	GO:0033179~proton-transporting V-type ATPase, V0 domain	3	0.895522	0.00980602	ATP6V0D1, ATP6V0E2, ATP6V0C	325	10	21038	19.4197	0.990356	0.0652273	0.0549793
GOTERM_CC_DIRECT	GO:0044224~juxtaparanode region of axon	3	0.895522	0.00980602	CNTNAP2, DLG4, SIRT2	325	10	21038	19.4197	0.990356	0.0652273	0.0549793
GOTERM_CC_DIRECT	GO:0060077~inhibitory synapse	4	1.19403	0.00983257	RIMS1, NLGN2, SLC32A1, NPTN	325	29	21038	8.92859	0.990477	0.0652273	0.0549793
GOTERM_CC_DIRECT	GO:0005856~cytoskeleton	34	10.1493	0.0113243	BRSK1, PDXP, CLU, ACTB, GABARAP, ACTG1, PPP1R9B, MAP1LC3A, TUBB3, CFL1, CHP1, NEFL, RAC1, SNCA, MAPK3, MPP2, MARCKSL1, GABARAPL1, ARPC4, TUBB4A, SYN1, SIRT2, MLLT11, PINK1, FAM234B, TUBB2B, TUBB2A, FSCN1, NSMF, MAPT, MAPRE2, GAPDH, ARL8A, ARL8B	325	1413	21038	1.55761	0.995319	0.0740797	0.0624408
GOTERM_CC_DIRECT	GO:0033180~proton-transporting V-type ATPase, V1 domain	3	0.895522	0.0118641	ATP6AP1, ATP6V1B2, ATP6V1F	325	11	21038	17.6543	0.99638	0.0756759	0.0637863
GOTERM_CC_DIRECT	GO:0045121~membrane raft	12	3.58209	0.0118896	CLIP3, GABBR1, CNR1, BSG, EFHD2, GNAS, BAALC, CHP1, FAIM2, MAPT, LAMTOR1, ACTB	325	323	21038	2.40492	0.996424	0.0756759	0.0637863
GOTERM_CC_DIRECT	GO:0030027~lamellipodium	9	2.68657	0.0128762	TUBB3, CFL1, STMN2, FSCN1, PDXP, RAC1, PABPC1, ACTB, PPP1R9B	325	201	21038	2.89846	0.997766	0.079965	0.0674015
GOTERM_CC_DIRECT	GO:0099523~presynaptic cytosol	4	1.19403	0.0129031	MARCKSL1, CAMK2A, NCS1, SNCB	325	32	21038	8.09154	0.997795	0.079965	0.0674015
GOTERM_CC_DIRECT	GO:0098686~hippocampal mossy fiber to CA3 synapse	5	1.49254	0.0136968	PPP3R1, PRKAR1B, CACNG2, C1QL3, SHANK2	325	60	21038	5.39436	0.99849	0.082974	0.0699377
GOTERM_CC_DIRECT	GO:0005750~mitochondrial respiratory chain complex III	3	0.895522	0.0140932	UQCRQ, UQCRC2, CYC1	325	12	21038	16.1831	0.998751	0.082974	0.0699377
GOTERM_CC_DIRECT	GO:0000276~mitochondrial proton-transporting ATP synthase complex, coupling factor F(o)	3	0.895522	0.0140932	ATP5O, ATP5G2, ATP5G1	325	12	21038	16.1831	0.998751	0.082974	0.0699377
GOTERM_CC_DIRECT	GO:0044309~neuron spine	3	0.895522	0.0140932	CNTNAP2, DLG4, PALM	325	12	21038	16.1831	0.998751	0.082974	0.0699377
GOTERM_CC_DIRECT	GO:0031966~mitochondrial membrane	8	2.38806	0.0150929	GABBR1, CYB5R3, COX4I1, CFL1, CALM3, NAT8L, CLU, NRGN	325	167	21038	3.10095	0.999225	0.0877624	0.0739739
GOTERM_CC_DIRECT	GO:0042788~polysomal ribosome	4	1.19403	0.0164615	RPL7A, RPL18A, RPL29, RPL6	325	35	21038	7.39798	0.999598	0.0945531	0.0796976
GOTERM_CC_DIRECT	GO:1902495~transmembrane transporter complex	3	0.895522	0.0190423	ATP6V0D1, ATP6V0C, ATP6V1F	325	14	21038	13.8712	0.999883	0.108059	0.0910816
GOTERM_CC_DIRECT	GO:0043231~intracellular membrane-bounded organelle	29	8.65672	0.0205703	RAB3B, IGSF8, RAB3A, CLU, MAP1LC3A, CNR1, NCS1, BSG, AP2S1, AP1S1, SCD1, RAC1, GLUL, SNCA, GABBR1, DGAT2, SLC2A13, ADAP1, EPN1, FKBP1A, VGF, ABHD17A, ATP6V1B2, NAT8L, PPIA, GAPDH, SQSTM1, ERGIC1, CERS1	325	1208	21038	1.554	0.999944	0.115341	0.0972191
GOTERM_CC_DIRECT	GO:0005765~lysosomal membrane	10	2.98507	0.0221629	MMD, CDIP1, AP1S1, SLC3A2, LAMTOR1, CD68, ATP6V0D1, CYB561, ARL8A, ARL8B	325	265	21038	2.44273	0.999974	0.122808	0.103514
GOTERM_CC_DIRECT	GO:0005874~microtubule	12	3.58209	0.0271767	GSK3A, GABARAPL1, TUBB2B, TUBB2A, MAP1LC3A, TUBB3, MAPT, MAPRE2, MT3, TUBB4A, GABARAP, SIRT2	325	366	21038	2.12237	0.999998	0.14884	0.125455
GOTERM_CC_DIRECT	GO:0031594~neuromuscular junction	6	1.79104	0.0277431	SERPINE2, DLG4, NEFL, SPOCK1, PRKACA, SYNGR3	325	110	21038	3.53085	0.999998	0.150195	0.126598
GOTERM_CC_DIRECT	GO:0005753~mitochondrial proton-transporting ATP synthase complex	3	0.895522	0.0307508	ATP5D, ATP5O, ATP5G1	325	18	21038	10.7887	1	0.164587	0.138728
GOTERM_CC_DIRECT	GO:0030017~sarcomere	4	1.19403	0.0337613	ARF1, HABP4, CALM3, SQSTM1	325	46	21038	5.6289	1	0.174193	0.146825
GOTERM_CC_DIRECT	GO:0071782~endoplasmic reticulum tubular network	3	0.895522	0.034025	REEP5, REEP2, RTN4	325	19	21038	10.2209	1	0.174193	0.146825
GOTERM_CC_DIRECT	GO:0031527~filopodium membrane	3	0.895522	0.034025	GAP43, TTYH1, PALM	325	19	21038	10.2209	1	0.174193	0.146825
GOTERM_CC_DIRECT	GO:1904949~ATPase complex	3	0.895522	0.034025	ATP6V0D1, ATP6V0C, ATP6V1F	325	19	21038	10.2209	1	0.174193	0.146825
GOTERM_CC_DIRECT	GO:0030673~axolemma	3	0.895522	0.0374282	CNTNAP2, GABBR1, MAPT	325	20	21038	9.70985	1	0.187539	0.158074
GOTERM_CC_DIRECT	GO:0097386~glial cell projection	3	0.895522	0.0374282	MAPT, GLUL, SIRT2	325	20	21038	9.70985	1	0.187539	0.158074
GOTERM_CC_DIRECT	GO:0043229~intracellular organelle	3	0.895522	0.0409555	RAB3A, SLC32A1, SYN1	325	21	21038	9.24747	1	0.203053	0.171151
GOTERM_CC_DIRECT	GO:0036477~somatodendritic compartment	3	0.895522	0.0446025	MAPT, CACNG2, HCN1	325	22	21038	8.82713	1	0.218831	0.18445
GOTERM_CC_DIRECT	GO:0030175~filopodium	5	1.49254	0.0470762	TUBB3, PALM, CFL1, FSCN1, PPP1R9B	325	88	21038	3.67797	1	0.228587	0.192673
GOTERM_CC_DIRECT	GO:0005774~vacuolar membrane	3	0.895522	0.0522375	ATP6V0C, ARL8A, ARL8B	325	24	21038	8.09154	1	0.25106	0.211615
GOTERM_CC_DIRECT	GO:0016528~sarcoplasm	3	0.895522	0.0562168	HABP4, BAALC, SPOCK1	325	25	21038	7.76788	1	0.267456	0.225435
GOTERM_CC_DIRECT	GO:0071944~cell periphery	5	1.49254	0.0592289	GAP43, TUBB3, DLG4, SLC2A13, CLU	325	95	21038	3.40696	1	0.273082	0.230177
GOTERM_CC_DIRECT	GO:0033181~plasma membrane proton-transporting V-type ATPase complex	2	0.597015	0.0601985	ATP6AP1, ATP6V0D1	325	4	21038	32.3662	1	0.273082	0.230177
GOTERM_CC_DIRECT	GO:0044306~neuron projection terminus	3	0.895522	0.0602984	UCHL1, SLC32A1, DLG4	325	26	21038	7.46911	1	0.273082	0.230177
GOTERM_CC_DIRECT	GO:0005875~microtubule associated complex	3	0.895522	0.0602984	GABARAP, TTBK1, PEA15A	325	26	21038	7.46911	1	0.273082	0.230177
GOTERM_CC_DIRECT	GO:0051233~spindle midzone	3	0.895522	0.0602984	MAPRE2, ARL8A, ARL8B	325	26	21038	7.46911	1	0.273082	0.230177
GOTERM_CC_DIRECT	GO:0042734~presynaptic membrane	7	2.08955	0.0631004	RIMS1, CNTNAP2, GABBR1, MARCKSL1, NLGN2, CNR1, NPTN	325	182	21038	2.4897	1	0.28305	0.238579
GOTERM_CC_DIRECT	GO:0005911~cell-cell junction	8	2.38806	0.0685156	MPP2, DLG4, CFL1, FSCN1, PDXP, GRB2, ACTB, ACTG1	325	232	21038	2.23215	1	0.303001	0.255396
GOTERM_CC_DIRECT	GO:0045171~intercellular bridge	5	1.49254	0.0688346	TUBB2B, TUBB2A, GSTM1, TUBB3, TUBB4A	325	100	21038	3.23662	1	0.303001	0.255396
GOTERM_CC_DIRECT	GO:1904115~axon cytoplasm	4	1.19403	0.0731988	UCHL1, NEFL, ARL8A, ARL8B	325	63	21038	4.10999	1	0.319228	0.269073
GOTERM_CC_DIRECT	GO:0097418~neurofibrillary tangle	2	0.597015	0.0746748	MAPT, CLU	325	5	21038	25.8929	1	0.322677	0.271981
GOTERM_CC_DIRECT	GO:0097440~apical dendrite	3	0.895522	0.0775677	NSMF, CLU, HCN1	325	30	21038	6.47323	1	0.332131	0.279949
GOTERM_CC_DIRECT	GO:0048787~presynaptic active zone membrane	4	1.19403	0.0787702	CNTNAP2, CANX, NPTN, HCN1	325	65	21038	3.98353	1	0.334241	0.281728
GOTERM_CC_DIRECT	GO:0005741~mitochondrial outer membrane	7	2.08955	0.0802664	PINK1, CYB5R3, CNR1, PEBP1, MT3, TOMM6, SNCA	325	194	21038	2.3357	1	0.337549	0.284516
GOTERM_CC_DIRECT	GO:0030863~cortical cytoskeleton	3	0.895522	0.0821016	DLG4, NSMF, ACTB	325	31	21038	6.26442	1	0.342211	0.288445
GOTERM_CC_DIRECT	GO:0097450~astrocyte end-foot	2	0.597015	0.0889289	SLC2A13, MT3	325	6	21038	21.5774	1	0.364222	0.306998
GOTERM_CC_DIRECT	GO:0045261~proton-transporting ATP synthase complex, catalytic core F(1)	2	0.597015	0.0889289	ATP5D, ATP5O	325	6	21038	21.5774	1	0.364222	0.306998
GOTERM_CC_DIRECT	GO:0005811~lipid particle	5	1.49254	0.0902764	BSCL2, DGAT2, CYB5R3, SMPD1, GAPDH	325	110	21038	2.94238	1	0.366553	0.308963
GOTERM_CC_DIRECT	GO:0005776~autophagosome	4	1.19403	0.0934708	GABARAPL1, MAP1LC3A, SQSTM1, GABARAP	325	70	21038	3.69899	1	0.37628	0.317162
GOTERM_CC_DIRECT	GO:0031234~extrinsic component of cytoplasmic side of plasma membrane	4	1.19403	0.0965377	DLG4, RAC1, EPN1, CDK16	325	71	21038	3.64689	1	0.385333	0.324792
