## Supplementary material for "RNA G-quadruplexes forming scaffolds for α-synuclein aggregation lead to progressive neurodegeneration": Supplementary Table 9.xlsx

### Sheet: Supplementary Table 9
Supplementary Table 9. Statistical analysis and number of replicates.
Fig.1b αSyn dispersion					Fig.1b αSyn dispersion
Statistical analysis	Interaction	F (DFn, DFd)	P value		Group	n
Two-way ANOVA with Bonferroni's post hoc test	Day × PFF	F (2, 77) = 24.73	P<0.0001		Day0:Veh.	11
	Day	F (2, 77) = 19.06	P<0.0001		Day4:Veh.	12
	PFF	F (1, 77) = 58.66	P<0.0001		Day8:Veh.	15
Comparison	t	DF	P value		Day0:PFF	15
Day0:Veh. vs. Day0:PFF	0.3046	77	>0.9999		Day4:PFF	15
Day0:Veh. vs. Day4:Veh.	0.5311	77	>0.9999		Day8:PFF	15
Day0:Veh. vs. Day4:PFF	4.482	77	0.0004
Day0:Veh. vs. Day8:Veh.	0.5805	77	>0.9999
Day0:Veh. vs. Day8:PFF	8.612	77	<0.0001
Day0:PFF vs. Day4:Veh.	0.8846	77	>0.9999
Day0:PFF vs. Day4:PFF	5.203	77	<0.0001
Day0:PFF vs. Day8:Veh.	0.3	77	>0.9999
Day0:PFF vs. Day8:PFF	9.693	77	<0.0001
Day4:Veh. vs. Day4:PFF	4.021	77	0.002
Day4:Veh. vs. Day8:Veh.	1.167	77	>0.9999
Day4:Veh. vs. Day8:PFF	8.254	77	<0.0001
Day4:PFF vs. Day8:Veh.	5.503	77	<0.0001
Day4:PFF vs. Day8:PFF	4.49	77	0.0004
Day8:Veh. vs. Day8:PFF	9.993	77	<0.0001
Fig.1b pS129					Fig.1b pS129
Statistical analysis	Interaction	F (DFn, DFd)	P value		Group	n
Two-way ANOVA with Bonferroni's post hoc test	Day × PFF	F (2, 99) = 195.4	P<0.0001		Day0:Veh.	15
	Day	F (2, 99) = 195.3	P<0.0001		Day4:Veh.	15
	PFF	F (1, 99) = 246.5	P<0.0001		Day8:Veh.	15
Comparison	t	DF	P value		Day0:PFF	20
Day0:Veh. vs. Day0:PFF	0.05453	99	>0.9999		Day4:PFF	20
Day0:Veh. vs. Day4:Veh.	0.004893	99	>0.9999		Day8:PFF	20
Day0:Veh. vs. Day4:PFF	1.963	99	0.7861
Day0:Veh. vs. Day8:Veh.	0.007387	99	>0.9999
Day0:Veh. vs. Day8:PFF	25.16	99	<0.0001
Day0:PFF vs. Day4:Veh.	0.05976	99	>0.9999
Day0:PFF vs. Day4:PFF	2.062	99	0.6277
Day0:PFF vs. Day8:Veh.	0.06242	99	>0.9999
Day0:PFF vs. Day8:PFF	27.12	99	<0.0001
Day4:Veh. vs. Day4:PFF	1.969	99	0.7769
Day4:Veh. vs. Day8:Veh.	0.002494	99	>0.9999
Day4:Veh. vs. Day8:PFF	25.17	99	<0.0001
Day4:PFF vs. Day8:Veh.	1.971	99	0.7722
Day4:PFF vs. Day8:PFF	25.06	99	<0.0001
Day8:Veh. vs. Day8:PFF	25.17	99	<0.0001
Fig.1b Co-localization with αSyn (%)					Fig.1b Co-localization with αSyn (%)
Statistical analysis	Interaction	F (DFn, DFd)	P value		Group	n
Two-way ANOVA with Bonferroni's post hoc test	Day × PFF	F (4, 104) = 79.96	P<0.0001		Day0:FMRP	14
	Day	F (2, 104) = 30.94	P<0.0001		Day4:FMRP	12
	PFF	F (2, 104) = 45.18	P<0.0001		Day8:FMRP	11
Comparison	t	DF	P value		Day0:DCP1a	10
FMRP					Day4:DCP1a	15
Day0 vs. Day4	3.785	104	0.0008		Day8:DCP1a	11
Day0 vs. Day8	3.711	104	0.001		Day0:p62	15
Day4 vs. Day8	0.01487	104	>0.9999		Day4:p62	15
DCP1a					Day8:p62	10
Day0 vs. Day4	12.65	104	<0.0001
Day0 vs. Day8	0.682	104	>0.9999
Day4 vs. Day8	12.26	104	<0.0001
p62
Day0 vs. Day4	4.22	104	0.0002
Day0 vs. Day8	11.84	104	<0.0001
Day4 vs. Day8	8.067	104	<0.0001
Fig.1c FRAP assay in PFF-treated GFP-tagged αSyn expressing HEK293T cells					Fig.1c FRAP assay in PFF-treated GFP-tagged αSyn expressing HEK293T cells
Statistical analysis	Interaction	F (DFn, DFd)	P value		Group	n
Two-way ANOVA with Bonferroni's post hoc test	Time × PFF	F (224, 2240) = 9.126	P<0.0001		24h	6
	Time	F (224, 2240) = 9.606	P<0.0001		48h	6
	PFF	F (1, 10) = 31.99	P=0.0002
	Subject (matching)	F (10, 2240) = 369.9	P<0.0001
Fig.1e FRAP assay of αSyn (50 ng/μl RNA)					Fig.1e FRAP assay of αSyn (50 ng/μl RNA)
Statistical analysis	Interaction	F (DFn, DFd)	P value		Group	n
Two-way ANOVA with Bonferroni's post hoc test	Time × PEG	F (160, 820) = 3.1	P<0.0001		PEG0	5
	Time	F (40, 820) = 11.93	P<0.0001		PEG5	4
	PEG	F (4, 820) = 420	P<0.0001		PEG10	4
Comparison	t	DF	P value		PEG15	5
PEG0 vs. PEG5	17	820	<0.0001		PEG20	7
PEG0 vs. PEG10	30.19	820	<0.0001
PEG0 vs. PEG15	33.92	820	<0.0001
PEG0 vs. PEG20	34.38	820	<0.0001
PEG5 vs. PEG10	12.52	820	<0.0001
PEG5 vs. PEG15	14.98	820	<0.0001
PEG5 vs. PEG20	13.92	820	<0.0001
PEG10 vs. PEG15	1.788	820	0.7412
PEG10 vs. PEG20	0.1954	820	>0.9999
PEG15 vs. PEG20	2.258	820	0.2422
Fig.1g EMSA					Fig.1g EMSA
Statistical analysis	Interaction	F (DFn, DFd)	P value		Group	n
Two-way ANOVA with Bonferroni's post hoc test	αSyn × RNA	F (15, 72) = 21.77	P<0.0001		G4tr	4
	αSyn	F (5, 72) = 22.61	P<0.0001		G4mt	4
	RNA	F (3, 72) = 103.3	P<0.0001		(CAG)8	4
Comparison	t	DF	P value		(AAA)8	4
G4tr vs. G4mt	14.84	72	<0.0001
G4tr vs. (CAG)8	11.39	72	<0.0001
G4tr vs. (AAA)8	15.5	72	<0.0001
Fig.1i Frap of αSyn LLPS (15% PEG) with RNA					Fig.1i Frap of αSyn LLPS (15% PEG) with RNA
Statistical analysis	Interaction	F (DFn, DFd)	P value		Group	n
Two-way ANOVA with Bonferroni's post hoc test	Time × RNA	F (62, 544) = 0.7071	P=0.9549		Control	6
	Time	F (31, 544) = 3.904	P<0.0001		G4tr	8
	RNA	F (2, 544) = 639.6	P<0.0001		G4mt	6
Comparison	t	DF	P value
No-treat vs. G4tr	29.52	544	<0.0001
No-treat vs. G4mt	1.286	544	<0.0001
G4tr vs. G4mt	30.89	544	<0.0001
Fig.1j Proteostat of αSyn (15% PEG) with RNA					Fig.1h Proteostat of αSyn (15% PEG) with RNA
Statistical analysis		F (DFn, DFd)	P value		Group	n
One-way ANOVA with Bonferroni's post hoc test		F (2, 27) = 23.77	P<0.0001		Control	10
Comparison	t	DF	P value		G4tr	10
No-treat vs. G4tr	5.974	27	<0.0001		G4mt	10
No-treat vs. G4mt	0.004808	27	>0.9999
G4tr vs. G4mt	5.969	27	<0.0001
Fig.2b Frap of αSyn with Ca2+					Fig.2b Frap of αSyn with Ca2+
Statistical analysis	Interaction	F (DFn, DFd)	P value		Group	n
Two-way ANOVA with Bonferroni's post hoc test	Time × Ca2+	F (82, 615) = 11.42	P<0.0001		None-treated	5
	Time	F (41, 615) = 65.26	P<0.0001		Ca2+	7
	Ca2+	F (2, 15) = 12.97	P=0.0005		Ca2+ + EGTA	6
Comparison	t	DF	P value
None-treated vs. Ca2+	3.765	15	0.0056
None-treated vs. Ca2+ + EGTA	0.7071	15	>0.9999
Ca2+ vs. Ca2+ + EGTA	4.733	15	0.0008
Fig.2c Proteostat of αSyn with Ca2+					Fig.2c Proteostat of αSyn with Ca2+
Statistical analysis		F (DFn, DFd)	P value		Group	n
One-way ANOVA with Bonferroni's post hoc test		F (2, 27) = 30.01	P<0.0001		None-treated	10
Comparison	t	DF	P value		Ca2+	10
None-treated vs. Ca2+	6.783	27	<0.0001		Ca2+ + EGTA	10
None-treated vs. Ca2+ + EGTA	0.1497	27	>0.9999
Ca2+ vs. Ca2+ + EGTA	6.633	27	<0.0001
Fig.2d G4 granules by PFF (0.05-0.2 μm)					Fig.2d G4 foci by PFF (0.05-0.2 μm)
Statistical analysis	Interaction	F (DFn, DFd)	P value		Group	n
Two-way ANOVA with Bonferroni's post hoc test	Day × PFF	F (2, 69) = 20.82	P<0.0001		Day0:Veh.	12
	Day	F (2, 69) = 18.2	P<0.0001		Day4:Veh.	12
	PFF	F (1, 69) = 62.9	P<0.0001		Day8:Veh.	12
Comparison	t	DF	P value		Day0:PFF	13
Vehicle - PFF					Day4:PFF	13
Day0	0.208	69	>0.9999		Day8:PFF	13
Day4	5.068	69	<0.0001
Day8	8.877	69	<0.0001
Fig.2d G4 granules by ionomycin (0.05-0.2 μm)					Fig.2d G4 foci by ionomycin (0.05-0.2 μm)
Statistical analysis		Unpaired Student’s t-test			Group	n
Comparison	t	DF	P value		Veh.	9
Veh. vs. Ionomycin	4.299	22	0.0003		Ionomycin	15
Fig.2d G4 granules by PFF (> 0.2 μm)					Fig.2d G4 foci by PFF (> 0.2 μm)
Statistical analysis	Interaction	F (DFn, DFd)	P value		Group	n
Two-way ANOVA with Bonferroni's post hoc test	Day × PFF	F (2, 69) = 5.727	P=0.0050		Day0:Veh.	12
	Day	F (2, 69) = 3.66	P=0.0308		Day4:Veh.	12
	PFF	F (1, 69) = 13.99	P=0.0004		Day8:Veh.	12
Comparison	t	DF	P value		Day0:PFF	13
Vehicle - PFF					Day4:PFF	13
Day0	0.4325	69	>0.9999		Day8:PFF	13
Day4	2.626	69	0.0319
Day8	4.285	69	0.0002
Fig.2d G4 granules by ionomycin (> 0.2 μm)					Fig.2d G4 foci by ionomycin (> 0.2 μm)
Statistical analysis		Unpaired Student’s t-test			Group	n
Comparison	t	DF	P value		Veh.	9
Veh. vs. ionomycin	3.038	22	0.006		Ionomycin	15
Fig.3e Proteostat of αSyn with G4ps					Fig.3e Proteostat of αSyn with G4ps
Statistical analysis		F (DFn, DFd)	P value		Group	n
One-way ANOVA with Bonferroni's post hoc test		F (2, 27) = 32.52	P<0.0001		None-treated	10
Comparison	t	DF	P value		Ca2+	10
None-treated vs. Ca2+	7.017	27	<0.0001		Ca2+ + EGTA	10
None-treated vs. Ca2+ + EGTA	0.06555	27	>0.9999
Ca2+ vs. Ca2+ + EGTA	6.951	27	<0.0001
Fig.4f sEPSC amplitude					Fig.4f sEPSC amplitude
Statistical analysis		F (DFn, DFd)	P value		Group	n
One-way ANOVA with Bonferroni's post hoc test		F (5, 54) = 16.52	P<0.0001		MCP-Cry2 OFF	10
Comparison	t	DF	P value		MCP-Cry2 ON	10
MCP-Cry2 OFF vs. MCP-Cry2 ON	0.4628	54	>0.9999		OptoG4 OFF	10
MCP-Cry2 OFF vs. OptoG4 OFF	0.8179	54	>0.9999		OptoG4 ON	10
MCP-Cry2 OFF vs. OptoG4 ON	7.059	54	<0.0001		OptoG4mt OFF	10
MCP-Cry2 OFF vs. OptoG4mt OFF	0.8681	54	>0.9999		OptoG4mt ON	10
MCP-Cry2 OFF vs. OptoG4mt ON	0.3983	54	>0.9999
MCP-Cry2 ON vs. OptoG4 OFF	0.3551	54	>0.9999
MCP-Cry2 ON vs. OptoG4 ON	6.596	54	<0.0001
MCP-Cry2 ON vs. OptoG4mt OFF	1.331	54	>0.9999
MCP-Cry2 ON vs. OptoG4mt ON	0.06449	54	>0.9999
OptoG4 OFF vs. OptoG4 ON	6.241	54	<0.0001
OptoG4 OFF vs. OptoG4mt OFF	1.686	54	>0.9999
OptoG4 OFF vs. OptoG4mt ON	0.4196	54	>0.9999
OptoG4 ON vs. OptoG4mt OFF	7.927	54	<0.0001
OptoG4 ON vs. OptoG4mt ON	6.661	54	<0.0001
OptoG4mt OFF vs. OptoG4mt ON	1.266	54	>0.9999
Fig.4f sEPSC frequency					Fig.4f sEPSC frequency
Statistical analysis		F (DFn, DFd)	P value		Group	n
One-way ANOVA with Bonferroni's post hoc test		F (5, 54) = 20.17	P<0.0001		MCP-Cry2 OFF	10
Comparison	t	DF	P value		MCP-Cry2 ON	10
MCP-Cry2 OFF vs. MCP-Cry2 ON	0.332	54	>0.9999		OptoG4 OFF	10
MCP-Cry2 OFF vs. OptoG4 OFF	0.2018	54	>0.9999		OptoG4 ON	10
MCP-Cry2 OFF vs. OptoG4 ON	7.948	54	<0.0001		OptoG4mt OFF	10
MCP-Cry2 OFF vs. OptoG4mt OFF	0.5175	54	>0.9999		OptoG4mt ON	10
MCP-Cry2 OFF vs. OptoG4mt ON	0.1074	54	>0.9999
MCP-Cry2 ON vs. OptoG4 OFF	0.1302	54	>0.9999
MCP-Cry2 ON vs. OptoG4 ON	7.616	54	<0.0001
MCP-Cry2 ON vs. OptoG4mt OFF	0.1855	54	>0.9999
MCP-Cry2 ON vs. OptoG4mt ON	0.4394	54	>0.9999
OptoG4 OFF vs. OptoG4 ON	7.747	54	<0.0001
OptoG4 OFF vs. OptoG4mt OFF	0.3157	54	>0.9999
OptoG4 OFF vs. OptoG4mt ON	0.3092	54	>0.9999
OptoG4 ON vs. OptoG4mt OFF	7.431	54	<0.0001
OptoG4 ON vs. OptoG4mt ON	8.056	54	<0.0001
OptoG4mt OFF vs. OptoG4mt ON	0.6249	54	>0.9999
Fig.4f Cumulative probability of sEPSC amplitude					Fig.4f Cumulative probability of sEPSC amplitude
Statistical analysis	Interaction	F (DFn, DFd)	P value		Group	n
Two-way ANOVA with Bonferroni's post hoc test	pA × MS2	F (40, 567) = 3.589	P<0.0001		MCP-Cry2 OFF	10
	pA	F (20, 567) = 18.98	P<0.0001		MCP-Cry2 ON	10
	MS2	F (2, 567) = 54.47	P<0.0001		OptoG4 OFF	10
Comparison	t	DF	P value		OptoG4 ON	10
MCP-Cry2 ON vs. OptoG4 ON	9.599	567	<0.0001		OptoG4mt OFF	10
MCP-Cry2 ON vs. OptoG4mt ON	1.251	567	0.6347		OptoG4mt ON	10
OptoG4 ON vs. OptoG4mt ON	8.348	567	<0.0001
Fig.4f Cumulative probability of sEPSC frequency					Fig.4f Cumulative probability of sEPSC inter-event interval
Statistical analysis	Interaction	F (DFn, DFd)	P value		Group	n
Two-way ANOVA with Bonferroni's post hoc test	Interval × MS2	F (40, 567) = 3.647	P<0.0001		MCP-Cry2 OFF	10
	Interval	F (20, 567) = 33.27	P<0.0001		MCP-Cry2 ON	10
	MS2	F (2, 567) = 55.11	P<0.0001		OptoG4 OFF	10
Comparison	t	DF	P value		OptoG4 ON	10
MCP-Cry2 ON vs. OptoG4 ON	8.958	567	<0.0001		OptoG4mt OFF	10
MCP-Cry2 ON vs. OptoG4mt ON	0.2623	567	>0.9999		OptoG4mt ON	10
OptoG4 ON vs. OptoG4mt ON	9.22	567	<0.0001
Fig.4i Number of TH positive neurons					Fig.4i Number of TH positive neurons
Statistical analysis		Unpaired Student’s t-test			Group	n
Comparison	t	DF	P value		OptoG4 OFF	5
OptoG4 OFF vs. OptoG4 ON	12.4	8	<0.0001		OptoG4 ON	5
Fig.4i pS129 intensity					Fig.4i pS129 intensity
Statistical analysis		Unpaired Student’s t-test			Group	n
Comparison	t	DF	P value		OptoG4 OFF	5
OptoG4 OFF vs. OptoG4 ON	8.025	8	<0.0001		OptoG4 ON	5
Fig.4j Rotarod task					Fig.4j Rotarod task
Statistical analysis	Interaction	F (DFn, DFd)	P value		Group	n
Two-way ANOVA with Bonferroni's post hoc test	Week × BL stimulation	F (2, 16) = 1.696	P=0.2148		OptoG4 OFF	5
	Week	F (2, 16) = 4.355	P=0.0309		OptoG4 ON	5
	BL stimulation	F (1, 8) = 2.958	P=0.1238
Comparison	t	DF	P value
0 week	0.5509	24	0.5868
2 weeks	1.197	24	0.2432
4 weeks	2.411	24	0.0239
Fig.4j Beamwalking task					Fig.4j Beamwalking task
Statistical analysis	Interaction	F (DFn, DFd)	P value		Group	n
Two-way ANOVA with Bonferroni's post hoc test	Week × BL stimulation	F (2, 16) = 11.16	P=0.0009		OptoG4 OFF	5
	Week	F (2, 16) = 4.975	P=0.0209		OptoG4 ON	5
	BL stimulation	F (1, 8) = 1.62	P=0.2388
Comparison	t	DF	P value
0 week	1.507	24	0.1449
2 weeks	1.005	24	0.3251
4 weeks	3.516	24	0.0018
Fig.5a G4 droplet size					Fig.5a G4 droplet size
Statistical analysis		Unpaired Student’s t-test			Group	n
Comparison	t	DF	P value		Veh.	309
Veh. vs. PPIX	2.729	389	0.0066		PPIX	82
Fig.5b Proteostat intensity					Fig.5b Proteostat intensity
Statistical analysis		Unpaired Student’s t-test			Group	n
Comparison	t	DF	P value		Veh.	10
Veh. vs. PPIX	4.663	18	0.0002		PPIX	10
Fig. 5c Number of G4 granules					Fig. 5c Number of G4 granules
Statistical analysis		F (DFn, DFd)	P value		Group	n
One-way ANOVA with Bonferroni's post hoc test		F (3, 76) = 8.76	P<0.0001		Veh. + Veh.	20
Comparison	t	DF	P value		Veh. + 5-ALA	20
Veh. + Veh. vs. Veh. + 5-ALA	0.6733	76	>0.9999		PFF + Veh.	20
Veh. + Veh. vs. PFF + Veh.	3.865	76	0.0014		PFF + 5-ALA	20
Veh. + Veh. vs. PFF + 5-ALA	0.1721	76	>0.9999
Veh. + 5-ALA vs. PFF + Veh.	4.538	76	0.0001
Veh. + 5-ALA vs. PFF + 5-ALA	0.5013	76	>0.9999
PFF + Veh. vs. PFF + 5-ALA	4.037	76	0.0008
Fig. 5c αSyn dispersion					Fig. 5c αSyn dispersion
Statistical analysis		F (DFn, DFd)	P value		Group	n
One-way ANOVA with Bonferroni's post hoc test		F (3, 76) = 19.91	P<0.0001		Veh. + Veh.	20
Comparison	t	DF	P value		Veh. + 5-ALA	20
Veh. + Veh. vs. Veh + 5-ALA	1.095	76	>0.9999		PFF + Veh.	20
Veh. + Veh. vs. PFF + Veh	6.02	76	<0.0001		PFF + 5-ALA	20
Veh. + Veh. vs. PFF + 5-ALA	0.816	76	>0.9999
Veh. + 5-ALA vs. PFF + Veh.	7.115	76	<0.0001
Veh. + 5-ALA vs. PFF + 5-ALA	1.911	76	0.3589
PFF + Veh vs. PFF + 5-ALA	5.204	76	<0.0001
Fig.5d sEPSC amplitude					Fig.5d sEPSC amplitude
Statistical analysis		F (DFn, DFd)	P value		Group	n
One-way ANOVA with Bonferroni's post hoc test		F (2, 24) = 15.01	P<0.0001		Veh. + Veh.	10
Comparison	t	DF	P value		PFF + Veh.	10
Veh. + Veh. vs. PFF + Veh.	4.91	24	0.0002		PFF + 5-ALA	7
Veh. + Veh. vs. PFF + 5-ALA	0.05906	24	>0.9999
PFF + Veh. vs. PFF + 5-ALA	4.397	24	0.0006
Fig.5d sEPSC frequency					Fig.5d sEPSC frequency
Statistical analysis		F (DFn, DFd)	P value		Group	n
One-way ANOVA with Bonferroni's post hoc test		F (2, 24) = 29.01	P<0.0001		Veh. + Veh.	10
Comparison	t	DF	P value		PFF + Veh.	10
Veh. + Veh. vs. PFF + Veh.	7.581	24	<0.0001		PFF + 5-ALA	7
Veh. + Veh. vs. PFF + 5-ALA	2.778	24	0.0314
PFF + Veh. vs. PFF + 5-ALA	4.102	24	0.0012
Fig.5d Cumulative probability of sEPSC amplitude					Fig.5d Cumulative probability of sEPSC amplitude
Statistical analysis	Interaction	F (DFn, DFd)	P value		Group	n
Two-way ANOVA with Bonferroni's post hoc test	pA × PFF	F (40, 504) = 3.762	P<0.0001		Veh. + Veh.	10
	pA	F (20, 504) = 201.2	P<0.0001		PFF + Veh.	10
	PFF	F (2, 504) = 32.84	P<0.0001		PFF + 5-ALA	7
Comparison	t	DF	P value
Veh. + Veh. vs. PFF + Veh.	6.806	504	<0.0001
Veh. + Veh. vs. PFF + 5-ALA	0.8329	504	>0.9999
PFF + Veh. vs. PFF + 5-ALA	7.009	504	<0.0001
Fig.5d Cumulative probability of sEPSC frequency					Fig.5d Cumulative probability of sEPSC inter-event interval
Statistical analysis	Interaction	F (DFn, DFd)	P value		Group	n
Two-way ANOVA with Bonferroni's post hoc test	Interval × PFF	F (40, 504) = 3.105	P<0.0001		Veh. + Veh.	10
	Interval	F (20, 504) = 102.6	P<0.0001		PFF + Veh.	10
	PFF	F (2, 504) = 6.956	P=0.0010		PFF + 5-ALA	7
Comparison	t	DF	P value
Veh. + Veh. vs. PFF + Veh.	2.08	504	0.114
Veh. + Veh. vs. PFF + 5-ALA	1.815	504	0.2105
PFF + Veh. vs. PFF + 5-ALA	3.703	504	0.0007
Fig. 5e pS129					Fig. 5e pS129
Statistical analysis		F (DFn, DFd)	P value		Group	n
One-way ANOVA with Bonferroni's post hoc test		F (2, 50) = 108.8	P<0.0001		Veh. + Veh.	11
Comparison	t	DF	P value		PFF + Veh.	21
Veh. + Veh. vs. PFF + Veh.	12.45	50	<0.0001		PFF + 5-ALA	21
Veh. + Veh. vs. PFF + 5-ALA	2.197	50	0.0981
PFF + Veh. vs. PFF + 5-ALA	12.36	50	<0.0001
Fig. 5f PSD95					Fig. 5f PSD95
Statistical analysis		F (DFn, DFd)	P value		Group	n
One-way ANOVA with Bonferroni's post hoc test		F (2, 9) = 51.92	P<0.0001		Veh. + Veh.	4
Comparison	t	DF	P value		PFF + Veh.	4
Veh. + Veh. vs. PFF + Veh.	9.832	9	<0.0001		PFF + 5-ALA	4
Veh. + Veh. vs. PFF + 5-ALA	2.595	9	0.0869
PFF + Veh. vs. PFF + 5-ALA	7.236	9	0.0001
Fig. 5f CaMKII					Fig. 5f CaMKII
Statistical analysis		F (DFn, DFd)	P value		Group	n
One-way ANOVA with Bonferroni's post hoc test		F (2, 9) = 12.69	P=0.0024		Veh. + Veh.	4
Comparison	t	DF	P value		PFF + Veh.	4
Veh. + Veh. vs. PFF + Veh.	4.986	9	0.0023		PFF + 5-ALA	4
Veh. + Veh. vs. PFF + 5-ALA	1.862	9	0.2865
PFF + Veh. vs. PFF + 5-ALA	3.124	9	0.0367
Fig.5g Rotarod task					Fig.5g Rotarod task
Statistical analysis		F (DFn, DFd)	P value		Group	n
One-way ANOVA with Bonferroni's post hoc test		F (4, 43) = 6.054	P=0.0006		Veh.+Veh.	10
Comparison	t	DF	P value		Veh.+5-ALA (3)	9
Veh.+Veh. vs. Veh.+5-ALA (3)	0.3733	43	>0.9999		PFF+Veh.	10
Veh.+Veh vs. PFF+Veh.	4.384	43	0.0007		PFF+5-ALA (1)	9
Veh.+Veh vs. PFF+5-ALA (1)	1.497	43	>0.9999		PFF+5-ALA (3)	10
Veh.+Veh vs. PFF+5-ALA (3)	0.8443	43	>0.9999
Veh.+5-ALA (3) vs. PFF+Veh.	3.894	43	0.0034
Veh.+5-ALA (3) vs. PFF+5-ALA (1)	1.095	43	>0.9999
Veh.+5-ALA (3) vs. PFF+5-ALA (3)	0.4485	43	>0.9999
PFF+Veh. vs. PFF+5-ALA (1)	2.77	43	0.0824
PFF+Veh. vs. PFF+5-ALA (3)	3.54	43	0.0098
PFF+5-ALA (1) vs. PFF+5-ALA (3)	0.6749	43	>0.9999
Fig.5g Beamwalking task					Fig.5g Beamwalking task
Statistical analysis		F (DFn, DFd)	P value		Group	n
One-way ANOVA with Bonferroni's post hoc test		F (4, 43) = 14.79	P<0.0001		Veh.+Veh.	10
Comparison	t	DF	P value		Veh.+5-ALA (3)	9
Veh.+Veh. vs. Veh.+5-ALA (3)	0.4257	43	>0.9999		PFF+Veh.	10
Veh.+Veh vs. PFF+Veh.	6.233	43	<0.0001		PFF+5-ALA (1)	9
Veh.+Veh vs. PFF+5-ALA (1)	2.944	43	0.052		PFF+5-ALA (3)	10
Veh.+Veh vs. PFF+5-ALA (3)	0.8201	43	>0.9999
Veh.+5-ALA (3) vs. PFF+Veh.	6.492	43	<0.0001
Veh.+5-ALA (3) vs. PFF+5-ALA (1)	3.285	43	0.0203
Veh.+5-ALA (3) vs. PFF+5-ALA (3)	1.224	43	>0.9999
PFF+Veh. vs. PFF+5-ALA (1)	3.122	43	0.0321
PFF+Veh. vs. PFF+5-ALA (3)	5.413	43	<0.0001
PFF+5-ALA (1) vs. PFF+5-ALA (3)	2.146	43	0.3754
Fig. 5h Number of TH positive neuron					Fig. 5h Number of TH positive neuron
Statistical analysis		F (DFn, DFd)	P value		Group	n
One-way ANOVA with Bonferroni's post hoc test		F (4, 15) = 16.47	P<0.0001		Veh.+Veh.	4
Comparison	t	DF	P value		Veh.+5-ALA (3)	4
Veh.+Veh. vs. Veh.+5-ALA (3)	0.9088	15	>0.9999		PFF+Veh.	4
Veh.+Veh vs. PFF+Veh.	7.191	15	<0.0001		PFF+5-ALA (1)	4
Veh.+Veh vs. PFF+5-ALA (1)	4.037	15	0.0108		PFF+5-ALA (3)	4
Veh.+Veh vs. PFF+5-ALA (3)	1.958	15	0.6913
Veh.+5-ALA (3) vs. PFF+Veh.	6.282	15	0.0001
Veh.+5-ALA (3) vs. PFF+5-ALA (1)	3.128	15	0.0691
Veh.+5-ALA (3) vs. PFF+5-ALA (3)	1.049	15	>0.9999
PFF+Veh. vs. PFF+5-ALA (1)	3.154	15	0.0655
PFF+Veh. vs. PFF+5-ALA (3)	5.233	15	0.001
PFF+5-ALA (1) vs. PFF+5-ALA (3)	2.079	15	0.5515
Fig. 5h pS129 intensity					Fig. 5h pS129 intensity
Statistical analysis		F (DFn, DFd)	P value		Group	n
One-way ANOVA with Bonferroni's post hoc test		F (4, 15) = 20.53	P<0.0001		Veh.+Veh.	4
Comparison	t	DF	P value		Veh.+5-ALA (3)	4
Veh.+Veh. vs. Veh.+5-ALA (3)	0.01865	15	>0.9999		PFF+Veh.	4
Veh.+Veh vs. PFF+Veh.	7.625	15	<0.0001		PFF+5-ALA (1)	4
Veh.+Veh vs. PFF+5-ALA (1)	4.248	15	0.007		PFF+5-ALA (3)	4
Veh.+Veh vs. PFF+5-ALA (3)	2.858	15	0.1197
Veh.+5-ALA (3) vs. PFF+Veh.	7.644	15	<0.0001
Veh.+5-ALA (3) vs. PFF+5-ALA (1)	4.267	15	0.0068
Veh.+5-ALA (3) vs. PFF+5-ALA (3)	2.877	15	0.1152
PFF+Veh. vs. PFF+5-ALA (1)	3.377	15	0.0415
PFF+Veh. vs. PFF+5-ALA (3)	4.767	15	0.0025
PFF+5-ALA (1) vs. PFF+5-ALA (3)	1.39	15	>0.9999
Extended data Fig.3f Number of predictive rG4s					Extended data Fig.3f Number of predictive rG4s
Statistical analysis		F (DFn, DFd)	P value		Group	n
One-way ANOVA with Bonferroni's post hoc test		F (2, 27) = 2764	P<0.0001		Input	10
Comparison	t	DF	P value		αSyn	10
Input vs. αSyn	13.85	27	<0.0001		BG4	10
Input vs. BG4	70.19	27	<0.0001
αSyn vs. BG4	56.34	27	<0.0001
Extended data Fig.4e Frap of ΔN-αSyn LLPS (15% PEG) with G4tr					Extended data Fig.4e Frap of ΔN-αSyn LLPS (15% PEG) with G4tr
Statistical analysis	Interaction	F (DFn, DFd)	P value		Group	n
Two-way ANOVA with Bonferroni's post hoc test	Time × G4tr	F (45, 506) = 0.3606	P>0.9999		No-treat	7
	Time	F (45, 506) = 35.61	P<0.0001		G4tr	6
	G4tr	F (1, 506) = 4.997	P=0.0258
Comparison	t	DF	P value
No-treat vs. G4tr	0.5271	90	0.5994
Extended data Fig.4f Proteostat of ΔN-αSyn LLPS (15% PEG) with G4tr					Extended data Fig.4f Proteostat of ΔN-αSyn LLPS (15% PEG) with G4tr
Statistical analysis		Unpaired Student’s t-test			Group	n
Comparison	t	DF	P value		No-treat	10
No-treat vs. G4tr	0.04215	18	0.9668		G4tr	10
Extended data Fig.5b Droplet size of G4tr					Extended data Fig.5b Droplet size of G4tr
Statistical analysis		F (DFn, DFd)	P value		Group	n
One-way ANOVA with Bonferroni's post hoc test		F (2, 294) = 6.385	P=0.0019		none	53
Comparison	t	DF	P value		Ca2+	173
none vs. Ca2+	3.064	294	0.0072		Ca2+ + EGTA	71
none vs. Ca2+ + EGTA	0.6494	294	>0.9999
Ca2+ vs. Ca2+ + EGTA	2.576	294	0.0314
Extended data Fig.5c Proteostat of αSyn (34.5 μM) with G4tr					Extended data Fig.5c Proteostat of αSyn (34.5 μM) with G4tr
Statistical analysis		F (DFn, DFd)	P value		Group	n
One-way ANOVA with Bonferroni's post hoc test		F (2, 27) = 12.76	P=0.0001		None-treated	10
Comparison	t	DF	P value		Ca2+	10
None-treated vs. Ca2+	4.366	27	0.0005		Ca2+ + EGTA	10
None-treated vs. Ca2+ + EGTA	0.01723	27	>0.9999
Ca2+ vs. Ca2+ + EGTA	4.383	27	0.0005
Extended data Fig.5d Calbryte intensity in PFF-treated neurons					Extended data Fig.5d Calbryte intensity in PFF-treated neurons
Statistical analysis		F (DFn, DFd)	P value		Group	n
One-way ANOVA with Bonferroni's post hoc test		F (2, 341) = 29.83	P<0.0001		Day0	112
Comparison	t	DF	P value		Day4	121
Day0 vs. Day4	2.446	341	0.0448		Day8	111
Day0 vs. Day8	7.553	341	<0.0001
Day4 vs. Day8	5.256	341	<0.0001
Extended data Fig.5d Calbryte intensity in vehicle-treated neurons					Extended data Fig.5d Calbryte intensity in vehicle-treated neurons
Statistical analysis		F (DFn, DFd)	P value		Group	n
One-way ANOVA with Bonferroni's post hoc test		F (2, 296) = 0.7875	P=0.4559		Day0	101
Comparison	t	DF	P value		Day4	100
Day0 vs. Day4	1.112	296	0.801		Day8	98
Day0 vs. Day8	1.056	296	0.8756
Day4 vs. Day8	0.05035	296	>0.9999
Extended data Fig.7e Proteostat of αSyn with G4ck					Extended data Fig.7e Proteostat of αSyn with G4ck
Statistical analysis		F (DFn, DFd)	P value		Group	n
One-way ANOVA with Bonferroni's post hoc test		F (2, 27) = 53.78	P<0.0001		None-treated	10
Comparison	t	DF	P value		Ca2+	10
None-treated vs. Ca2+	8.965	27	<0.0001		Ca2+ + EGTA	10
None-treated vs. Ca2+ + EGTA	0.03349	27	>0.9999
Ca2+ vs. Ca2+ + EGTA	8.999	27	<0.0001
Extended data Fig.8d αSyn dispersion					Extended data Fig.8d αSyn dispersion
Statistical analysis	Interaction	F (DFn, DFd)	P value		Group	n
Two-way ANOVA with Bonferroni's post hoc test	BL stimulation × αSyn	F (2, 84) = 32.66	P<0.0001		OFF:OptoG4	15
	BL stimulation	F (2, 84) = 240	P<0.0001		OFF:OptoG4 + αSyn	15
	αSyn	F (1, 84) = 18.04	P<0.0001		ON:OptoG4	15
Comparison	t	DF	P value		ON:OptoG4 + αSyn	15
OFF:OptoG4 vs. OFF:OptoG4 + αSyn	0.868	84	>0.9999		Withdrawal:OptoG4	15
OFF:OptoG4 vs. ON:OptoG4	16.7	84	<0.0001		Withdrawal:OptoG4 + αSyn	15
OFF:OptoG4 vs. ON:OptoG4 + αSyn	14.39	84	<0.0001
OFF:OptoG4 vs. Withdrawal:OptoG4	0.6323	84	>0.9999
OFF:OptoG4 vs. Withdrawal:OptoG4 + αSyn	9.424	84	<0.0001
OFF:OptoG4 + αSyn vs. ON:OptoG4	15.83	84	<0.0001
OFF:OptoG4 + αSyn vs. ON:OptoG4 + αSyn	13.52	84	<0.0001
OFF:OptoG4 + αSyn vs. Withdrawal:OptoG4	0.2357	84	>0.9999
OFF:OptoG4 + αSyn vs. Withdrawal:OptoG4 + αSyn	8.556	84	<0.0001
ON:OptoG4 vs. ON:OptoG4 + αSyn	2.304	84	0.3557
ON:OptoG4 vs. Withdrawal:OptoG4	16.06	84	<0.0001
ON:OptoG4 vs. Withdrawal:OptoG4 + αSyn	7.272	84	<0.0001
ON:OptoG4 + αSyn vs. Withdrawal:OptoG4	13.76	84	<0.0001
ON:OptoG4 + αSyn vs. Withdrawal:OptoG4 + αSyn	4.968	84	<0.0001
Withdrawal:OptoG4 vs. Withdrawal:OptoG4 + αSyn	8.792	84	<0.0001
Extended data Fig.8j Cumulative probability of sEPSC amplitude					Extended data Fig.8j Cumulative probability of sEPSC amplitude
Statistical analysis	Interaction	F (DFn, DFd)	P value		Group	n
Two-way ANOVA with Bonferroni's post hoc test	pA × MS2	F (40, 360) = 1.718	P=0.0058		MCP-Cry2 OFF	10
	pA	F (20, 180) = 63.9	P<0.0001		OptoG4 OFF	10
	MS2	F (2, 18) = 1.813	P=0.1917		OptoG4mt OFF	10
Comparison	t	DF	P value
MCP-Cry2 OFF vs. OptoG4 OFF	0.7807	18	>0.9999
MCP-Cry2 OFF vs. OptoG4mt OFF	1.114	18	0.8399
OptoG4 OFF vs. OptoG4mt OFF	1.895	18	0.2229
Extended data Fig.8j Cumulative probability of sEPSC frequency					Extended data Fig.8j Cumulative probability of sEPSC frequency
Statistical analysis	Interaction	F (DFn, DFd)	P value		Group	n
Two-way ANOVA with Bonferroni's post hoc test	Interval × MS2	F (40, 360) = 1.12	P=0.2915		MCP-Cry2 OFF	10
	Interval	F (20, 180) = 573.1	P<0.0001		OptoG4 OFF	10
	MS2	F (2, 18) = 0.3739	P=0.6933		OptoG4mt OFF	10
Comparison	t	DF	P value
MCP-Cry2 OFF vs. OptoG4 OFF	0.148	18	>0.9999
MCP-Cry2 OFF vs. OptoG4mt OFF	0.8118	18	>0.9999
OptoG4 OFF vs. OptoG4mt OFF	0.6638	18	>0.9999
Extended data Fig.8k Cumulative probability of sEPSC amplitude					Extended data Fig.8k Cumulative probability of sEPSC amplitude
Statistical analysis	Interaction	F (DFn, DFd)	P value		Group	n
Two-way ANOVA with Bonferroni's post hoc test	pA × BL stimulation	F (40, 567) = 6.356	P<0.0001		OptoG4 OFF	10
	pA	F (20, 567) = 41.37	P<0.0001		OptoG4 ON	10
	BL stimulation	F (2, 567) = 353.1	P<0.0001		OptoG4 withdrawal	10
Comparison	t	DF	P value
OptoG4 OFF vs. OptoG4 ON	23.89	567	<0.0001
OptoG4 OFF vs. OptoG4 withdrawal	22.02	567	<0.0001
OptoG4 ON vs. OptoG4 withdrawal	1.866	567	0.1876
Extended data Fig.8k Cumulative probability of sEPSC frequency					Extended data Fig.8k Cumulative probability of sEPSC frequency
Statistical analysis	Interaction	F (DFn, DFd)	P value		Group	n
Two-way ANOVA with Bonferroni's post hoc test	Interval × BL stimulation	F (40, 567) = 5.378	P<0.0001		OptoG4 OFF	10
	Interval	F (20, 567) = 52.77	P<0.0001		OptoG4 ON	10
	BL stimulation	F (2, 567) = 82.81	P<0.0001		OptoG4 withdrawal	10
Comparison	t	DF	P value
OptoG4 OFF vs. OptoG4 ON	8.093	567	<0.0001
OptoG4 OFF vs. OptoG4 withdrawal	12.71	567	<0.0001
OptoG4 ON vs. OptoG4 withdrawal	4.619	567	<0.0001
Extended data Fig.9c Number of TH positive neuron					Extended data Fig.9c Number of TH positive neuron
Statistical analysis		F (DFn, DFd)	P value		Group	n
One-way ANOVA with Bonferroni's post hoc test		F (2, 13) = 0.09262	P=0.9121		MCP-Cry2 ON	5
Comparison	t	DF	P value		OptoG4mt ON	6
MCP-Cry2 ON vs. OptoG4mt ON	0.4084	13	>0.9999		OptoG4 OFF	5
MCP-Cry2 ON vs. OptoG4 OFF	0.3292	13	>0.9999
OptoG4mt ON vs. OptoG4 OFF	0.06448	13	>0.9999
Extended data Fig.9c pS129 intensity					Extended data Fig.9c pS129 intensity
Statistical analysis		F (DFn, DFd)	P value		Group	n
One-way ANOVA with Bonferroni's post hoc test		F (2, 13) = 2.546	P=0.1167		MCP-Cry2 ON	5
Comparison	t	DF	P value		OptoG4mt ON	6
MCP-Cry2 ON vs. OptoG4mt ON	1.276	13	0.6733		OptoG4 OFF	5
MCP-Cry2 ON vs. OptoG4 OFF	0.9212	13	>0.9999
OptoG4mt ON vs. OptoG4 OFF	2.238	13	0.1301
Extended data Fig.9d Rotarod task					Extended data Fig.9d Rotarod task
Statistical analysis	Interaction	F (DFn, DFd)	P value		Group	n
Two-way ANOVA with Bonferroni's post hoc test	Week × MS2	F (4, 26) = 0.605	P=0.6625		MCP-Cry2 ON	5
	Week	F (2, 26) = 0.05793	P=0.9438		OptoG4mt ON	6
	MS2	F (2, 13) = 0.4703	P=0.6351		OptoG4 OFF	5
Comparison	t	DF	P value
0 week
MCP-Cry2 ON vs. OptoG4mt ON	0.4016	39	>0.9999
MCP-Cry2 ON vs. OptoG4 OFF	0.4934	39	>0.9999
OptoG4mt ON vs. OptoG4 OFF	0.9169	39	>0.9999
2 weeks
MCP-Cry2 ON vs. OptoG4mt ON	0.9759	39	>0.9999
MCP-Cry2 ON vs. OptoG4 OFF	1.101	39	0.8325
OptoG4mt ON vs. OptoG4 OFF	0.1744	39	>0.9999
4 weeks
MCP-Cry2 ON vs. OptoG4mt ON	0.6246	39	>0.9999
MCP-Cry2 ON vs. OptoG4 OFF	0.9568	39	>0.9999
OptoG4mt ON vs. OptoG4 OFF	0.3748	39	>0.9999
Extended data Fig.9d Beamwalking task					Extended data Fig.9d Beamwalking task
Statistical analysis	Interaction	F (DFn, DFd)	P value		Group	n
Two-way ANOVA with Bonferroni's post hoc test	Week × MS2	F (4, 26) = 0.4731	P=0.7550		MCP-Cry2 ON	5
	Week	F (2, 26) = 3.699	P=0.0386		OptoG4mt ON	6
	MS2	F (2, 13) = 2.168	P=0.1540		OptoG4 OFF	5
Comparison	t	DF	P value
0 week
MCP-Cry2 ON vs. OptoG4mt ON	0.959	39	>0.9999
MCP-Cry2 ON vs. OptoG4 OFF	0.5008	39	>0.9999
OptoG4mt ON vs. OptoG4 OFF	1.482	39	0.4391
2 weeks
MCP-Cry2 ON vs. OptoG4mt ON	0.4795	39	>0.9999
MCP-Cry2 ON vs. OptoG4 OFF	1.753	39	0.2625
OptoG4mt ON vs. OptoG4 OFF	1.351	39	0.5532
4 weeks
MCP-Cry2 ON vs. OptoG4mt ON	0.4795	39	>0.9999
MCP-Cry2 ON vs. OptoG4 OFF	1.252	39	0.6541
OptoG4mt ON vs. OptoG4 OFF	0.8282	39	>0.9999
Extended data Fig.10b Number of G4 granules					Extended data Fig.10b Number of G4 granules
Statistical analysis	Interaction	F (DFn, DFd)	P value		Group	n
Two-way ANOVA with Bonferroni's post hoc test	Time × PFF	F (3, 54) = 5.113	P=0.0035		Veh. 0 h	10
	Time	F (3, 54) = 9.354	P<0.0001		Veh. 1 h	10
	PFF	F (1, 18) = 29.51	P<0.0001		Veh. 6 h	10
Comparison	t	DF	P value		Veh. 24 h	10
Vehicle vs. PFF					PFF 0 h	10
0 h	0.2691	72	>0.9999		PFF 1 h	10
1 h	2.873	72	0.0213		PFF 6 h	10
6 h	5.564	72	<0.0001		PFF 24 h	10
24 h	3.342	72	0.0053
Extended data Fig.10c mRNA levels of Dlg4					Extended data Fig.10c mRNA levels of Dlg4
Statistical analysis		F (DFn, DFd)	P value		Group	n
One-way ANOVA with Bonferroni's post hoc test		F (2, 9) = 4.997	P=0.0347		Veh.	4
Comparison	t	DF	P value		PFF	4
Veh. vs. PFF	2.205	9	0.1647		PFF + 5-ALA	4
Veh. vs. PFF + 5-ALA	0.8597	9	>0.9999
PFF vs. PFF + 5-ALA	3.064	9	0.0404
Extended data Fig.10c mRNA levels of Camk2a					Extended data Fig.10c mRNA levels of Camk2a
Statistical analysis		F (DFn, DFd)	P value		Group	n
One-way ANOVA with Bonferroni's post hoc test		F (2, 9) = 3.142	P=0.0922		Veh.	4
Comparison	t	DF	P value		PFF	4
Veh. vs. PFF	0.3026	9	>0.9999		PFF + 5-ALA	4
Veh. vs. PFF + 5-ALA	2.306	9	0.1395
PFF vs. PFF + 5-ALA	2.004	9	0.2282
